# History of opioid use disorder correlates with altered neuroimmune signatures in the human dorsal root ganglia

**DOI:** 10.64898/2026.10.10.758227

**Authors:** Allison M Barry, Mandee Schaub, Joseph B Lesnak, Erin Vines, Asta Arendt-Tranholm, Úrzula Franco-Enzástiga, Jayden A O’Brien, Ishwarya Sankaranarayanan, Stephanie I Shiers, Arthur Silveira Prudente, Julia R Sondermann, Michael A Wilde, Feng Xian, Tariq Khan, Anna Cervantes, Geoffrey Funk, Peter Horton, Steve Davidson, Temugin Berta, Gregory Dussor, Manuela Schmidt, Theodore J Price

**Author notes:** Corresponding author: Allison Barry (*). co-senior (Manuela Schmidt, Theodore J Price).

## Abstract

Understanding mechanisms for the negative reinforcing effects of opioids are fundamental to improving patient care. Using human dorsal root ganglia (DRG) from donors with and without opioid use disorder (OUD), we set out to examine functional and molecular correlates of chronic opioid use. At a molecular level, we detected disrupted immune signatures throughout cells in the peripheral nervous system (PNS), spanning glial-neuroimmune interactions to changes in non-neuronal senescence. At the physiological level these changes are paired with sensitization of DRG sensory neurons. Our findings reveal a neuro-inflammatory state in the PNS of individuals with OUD. Targeting therapeutics towards these PNS-based mechanisms could be an approach to alleviating the negative reinforcing effects of opioids.

**One Sentence Summary:** Using a combinatory approach of quantitative proteomics, snRNA-seq, and functional readouts in human DRG, we provide evidence of molecular and physiological changes across cell types indicative of neuro-inflammatory signalling in the peripheral nervous system of individuals with opioid use disorder.
