## Supplemental Tables for "History of opioid use disorder correlates with altered neuroimmune signatures in the human dorsal root ganglia": STable1_metadata.csv

Donor.ID	RNAseq	Proteomics	Ephys	FACS	RNAscope	Age	Sex	Ethnicity	COD	Overdose	Diabetes.Dx	A1C	Opioid	Fentanyl.Explicit	OUD	Substance.Abuse	Amphetamines	Cancer	Alcohol.Abuse	Possible.Chronic.Pain	Condition	Proteomic.Batch
UTD-DN0003	FALSE	TRUE	FALSE	FALSE	FALSE	53	M	White	Anoxia/Cardiac Arrest	FALSE	TRUE	Not Done	TRUE	FALSE	FALSE	FALSE	FALSE	FALSE	FALSE	TRUE	Use	2
UTD-DN0006	FALSE	TRUE	FALSE	FALSE	FALSE	29	M	Black	Head Trauma/Blunt Injury	FALSE	FALSE	4.8	FALSE	FALSE	FALSE	FALSE	FALSE	FALSE	FALSE	FALSE	Control	2
UTD-DN0013	FALSE	TRUE	FALSE	FALSE	FALSE	56	M	White	Anoxia/Cardiac Arrest	FALSE	TRUE	5.6	FALSE	FALSE	FALSE	FALSE	FALSE	FALSE	TRUE	FALSE	Control	2
UTD-DN0019	TRUE	FALSE	FALSE	FALSE	FALSE	64	M	White	CVA/Stroke	FALSE	FALSE	5.6	FALSE	FALSE	FALSE	FALSE	FALSE	FALSE	FALSE	FALSE	Control	NA
UTD-DN0020	TRUE	FALSE	FALSE	FALSE	FALSE	61	F	White	Anoxia/Cardiac Arrest	FALSE	TRUE - PreDiabetes	Not Done	FALSE	FALSE	FALSE	FALSE	FALSE	FALSE	FALSE	FALSE	Control	NA
UTD-DN0024	FALSE	TRUE	FALSE	FALSE	FALSE	32	F	Black	Head Trauma/GSW	FALSE	FALSE	5.1	FALSE	FALSE	FALSE	FALSE	FALSE	FALSE	FALSE	FALSE	Control	1
UTD-DN0028	FALSE	TRUE	FALSE	FALSE	FALSE	29	F	White	Anoxia/Drug Overdose	TRUE	FALSE	4.9	TRUE	FALSE	TRUE	TRUE	FALSE	FALSE	FALSE	FALSE	OUD	2
UTD-DN0036	TRUE	FALSE	FALSE	FALSE	FALSE	75	F	White	CVA/Stroke	FALSE	FALSE	Not Done	FALSE	FALSE	FALSE	FALSE	FALSE	FALSE	FALSE	FALSE	Control	NA
UTD-DN0037	TRUE	FALSE	FALSE	FALSE	FALSE	69	M	Black	CVA/Stroke	FALSE	FALSE	Not Done	FALSE	FALSE	FALSE	FALSE	FALSE	FALSE	FALSE	FALSE	Control	NA
UTD-DN0038	TRUE	FALSE	FALSE	FALSE	FALSE	73	F	Hispanic	CVA/Stroke	FALSE	TRUE	Not Done	FALSE	FALSE	FALSE	FALSE	FALSE	FALSE	FALSE	FALSE	Control	NA
UTD-DN0046	FALSE	TRUE	FALSE	FALSE	FALSE	41	F	White	Head Trauma/Motorcycle Accident	FALSE	TRUE	5.5	FALSE	FALSE	FALSE	FALSE	FALSE	FALSE	FALSE	FALSE	Control	1
UTD-DN0048	FALSE	TRUE	FALSE	FALSE	FALSE	36	F	Black	Head Trauma/Blunt Injury/MVA	FALSE	FALSE	5.3	FALSE	FALSE	FALSE	FALSE	FALSE	FALSE	FALSE	FALSE	Control	2
UTD-DN0052	FALSE	TRUE	FALSE	FALSE	FALSE	33	F	White	Head Trauma/MVA	FALSE	FALSE	5.5	FALSE	FALSE	FALSE	FALSE	FALSE	FALSE	FALSE	FALSE	Control	2
UTD-DN0055	TRUE	FALSE	FALSE	FALSE	FALSE	45	F	White	Anoxia/Cardiac Arrest	FALSE	FALSE	5.9	FALSE	FALSE	FALSE	FALSE	FALSE	FALSE	FALSE	FALSE	Control	NA
UTD-DN0070	TRUE	FALSE	FALSE	FALSE	FALSE	64	F	Black	CVA/Stroke	FALSE	FALSE	5.2	FALSE	FALSE	FALSE	FALSE	FALSE	FALSE	FALSE	FALSE	Control	NA
UTD-DN0074	TRUE	FALSE	FALSE	FALSE	FALSE	20	M	Black	Head Trauma/GSW	FALSE	FALSE	5.1	FALSE	FALSE	FALSE	FALSE	FALSE	FALSE	FALSE	FALSE	Control	NA
UTD-DN0091	FALSE	TRUE	FALSE	FALSE	FALSE	22	M	Black	Overdose/Cardiovacular	TRUE	TRUE	5.7	TRUE	TRUE	TRUE	TRUE	FALSE	FALSE	FALSE	FALSE	OUD	2
UTD-DN0093	FALSE	TRUE	FALSE	FALSE	FALSE	43	M	Hispanic	Head Trauma/MVA	FALSE	FALSE	Not Done	FALSE	FALSE	FALSE	FALSE	FALSE	FALSE	FALSE	FALSE	Control	1
UTD-DN0095	FALSE	TRUE	FALSE	FALSE	FALSE	34	M	Black	Anoxia/Cardiac Arrest	FALSE	TRUE	14	FALSE	FALSE	FALSE	FALSE	FALSE	FALSE	TRUE	TRUE	Control	2
UTD-DN0097	TRUE	TRUE	FALSE	FALSE	FALSE	22	M	White	Head Trauma/Non-MVA (Crush injury to skull)	FALSE	FALSE	5.2	FALSE	FALSE	FALSE	FALSE	FALSE	FALSE	FALSE	FALSE	Control	2
UTD-DN0100	TRUE	TRUE	FALSE	FALSE	FALSE	37	M	White	Anoxia/Overdose	TRUE	FALSE	5.3	TRUE	TRUE	TRUE	TRUE	FALSE	FALSE	FALSE	FALSE	OUD	2
UTD-DN0101	TRUE	FALSE	FALSE	FALSE	FALSE	32	M	White	Head Trauma/GSW	FALSE	FALSE	5.7	FALSE	FALSE	FALSE	FALSE	FALSE	FALSE	TRUE	FALSE	Control	NA
UTD-DN0108	FALSE	TRUE	FALSE	FALSE	FALSE	36	F	White	Anoxia/Drug Overdose	TRUE	FALSE	4.4	TRUE	FALSE	TRUE	TRUE	FALSE	FALSE	FALSE	FALSE	OUD	2
UTD-DN0110	TRUE	FALSE	FALSE	FALSE	FALSE	60	F	White	Anoxia/ICB/ICH	FALSE	TRUE	13.1	FALSE	FALSE	FALSE	FALSE	FALSE	FALSE	FALSE	FALSE	Control	NA
UTD-DN0111	TRUE	TRUE	FALSE	FALSE	FALSE	29	M	Hispanic	Anoxia/Drug Overdose	TRUE	FALSE	5.5	TRUE	FALSE	TRUE	TRUE	FALSE	FALSE	FALSE	FALSE	OUD	2
UTD-DN0114	FALSE	TRUE	FALSE	FALSE	FALSE	31	M	Hispanic	Head Trauma/GSW	FALSE	FALSE	5.1	FALSE	FALSE	FALSE	FALSE	FALSE	FALSE	FALSE	FALSE	Control	2
UTD-DN0116	TRUE	FALSE	FALSE	FALSE	FALSE	56	M	White	Anoxia/Respiratory	FALSE	TRUE	Not Done	FALSE	FALSE	FALSE	FALSE	FALSE	FALSE	FALSE	FALSE	Control	NA
UTD-DN0117	TRUE	FALSE	FALSE	FALSE	FALSE	43	M	White	CVA/Stroke	FALSE	FALSE	5.7	FALSE	FALSE	FALSE	FALSE	FALSE	FALSE	TRUE	FALSE	Control	NA
UTD-DN0119	TRUE	TRUE	FALSE	FALSE	FALSE	50	F	Hispanic	Anoxia/Drug Overdose	TRUE	FALSE	5.1	TRUE	FALSE	TRUE	TRUE	TRUE	FALSE	FALSE	FALSE	OUD	2
UTD-DN0120	TRUE	FALSE	FALSE	FALSE	FALSE	27	M	Black	Anoxia/Cardiac Arrest	FALSE	FALSE	5.4	FALSE	FALSE	FALSE	FALSE	FALSE	FALSE	FALSE	FALSE	Control	NA
UTD-DN0121	TRUE	TRUE	FALSE	FALSE	FALSE	48	M	White	Anoxia/Cardiovascular	FALSE	TRUE - PreDiabetes	5.6	FALSE	FALSE	FALSE	FALSE	FALSE	FALSE	FALSE	FALSE	Control	2
UTD-DN0123	FALSE	TRUE	FALSE	FALSE	FALSE	33	M	White	Head Trauma/MVA	FALSE	FALSE	5.8	FALSE	FALSE	FALSE	FALSE	FALSE	FALSE	FALSE	FALSE	Control	1
UTD-DN0124	FALSE	TRUE	FALSE	FALSE	FALSE	53	M	White	Anoxia/Cardiac Arrest	FALSE	TRUE	Not Done	TRUE	FALSE	Unknown	Possible	FALSE	FALSE	FALSE	TRUE	Unknown	2
UTD-DN0125	TRUE	FALSE	FALSE	FALSE	FALSE	21	M	Hispanic	Head Trauma/Post fall from skateboard	FALSE	FALSE	5.3	FALSE	FALSE	FALSE	FALSE	FALSE	FALSE	FALSE	FALSE	Control	NA
UTD-DN0128	FALSE	TRUE	FALSE	FALSE	FALSE	51	F	White	Anoxia/Drug Overdose	TRUE	FALSE	6	TRUE	FALSE	TRUE	FALSE	FALSE	FALSE	FALSE	TRUE	OUD	2
UTD-DN0129	FALSE	TRUE	FALSE	FALSE	FALSE	60	M	White	Anoxia/Cardiovascular	FALSE	TRUE - PreDiabetes	4.7	FALSE	FALSE	FALSE	FALSE	FALSE	FALSE	TRUE	TRUE	Control	2
UTD-DN0130	TRUE	FALSE	FALSE	FALSE	FALSE	28	M	Hispanic	Anoxia/Cardiovascular	FALSE	TRUE	6.2	FALSE	FALSE	FALSE	TRUE	TRUE	FALSE	FALSE	FALSE	Control	NA
UTD-DN0132	TRUE	FALSE	FALSE	FALSE	FALSE	39	F	White	Anoxia/Cardiovascular	FALSE	TRUE - Borderline	5.4	FALSE	FALSE	FALSE	FALSE	FALSE	FALSE	FALSE	FALSE	Control	NA
UTD-DN0133	FALSE	TRUE	FALSE	FALSE	FALSE	40	F	White	Head Trauma/Blunt Injury (fall down stairs)	FALSE	FALSE	5.4	TRUE	FALSE	FALSE	FALSE	FALSE	FALSE	FALSE	TRUE	Use	2
UTD-DN0134	FALSE	TRUE	FALSE	FALSE	FALSE	48	M	Black	Head Trauma/Blunt Injury/MVA	FALSE	TRUE	6.8	TRUE	FALSE	FALSE	FALSE	FALSE	FALSE	FALSE	TRUE	Use	2
UTD-DN0138	FALSE	TRUE	FALSE	FALSE	FALSE	37	M	White	CVA/Stroke	FALSE	TRUE	6.4	FALSE	FALSE	FALSE	FALSE	FALSE	FALSE	FALSE	FALSE	Control	2
UTD-DN0142	FALSE	TRUE	FALSE	FALSE	FALSE	46	F	White	Anoxia/Blunt Injury/MVA	FALSE	FALSE	Not Done	FALSE	FALSE	FALSE	FALSE	FALSE	TRUE	FALSE	FALSE	Control	2
UTD-DN0143	TRUE	TRUE	FALSE	FALSE	FALSE	31	M	Hispanic	Anoxia/Drug Overdose	TRUE	TRUE	7.1	TRUE	TRUE	TRUE	TRUE	TRUE	FALSE	FALSE	FALSE	OUD	2
UTD-DN0146	TRUE	FALSE	FALSE	FALSE	FALSE	75	F	White	CVA/Stroke	FALSE	FALSE	5.3	FALSE	FALSE	FALSE	FALSE	FALSE	FALSE	FALSE	FALSE	Control	NA
UTD-DN0152	FALSE	TRUE	FALSE	FALSE	FALSE	31	M	White	Anoxia/Drug Overdose	TRUE	FALSE	5.4	TRUE	TRUE	TRUE	TRUE	TRUE	FALSE	FALSE	FALSE	OUD	2
UTD-DN0154	FALSE	TRUE	FALSE	FALSE	FALSE	33	F	White	Anoxia/Drug Overdose	TRUE	FALSE	5.2	TRUE	FALSE	TRUE	TRUE	TRUE	FALSE	TRUE	TRUE	OUD	2
UTD-DN0155	TRUE	FALSE	FALSE	FALSE	FALSE	20	F	Hispanic	Head Trauma/Blunt Injury/MVA	FALSE	FALSE	5.5	FALSE	FALSE	FALSE	FALSE	FALSE	FALSE	FALSE	FALSE	Control	NA
UTD-DN0156	FALSE	TRUE	FALSE	FALSE	FALSE	31	M	Black	Anoxia/Cardiovascular	TRUE	FALSE	4.2	TRUE	TRUE	TRUE	TRUE	FALSE	FALSE	FALSE	FALSE	OUD	2
UTD-DN0164	TRUE	FALSE	FALSE	FALSE	FALSE	72	F	White	CVA/Stroke	FALSE	TRUE	6	FALSE	FALSE	FALSE	FALSE	FALSE	FALSE	FALSE	FALSE	Control	NA
UTD-DN0176	FALSE	TRUE	FALSE	FALSE	FALSE	20	M	White	Anoxia/Drug Overdose	TRUE	FALSE	5	TRUE	TRUE	TRUE	TRUE	TRUE	FALSE	FALSE	FALSE	OUD	2
UTD-DN0177	TRUE	TRUE	FALSE	FALSE	FALSE	45	F	White	Head Trauma/Blunt Injury/MVA	FALSE	TRUE	8.8	TRUE	FALSE	FALSE	FALSE	FALSE	FALSE	FALSE	TRUE	Use	2
UTD-DN0178	FALSE	TRUE	FALSE	FALSE	FALSE	53	M	Hispanic	Anoxia/Seizure	FALSE	FALSE	5	FALSE	FALSE	FALSE	FALSE	FALSE	FALSE	FALSE	FALSE	Control	1
UTD-DN0181	FALSE	TRUE	FALSE	FALSE	FALSE	55	F	White	Anoxia/Cardiovascular	FALSE	FALSE	4.3	FALSE	FALSE	FALSE	FALSE	FALSE	FALSE	FALSE	FALSE	Control	1
UTD-DN0182	FALSE	TRUE	FALSE	FALSE	FALSE	50	F	White	Anoxia/Seizure	FALSE	FALSE	5.5	FALSE	FALSE	FALSE	FALSE	FALSE	TRUE	FALSE	TRUE	Control	2
UTD-DN0183	FALSE	TRUE	FALSE	FALSE	FALSE	39	M	White	Anoxia/Drug Overdose	TRUE	FALSE	6.2	TRUE	FALSE	TRUE	TRUE	Possible	FALSE	FALSE	FALSE	OUD	2
UTD-DN0192	FALSE	TRUE	FALSE	FALSE	FALSE	34	M	Hispanic	Head Trauma/MVA	FALSE	FALSE	6.9	FALSE	FALSE	FALSE	FALSE	FALSE	FALSE	FALSE	FALSE	Control	2
UTD-DN0201	FALSE	TRUE	FALSE	FALSE	FALSE	49	M	Hispanic	Anoxia/Seizure	FALSE	TRUE	Not done	Unknown	FALSE	Unknown	FALSE	Unknown	FALSE	TRUE	TRUE	Unknown	2
UTD-DN0204	TRUE	FALSE	FALSE	FALSE	FALSE	67	F	White	CVA/Stroke	FALSE	FALSE	4.7	FALSE	FALSE	FALSE	FALSE	FALSE	FALSE	FALSE	FALSE	Control	NA
UTD-DN0205	FALSE	TRUE	FALSE	FALSE	FALSE	22	M	Hispanic	Head Trauma/GSW	FALSE	FALSE	5.1	TRUE	FALSE	TRUE	FALSE	FALSE	FALSE	FALSE	FALSE	OUD	2
UTD-DN0208	FALSE	FALSE	FALSE	TRUE	FALSE	36	M	White	Head Trauma/GSW	FALSE	FALSE	5.1	TRUE	TRUE	TRUE	TRUE	FALSE	FALSE	FALSE	FALSE	OUD	NA
UTD-DN0214	TRUE	FALSE	FALSE	FALSE	FALSE	75	M	White	CVA/Stroke	FALSE	FALSE	5	FALSE	FALSE	FALSE	FALSE	FALSE	FALSE	FALSE	FALSE	Control	NA
UTD-DN0219	TRUE	TRUE	FALSE	FALSE	FALSE	54	F	White	CVA/Stroke	FALSE	TRUE	5.7	TRUE	FALSE	FALSE	FALSE	FALSE	FALSE	FALSE	TRUE	Use	2
UTD-DN0220	FALSE	TRUE	FALSE	FALSE	FALSE	31	F	White	Anoxia/Cardiovascular /Overdose	TRUE	FALSE	5.9	TRUE	FALSE	TRUE	TRUE	TRUE	FALSE	FALSE	TRUE	OUD	2
UTD-DN0221	TRUE	TRUE	FALSE	FALSE	FALSE	52	M	White	CVA/Stroke	FALSE	TRUE	6.5	FALSE	FALSE	FALSE	FALSE	FALSE	FALSE	FALSE	TRUE	Control	2
UTD-DN0223	FALSE	TRUE	FALSE	FALSE	FALSE	62	M	White	Anoxia/Cardiovascular	FALSE	FALSE	4.8	TRUE	FALSE	TRUE	TRUE	FALSE	FALSE	TRUE	TRUE	OUD	2
UTD-DN0226	FALSE	TRUE	FALSE	FALSE	FALSE	22	M	White	Head Trauma/Blunt Injury/MVA	FALSE	FALSE	5	FALSE	FALSE	FALSE	FALSE	FALSE	FALSE	FALSE	FALSE	Control	2
UTD-DN0227	TRUE	FALSE	FALSE	FALSE	FALSE	45	F	White	CVA/Stroke	FALSE	FALSE	5.4	FALSE	FALSE	FALSE	TRUE	TRUE	FALSE	FALSE	FALSE	Control	NA
UTD-DN0231	TRUE	TRUE	FALSE	FALSE	FALSE	49	F	White	Anoxia/Drug Intoxication	TRUE	FALSE	6.1	TRUE	TRUE	TRUE	TRUE	TRUE	FALSE	FALSE	TRUE	OUD	2
UTD-DN0234	TRUE	TRUE	FALSE	FALSE	FALSE	37	M	White	CVA/Stroke	FALSE	FALSE	5.4	TRUE	FALSE	TRUE	TRUE	TRUE	FALSE	FALSE	FALSE	OUD	2
UTD-DN0238	FALSE	FALSE	FALSE	TRUE	FALSE	58	F	White	Anoxia	FALSE	TRUE	5.9	Possible	FALSE	Possible	TRUE	Unknown	FALSE	Unknown	FALSE	Unknown	NA
UTD-DN0243	TRUE	TRUE	FALSE	FALSE	FALSE	49	M	Not reported	CVA/Stroke	FALSE	FALSE	5	TRUE	FALSE	TRUE	TRUE	FALSE	FALSE	FALSE	FALSE	OUD	2
UTD-DN0245	FALSE	TRUE	FALSE	FALSE	FALSE	41	F	White	CVA/Stroke	FALSE	FALSE	5.1	FALSE	FALSE	FALSE	FALSE	FALSE	FALSE	FALSE	FALSE	Control	1
UTD-DN0251	FALSE	TRUE	FALSE	FALSE	FALSE	41	M	Black	Head Trauma/GSW/Suicide	FALSE	FALSE	5.7	FALSE	FALSE	FALSE	FALSE	FALSE	FALSE	FALSE	FALSE	Control	1
UTD-DN0253	FALSE	TRUE	FALSE	FALSE	FALSE	54	M	White	Anoxia/Cardiovascular	FALSE	FALSE	5.3	FALSE	FALSE	FALSE	FALSE	FALSE	FALSE	TRUE	FALSE	Control	2
UTD-DN0255	FALSE	FALSE	FALSE	TRUE	FALSE	44	M	White	CVA/Stroke	FALSE	TRUE	7	FALSE	FALSE	FALSE	FALSE	FALSE	FALSE	FALSE	TRUE	Control	NA
UTD-DN0257	TRUE	FALSE	FALSE	FALSE	FALSE	63	F	White	CVA/Stroke	FALSE	TRUE	4.3	FALSE	FALSE	FALSE	FALSE	FALSE	FALSE	FALSE	TRUE	Control	NA
UTD-DN0264	TRUE	FALSE	FALSE	FALSE	FALSE	71	F	White	CVA/Stroke	FALSE	FALSE	5.2	FALSE	FALSE	FALSE	FALSE	FALSE	FALSE	FALSE	FALSE	Control	NA
UTD-DN0268	TRUE	FALSE	FALSE	FALSE	FALSE	70	F	White	CVA/Stroke	FALSE	FALSE	5.3	FALSE	FALSE	FALSE	FALSE	FALSE	FALSE	FALSE	TRUE	Control	NA
UTD-DN0270	TRUE	FALSE	FALSE	FALSE	FALSE	62	F	White	Anoxia/Cardiovascular	FALSE	FALSE	5.2	TRUE	FALSE	TRUE	TRUE	FALSE	FALSE	TRUE	FALSE	OUD	NA
UTD-DN0278	FALSE	FALSE	TRUE	FALSE	FALSE	35	M	White	Anoxia/Drug Intoxication	TRUE	FALSE	5	TRUE	TRUE	TRUE	TRUE	TRUE	FALSE	FALSE	FALSE	OUD	NA
UTD-DN0280	TRUE	FALSE	FALSE	FALSE	FALSE	65	M	White	Anoxia/Cardiovascular	FALSE	FALSE	4.3	FALSE	FALSE	FALSE	FALSE	FALSE	FALSE	FALSE	FALSE	Control	NA
UTD-DN0284	FALSE	FALSE	FALSE	TRUE	FALSE	32	M	White	Head Trauma/MVA	FALSE	FALSE	5.2	FALSE	FALSE	FALSE	TRUE	FALSE	FALSE	FALSE	FALSE	Control	NA
UTD-DN0298	FALSE	FALSE	TRUE	FALSE	FALSE	46	M	White	Anoxia/Blunt Injury/MVA	FALSE	FALSE	5.5	TRUE	FALSE	TRUE	TRUE	FALSE	FALSE	FALSE	FALSE	OUD	NA
UTD-DN0299	TRUE	FALSE	FALSE	FALSE	FALSE	61	M	Black	Anoxia/Asphyxiation	FALSE	FALSE	5.8	TRUE	FALSE	TRUE	TRUE	FALSE	FALSE	FALSE	FALSE	OUD	NA
UTD-DN0303	FALSE	FALSE	TRUE	FALSE	FALSE	18	M	Black	Head Trauma/GSW/Accident	FALSE	FALSE	5.3	FALSE	FALSE	FALSE	FALSE	FALSE	FALSE	FALSE	FALSE	Control	NA
UTD-DN0305	FALSE	FALSE	TRUE	FALSE	FALSE	31	M	White	Head Trauma/Accident/MVA	FALSE	FALSE	4.8	FALSE	FALSE	FALSE	TRUE	FALSE	FALSE	FALSE	FALSE	Control	NA
UTD-DN0307	FALSE	FALSE	FALSE	TRUE	FALSE	58	F	White	Anoxia/Cardiovascular	FALSE	TRUE	7.7	FALSE	FALSE	FALSE	FALSE	FALSE	FALSE	FALSE	TRUE	Control	NA
UTD-DN0325	FALSE	FALSE	TRUE	TRUE	FALSE	46	M	White	Anoxia/Asphyxiation/Accident	FALSE	FALSE	5.5	FALSE	FALSE	FALSE	FALSE	FALSE	FALSE	FALSE	FALSE	Control	NA
UTD-DN0357	FALSE	FALSE	FALSE	TRUE	FALSE	34	M	Black	Anoxia/Drug Intoxication	TRUE	FALSE	5.5	Possible	FALSE	Possible	TRUE	FALSE	FALSE	TRUE	FALSE	Unknown	NA
UTD-DN0358	FALSE	FALSE	FALSE	TRUE	FALSE	31	M	Asian	Anoxia	FALSE	FALSE	5.4	FALSE	FALSE	FALSE	FALSE	FALSE	FALSE	FALSE	FALSE	Control	NA
UTD-DN0367	FALSE	FALSE	FALSE	TRUE	FALSE	45	M	White	CVA/Stroke	FALSE	FALSE	5.4	FALSE	FALSE	FALSE	FALSE	FALSE	FALSE	TRUE	TRUE	Control	NA
UTD-DN0388	FALSE	FALSE	FALSE	TRUE	FALSE	46	M	White	CVA/Stroke	FALSE	FALSE	3.8	FALSE	FALSE	FALSE	FALSE	FALSE	FALSE	FALSE	FALSE	Control	NA
UTD-DN0389	FALSE	FALSE	FALSE	TRUE	FALSE	38	M	White	Head Trauma/Blunt Injury/MVA	FALSE	FALSE	5.7	FALSE	FALSE	FALSE	FALSE	FALSE	FALSE	FALSE	FALSE	Control	NA
UTD-DN0471	FALSE	FALSE	TRUE	FALSE	FALSE	23	F	Not reported	Anoxia/Drug Intoxication	TRUE	TRUE - recent gestational	5.5	TRUE	TRUE	TRUE	TRUE	TRUE	FALSE	FALSE	FALSE	OUD	NA
UTD-DN0528	FALSE	FALSE	FALSE	TRUE	FALSE	46	M	White	Anoxia	Possible	NA	NA	Possible	FALSE	Possible	TRUE	NA	NA	NA	Unknown	Unknown	NA
UC-001	FALSE	FALSE	FALSE	FALSE	TRUE	58	M	Not reported	Anoxia	FALSE	NA	NA	NA	NA	NA	NA	NA	NA	NA	NA	NA	NA
UC-002	FALSE	FALSE	FALSE	FALSE	TRUE	37	M	Black	Non specified	NA	NA	NA	NA	NA	NA	NA	NA	NA	NA	NA	NA	NA
UC-003	FALSE	FALSE	FALSE	FALSE	TRUE	28	M	White	Anoxia	FALSE	NA	NA	NA	NA	NA	NA	NA	NA	NA	NA	NA	NA
UC-004	FALSE	FALSE	FALSE	FALSE	TRUE	23	F	White	Anaphylactic shock	FALSE	NA	NA	NA	NA	NA	NA	NA	NA	NA	NA	NA	NA
UC-005	FALSE	FALSE	FALSE	FALSE	TRUE	34	F	Not reported	Overdose	TRUE	NA	NA	NA	NA	NA	NA	NA	NA	NA	NA	NA	NA
UC-006	FALSE	FALSE	FALSE	FALSE	TRUE	35	F	Not reported	Head trauma	FALSE	NA	NA	NA	NA	NA	NA	NA	NA	NA	NA	NA	NA
