## Supplemental Tables for "History of opioid use disorder correlates with altered neuroimmune signatures in the human dorsal root ganglia": STable3_GSEA_results_OUD_saSex.csv

	ID	Description	setSize	enrichmentScore	NES	pvalue	p.adjust	qvalue	rank	leading_edge	core_enrichment	Descript
HALLMARK_INTERFERON_GAMMA_RESPONSE	HALLMARK_INTERFERON_GAMMA_RESPONSE	HALLMARK_INTERFERON_GAMMA_RESPONSE	133	0.633166602495202	2.25171698755066	3.97386936622916e-12	1.78824121480312e-10	1.50588733878158e-10	1709	tags=65%, list=19%, signal=53%	IFI44L/ISG15/OAS3/IFI30/OAS2/FCGR1A/MX2/IFIT1/IFIT3/STAT2/OASL/CD74/GZMA/MX1/PLA2G4A/SOD2/IFI44/HLA-B/IFIH1/IFITM3/MTHFD2/PTPN2/PARP14/SP110/PTPN6/PSMB10/GBP6/PLSCR1/LAP3/TOR1B/NMI/CMPK2/IRF5/CASP4/ADAR/CFB/UBE2L6/STAT1/NLRC5/IFIT2/PSME2/PSMB8/RNF213/IRF2/PSMB9/VAMP8/DDX60/PARP12/HLA-DMA/LCP2/PSME1/OGFR/JAK2/RIPK2/SAMD9L/ICAM1/PML/TAP1/TRIM21/NCOA3/UPP1/BST2/TDRD7/LGALS3BP/CASP3/CD38/HLA-DQA1/PNP…	INTERFERON_GAMMA_RESPONSE
HALLMARK_INTERFERON_ALPHA_RESPONSE	HALLMARK_INTERFERON_ALPHA_RESPONSE	HALLMARK_INTERFERON_ALPHA_RESPONSE	75	0.679120925760004	2.20338133991408	5.05694986924398e-09	1.1378137205799e-07	9.58158922593597e-08	1044	tags=56%, list=12%, signal=50%	IFI44L/ISG15/OAS1/IFI30/IFIT3/HLA-C/STAT2/OASL/CD74/MX1/TRIM5/IFI44/IFIH1/IFITM3/UBA7/PARP14/SP110/PLSCR1/LAP3/SAMD9/NMI/CMPK2/ADAR/UBE2L6/PARP9/IFIT2/PSME2/PSMB8/IRF2/PSMB9/DDX60/PARP12/PSME1/OGFR/RIPK2/SAMD9L/TAP1/TRIM21/BST2/TDRD7/LGALS3BP/GMPR	INTERFERON_ALPHA_RESPONSE
HALLMARK_ALLOGRAFT_REJECTION	HALLMARK_ALLOGRAFT_REJECTION	HALLMARK_ALLOGRAFT_REJECTION	104	0.535268509329458	1.84004791258953	2.78037972224709e-05	0.000417056958337063	0.000351205859652264	1113	tags=38%, list=12%, signal=33%	NLRP3/RPL39/ITGAL/CD74/GZMA/FCGR2B/CAPG/CD4/EIF5A/HLA-DOA/LYN/UBE2N/PTPRC/HCLS1/CD28/HLA-DMB/CCR1/PTPN6/PSMB10/CXCR3/C2/STAT1/ITGB2/HLA-DRA/FYB1/WAS/CFP/DEGS1/CTSS/HLA-DMA/LCP2/JAK2/RIPK2/ICAM1/UBE2D1/TAP1/F2/HLA-DQA1/NME1	ALLOGRAFT_REJECTION
HALLMARK_COMPLEMENT	HALLMARK_COMPLEMENT	HALLMARK_COMPLEMENT	136	0.475177065333867	1.69545532873704	0.000126672068330198	0.00142506076871473	0.00120005117365451	1949	tags=49%, list=22%, signal=39%	CD59/GZMK/CASP5/CTSC/GZMA/FCER1G/S100A9/PLA2G4A/LYN/ITGAM/PLG/PLSCR1/LAP3/F10/PLEK/KYNU/C2/CASP4/CFB/DOCK10/C3/WAS/PSEN1/IRF2/PSMB9/CTSH/CTSS/LCP2/C1QC/JAK2/FN1/CP/CALM1/F2/CASP3/SERPINA1/GCA/DOCK4/SERPING1/C1R/PRKCD/CPM/CFH/APOBEC3G/PIK3CG/ATOX1/SIRT6/C1QA/GNG2/CD55/C1S/GNB4/SERPINC1/SERPINB2/C9/USP15/PFN1/ERAP2/MMP14/KLKB1/RABIF/APOBEC3F/RHOG/CD46/LGMN/CASP10	COMPLEMENT
HALLMARK_G2M_CHECKPOINT	HALLMARK_G2M_CHECKPOINT	HALLMARK_G2M_CHECKPOINT	112	0.48419430832088	1.68832031052891	0.000409518559448362	0.00368566703503525	0.00310371960845074	987	tags=19%, list=11%, signal=17%	STIL/DDX39A/KIF20B/H2AZ1/TACC3/DTYMK/FOXN3/MCM5/CDK1/MAPK14/SMC2/MCM3/MCM6/SRSF10/MCM2/RBL1/PDS5B/HMGN2/CENPE/PML/SMC4	G2M_CHECKPOINT
HALLMARK_E2F_TARGETS	HALLMARK_E2F_TARGETS	HALLMARK_E2F_TARGETS	123	0.444132690286512	1.56598233018073	0.0024867398996729	0.0186505492475467	0.0157057256821446	1539	tags=26%, list=17%, signal=22%	DDX39A/H2AZ1/TACC3/MCM4/SNRPB/MCM7/MCM5/CDK1/PAICS/MTHFD2/MCM3/MCM6/MCM2/PPP1R8/SHMT1/PDS5B/POLD3/CENPE/DCK/RFC3/SMC4/CDKN1A/NME1/AK2/ASF1A/PMS2/CDKN2C/RFC2/EED/POLD2/LMNB1/DCTPP1	E2F_TARGETS
HALLMARK_KRAS_SIGNALING_UP	HALLMARK_KRAS_SIGNALING_UP	HALLMARK_KRAS_SIGNALING_UP	95	-0.40963891833063	-1.6123492371657	0.0042550177563273	0.0273536855763898	0.0230346825906441	1357	tags=32%, list=15%, signal=27%	VWA5A/PRKG2/SPARCL1/PRRX1/MAP7/EPB41L3/KIF5C/GUCY1A1/CBX8/CMKLR1/TMEM176B/PCSK1N/TSPAN7/SNAP25/YRDC/CPE/SNAP91/SPON1/FLT4/TRIB1/ARG1/ALDH1A2/ANGPTL4/SDCCAG8/PPBP/AKT2/RETN/MMP10/PDCD1LG2/CXCR4	KRAS_SIGNALING_UP
