## Supplemental Tables for "History of opioid use disorder correlates with altered neuroimmune signatures in the human dorsal root ganglia": STable5_GSEA_results_OUD_saSexPain.csv

	ID	Description	setSize	enrichmentScore	NES	pvalue	p.adjust	qvalue	rank	leading_edge	core_enrichment
HALLMARK_INTERFERON_GAMMA_RESPONSE	HALLMARK_INTERFERON_GAMMA_RESPONSE	HALLMARK_INTERFERON_GAMMA_RESPONSE	133	0.632824298763995	2.22181547191027	1.60496052930306e-10	7.22232238186378e-09	6.2508989036014e-09	1693	tags=65%, list=19%, signal=53%	IFI44L/ISG15/OAS3/OAS2/IFI30/FCGR1A/MX2/IFIT1/IFIT3/STAT2/CD74/SOD2/MX1/PLA2G4A/HLA-DQA1/OASL/HLA-B/IFI44/IFIH1/IFITM3/MTHFD2/PARP14/PTPN6/PSMB10/PTPN2/SP110/LAP3/GBP6/NCOA3/TOR1B/NMI/IRF5/CMPK2/CASP4/PLSCR1/ADAR/CFB/UBE2L6/STAT1/IRF2/NLRC5/IFIT2/PSME2/PSMB8/GZMA/RNF213/PSMB9/VAMP8/DDX60/PARP12/LCP2/PSME1/HLA-DMA/JAK2/OGFR/ICAM1/SAMD9L/SERPING1/PML/TAP1/TRIM21/CASP3/BST2/LGALS3BP/TDRD7/CD38/PNP/C…
HALLMARK_INTERFERON_ALPHA_RESPONSE	HALLMARK_INTERFERON_ALPHA_RESPONSE	HALLMARK_INTERFERON_ALPHA_RESPONSE	75	0.66986297436722	2.15152042407857	5.87460863608564e-07	1.32178694311927e-05	1.14400273439562e-05	1092	tags=56%, list=12%, signal=50%	IFI44L/ISG15/OAS1/IFI30/IFIT3/STAT2/HLA-C/CD74/MX1/TRIM5/OASL/IFI44/IFIH1/IFITM3/UBA7/PARP14/SP110/LAP3/SAMD9/NMI/CMPK2/PLSCR1/ADAR/UBE2L6/PARP9/IRF2/IFIT2/PSME2/PSMB8/PSMB9/DDX60/PARP12/PSME1/OGFR/SAMD9L/TAP1/TRIM21/BST2/LGALS3BP/TDRD7/GMPR/RIPK2
HALLMARK_ALLOGRAFT_REJECTION	HALLMARK_ALLOGRAFT_REJECTION	HALLMARK_ALLOGRAFT_REJECTION	104	0.552361876325822	1.87578902555787	2.59377995862621e-05	0.000389066993793932	0.000336736345505859	1198	tags=39%, list=13%, signal=35%	NLRP3/RPL39/ITGAL/HLA-DOA/CD74/FCGR2B/CD28/CAPG/EIF5A/HLA-DQA1/LYN/UBE2N/CD4/PTPRC/HCLS1/HLA-DMB/CCR1/PTPN6/PSMB10/CXCR3/C2/STAT1/CTSS/HLA-DRA/FYB1/ITGB2/WAS/GZMA/DEGS1/LCP2/HLA-DMA/JAK2/ICAM1/TAP1/UBE2D1/F2/RIPK2/ST8SIA4/CFP/NME1/TLR2
HALLMARK_COMPLEMENT	HALLMARK_COMPLEMENT	HALLMARK_COMPLEMENT	136	0.472840054339429	1.66596095355407	0.000840403791451856	0.00945454265383338	0.00818287902203123	1918	tags=47%, list=22%, signal=38%	CD59/GZMK/CTSC/CASP5/S100A9/FCER1G/PLA2G4A/LYN/ITGAM/PLG/F10/LAP3/PLEK/KYNU/C2/CASP4/PLSCR1/CFB/C3/CTSS/IRF2/DOCK10/WAS/GZMA/CTSH/PSMB9/PSEN1/C1QC/LCP2/JAK2/FN1/SERPING1/ERAP2/CP/CASP3/F2/CALM1/SERPINA1/GCA/C1R/DOCK4/SIRT6/PRKCD/CFH/CPM/PIK3CG/APOBEC3G/C1QA/ATOX1/C1S/SERPINB2/GNB4/SERPINC1/C9/USP15/CD55/PFN1/KLKB1/LGMN/MMP14/CD46/RABIF/RHOG/APOBEC3F
HALLMARK_G2M_CHECKPOINT	HALLMARK_G2M_CHECKPOINT	HALLMARK_G2M_CHECKPOINT	112	0.473136759433963	1.63331543309518	0.00159553695258118	0.0119665271443589	0.0103569942535971	797	tags=17%, list=9%, signal=16%	STIL/DDX39A/KIF20B/H2AZ1/TACC3/FOXN3/DTYMK/MCM5/CDK1/MAPK14/SMC2/MCM3/MCM6/RBL1/SRSF10/CENPE/MCM2/PDS5B/HMGN2
HALLMARK_E2F_TARGETS	HALLMARK_E2F_TARGETS	HALLMARK_E2F_TARGETS	123	0.466674664796409	1.62362114738227	0.00150741780568714	0.0119665271443589	0.0103569942535971	1904	tags=32%, list=21%, signal=25%	DDX39A/H2AZ1/TACC3/SNRPB/MCM4/MCM7/MCM5/CDK1/PAICS/MCM3/MTHFD2/MCM6/CENPE/MCM2/SHMT1/PPP1R8/PDS5B/POLD3/DCK/PMS2/RFC3/SMC4/CDKN1A/AK2/NME1/RFC2/ASF1A/PLK1/CDKN2C/EED/POLD2/LMNB1/DCTPP1/SMC6/NASP/PAN2/STAG1/MKI67/GSPT1
HALLMARK_KRAS_SIGNALING_UP	HALLMARK_KRAS_SIGNALING_UP	HALLMARK_KRAS_SIGNALING_UP	95	-0.415613422744486	-1.62546417722609	0.00504790791519667	0.0324508365976929	0.028086104189816	1158	tags=28%, list=13%, signal=25%	MAP7/PRRX1/PRKG2/EPB41L3/KIF5C/GUCY1A1/CMKLR1/TMEM176B/PCSK1N/TSPAN7/SNAP25/CPE/YRDC/SPON1/SNAP91/FLT4/AKT2/ARG1/TRIB1/ALDH1A2/SDCCAG8/PPBP/ANGPTL4/RETN/MMP10/PDCD1LG2/CXCR4
HALLMARK_INFLAMMATORY_RESPONSE	HALLMARK_INFLAMMATORY_RESPONSE	HALLMARK_INFLAMMATORY_RESPONSE	78	0.425220590085112	1.38015866553383	0.0486111111111111	0.27027027027027	0.233918128654971	1441	tags=33%, list=16%, signal=28%	GPC3/NLRP3/MSR1/GNA15/CD14/CYBB/LYN/NMI/P2RX7/PTAFR/C3AR1/PSEN1/LCP2/AXL/C5AR1/ICAM1/KIF1B/ATP2B1/BST2/CDKN1A/RIPK2/TLR2/HAS2/FPR1/OSMR/ITGB8
HALLMARK_IL2_STAT5_SIGNALING	HALLMARK_IL2_STAT5_SIGNALING	HALLMARK_IL2_STAT5_SIGNALING	100	0.404468592587397	1.36213750949787	0.0540540540540541	0.27027027027027	0.233918128654971	2555	tags=42%, list=29%, signal=30%	SPP1/WLS/HUWE1/CAPG/IFITM3/LCLAT1/NRP1/CYFIP1/NCOA3/PLSCR1/SLC29A2/TIAM1/DENND5A/P4HA1/HK2/PLEC/TWSG1/CASP3/PNP/DHRS3/SMPDL3A/SYNGR2/SPRY4/SERPINC1/TLR7/PUS1/FAH/AHR/GLIPR2/TGM2/TNFRSF18/PTRH2/ABCB1/SLC1A5/RNH1/UMPS/SELL/ENO3/IGF2R/ENPP1/IFNGR1/CDKN1C
HALLMARK_APOPTOSIS	HALLMARK_APOPTOSIS	HALLMARK_APOPTOSIS	108	0.370339827877979	1.26955702825419	0.100396301188904	0.417712259341343	0.361528739079057	1089	tags=23%, list=12%, signal=21%	KRT18/GNA15/SOD2/BID/CD14/PLCB2/GSTM1/IFITM3/DAP/RNASEL/CREBBP/PPT1/AIFM3/CASP4/BNIP3L/HMOX1/MGMT/HGF/PSEN1/TAP1/CASP3/F2/CD38/CYLD/CDKN1A
HALLMARK_ESTROGEN_RESPONSE_EARLY	HALLMARK_ESTROGEN_RESPONSE_EARLY	HALLMARK_ESTROGEN_RESPONSE_EARLY	103	-0.311694471385618	-1.23310001801936	0.111389935824358	0.417712259341343	0.361528739079057	1545	tags=28%, list=17%, signal=24%	PLAAT3/SYNGR1/PTGES/IGF1R/RET/RHOBTB3/CHPT1/OLFM1/RETREG1/REEP1/ENDOD1/ABCA3/PODXL/UGCG/TTC39A/B4GALT1/DLC1/PPIF/MPPED2/HSPB8/CXCL12/SNX24/GREB1/MAPT/GFRA1/CALB2/TUBB2B/RRP12/CELSR1
HALLMARK_MYOGENESIS	HALLMARK_MYOGENESIS	HALLMARK_MYOGENESIS	134	-0.293892116883579	-1.18873989788553	0.104444074441256	0.417712259341343	0.361528739079057	1516	tags=28%, list=17%, signal=23%	PRNP/PTGIS/GABARAPL2/REEP1/COL6A2/MAPK12/TPM3/MAPRE3/AEBP1/ACSL1/SPEG/ACHE/IFRD1/CRAT/GNAO1/FABP3/COL1A1/CKMT2/MYH2/IGFBP7/NOS1/MYH11/FKBP1B/TNNI1/COL6A3/CAMK2B/MYL3/HSPB8/MYBPC3/MB/AKT2/MYO1C/MYH7/CFD/CACNA1H/LDB3/CD36
HALLMARK_SPERMATOGENESIS	HALLMARK_SPERMATOGENESIS	HALLMARK_SPERMATOGENESIS	47	0.425966163108275	1.27600281320832	0.135174418604651	0.4679114490161	0.404975990961303	595	tags=13%, list=7%, signal=12%	IFT88/SLC2A5/CDK1/DDX25/TLE4/CCT6B
HALLMARK_IL6_JAK_STAT3_SIGNALING	HALLMARK_IL6_JAK_STAT3_SIGNALING	HALLMARK_IL6_JAK_STAT3_SIGNALING	37	0.442103009108238	1.25244998651256	0.171561051004637	0.528476821192053	0.457395143487859	1742	tags=38%, list=20%, signal=31%	STAT2/TNFRSF1A/CD14/ITGA4/CCR1/PTPN2/CRLF2/STAT1/HMOX1/CD38/TLR2/OSMR/PTPN1/IL6ST
HALLMARK_COAGULATION	HALLMARK_COAGULATION	HALLMARK_COAGULATION	103	0.348516542517968	1.18217594384479	0.176158940397351	0.528476821192053	0.457395143487859	1899	tags=36%, list=21%, signal=29%	COMP/F9/LEFTY2/CFI/PLG/F10/PLEK/C2/CFB/THBD/MASP2/C3/CPB2/CTSH/FGA/FGG/HRG/FN1/APOC3/SERPING1/F2/RGN/SERPINA1/C1R/CFH/C1QA/SPARC/C1S/SERPINB2/SERPINC1/C9/RAC1/KLKB1/LGMN/MMP14/C8B/RABIF
HALLMARK_ESTROGEN_RESPONSE_LATE	HALLMARK_ESTROGEN_RESPONSE_LATE	HALLMARK_ESTROGEN_RESPONSE_LATE	113	0.333592015678578	1.14944675568974	0.226018396846255	0.580078125	0.502055921052632	1074	tags=15%, list=12%, signal=13%	STIL/NRIP1/DNAJC12/S100A9/PTPN6/FOXC1/TIAM1/ST6GALNAC2/SERPINA5/FABP5/PAPSS2/PLXNB1/UGDH/JAK2/ST14/CACNA2D2/SERPINA1
HALLMARK_MYC_TARGETS_V1	HALLMARK_MYC_TARGETS_V1	HALLMARK_MYC_TARGETS_V1	186	0.306335827119124	1.12415300403411	0.232643118148599	0.580078125	0.502055921052632	2454	tags=26%, list=28%, signal=19%	H2AZ1/MCM4/PWP1/ACP1/SLC25A3/MCM7/MCM5/LDHA/MCM6/MCM2/CANX/RPL34/MRPL23/NME1/RPL6/HNRNPR/PGK1/PSMB2/SET/SNRPA/PSMA1/RAD23B/POLD2/RNPS1/STARD7/SRM/PTGES3/LSM2/RPL14/PSMA4/CBX3/LSM7/GSPT1/EIF4A1/RPS10/ERH/SNRPD3/PCBP1/NDUFAB1/RSL1D1/CDK2/HNRNPA3/PSMD3/KPNA2/ORC2/FBL/PCNA/APEX1
HALLMARK_TNFA_SIGNALING_VIA_NFKB	HALLMARK_TNFA_SIGNALING_VIA_NFKB	HALLMARK_TNFA_SIGNALING_VIA_NFKB	79	-0.299019085045679	-1.12116079182804	0.220640569395018	0.580078125	0.502055921052632	888	tags=19%, list=10%, signal=17%	IRS2/B4GALT1/TNC/RCAN1/YRDC/SIK1/NR4A1/PTX3/SLC2A6/TRIB1/LAMB3/CEBPD/LDLR/TNFAIP6/B4GALT5
HALLMARK_DNA_REPAIR	HALLMARK_DNA_REPAIR	HALLMARK_DNA_REPAIR	112	0.324773091771407	1.12114920785036	0.2578125	0.580078125	0.502055921052632	1538	tags=20%, list=17%, signal=16%	TARBP2/POLA1/NME4/TAF13/HCLS1/CMPK2/VPS37B/GTF2H1/POLD3/RFC3/PNP/SMAD5/NME1/GMPR2/RFC2/CLP1/FEN1/BOLA2/ADA/ADCY6/GSDME/TAF9
HALLMARK_KRAS_SIGNALING_DN	HALLMARK_KRAS_SIGNALING_DN	HALLMARK_KRAS_SIGNALING_DN	62	-0.308693506819357	-1.09546652777663	0.251677852348993	0.580078125	0.502055921052632	696	tags=18%, list=8%, signal=16%	NOS1/PAX3/SLC16A7/ATP4A/THNSL2/COQ8A/MYH7/SPHK2/KRT1/KRT5/KRT4
HALLMARK_REACTIVE_OXYGEN_SPECIES_PATHWAY	HALLMARK_REACTIVE_OXYGEN_SPECIES_PATHWAY	HALLMARK_REACTIVE_OXYGEN_SPECIES_PATHWAY	43	0.37649008820048	1.10518238999703	0.311572700296736	0.613865703251526	0.531298971235239	1685	tags=21%, list=19%, signal=17%	LSP1/TXNRD2/SOD2/LAMTOR5/NDUFA6/NDUFB4/ATOX1/G6PD/SCAF4
HALLMARK_BILE_ACID_METABOLISM	HALLMARK_BILE_ACID_METABOLISM	HALLMARK_BILE_ACID_METABOLISM	66	0.348069814278137	1.09989635963435	0.301966292134831	0.613865703251526	0.531298971235239	1183	tags=17%, list=13%, signal=15%	HSD17B6/ABCG4/PEX6/HSD3B7/RXRG/PXMP2/ABCD2/TTR/PEX1/SERPINA6/FADS1
HALLMARK_PI3K_AKT_MTOR_SIGNALING	HALLMARK_PI3K_AKT_MTOR_SIGNALING	HALLMARK_PI3K_AKT_MTOR_SIGNALING	72	0.3425656214019	1.09019745863674	0.313753581661891	0.613865703251526	0.531298971235239	2824	tags=44%, list=32%, signal=31%	SMAD2/STAT2/TNFRSF1A/CDK1/UBE2N/MAP2K3/TIAM1/ACTR3/CDKN1A/CSNK2B/IRAK4/AKT1S1/THEM4/CFL1/RAC1/PFN1/ACTR2/ARHGDIA/CALR/NOD1/DUSP3/NFKBIB/CDK2/TRAF2/ARPC3/GRK2/EIF4E/ITPR2/PDK1/PIKFYVE/RPS6KA3/HSP90B1
HALLMARK_ADIPOGENESIS	HALLMARK_ADIPOGENESIS	HALLMARK_ADIPOGENESIS	161	-0.250498948364158	-1.03472695020878	0.339805825242718	0.637135922330097	0.551439277806166	1612	tags=29%, list=18%, signal=24%	YWHAG/DLAT/ALDH2/SCP2/BAZ2A/G3BP2/AIFM1/MIGA2/STOM/RMDN3/ECHS1/APLP2/CAVIN1/PRDX3/CYC1/ESYT1/ATL2/SLC5A6/SDHB/ATP5PO/APOE/COQ3/GPAM/SPARCL1/ACOX1/GPD2/IMMT/PHYH/RIOK3/CRAT/MAP4K3/EPHX2/RAB34/NKIRAS1/GPX4/COL4A1/CAVIN2/UBQLN1/HSPB8/HADH/SULT1A1/ALDOA/ANGPTL4/FABP4/RETN/NDUFA5/CD36
HALLMARK_PROTEIN_SECRETION	HALLMARK_PROTEIN_SECRETION	HALLMARK_PROTEIN_SECRETION	91	0.316542779265864	1.05332244987522	0.374149659863946	0.657162726008345	0.568772417831784	3098	tags=42%, list=35%, signal=28%	KRT18/CTSC/GNAS/ARFGAP3/PPT1/M6PR/GALC/KIF1B/SEC31A/SCAMP3/CLCN3/BNIP3/VAMP7/ICA1/CAV2/CLTA/TMX1/TOM1L1/COPB2/TMED10/RAB5A/USO1/AP3B1/IGF2R/RAB2A/CLN5/SNAP23/ARCN1/SSPN/GLA/ARFIP1/STX7/RPS6KA3/LAMP2/STX12/LMAN1/SOD1/BET1
HALLMARK_PEROXISOME	HALLMARK_PEROXISOME	HALLMARK_PEROXISOME	82	0.319832322387136	1.04519203930853	0.379694019471488	0.657162726008345	0.568772417831784	1218	tags=15%, list=14%, signal=13%	CRABP1/PEX6/HSD3B7/SOD2/EHHADH/RXRG/ABCD2/TTR/DHRS3/SERPINA6/FADS1/ALB
HALLMARK_HEDGEHOG_SIGNALING	HALLMARK_HEDGEHOG_SIGNALING	HALLMARK_HEDGEHOG_SIGNALING	26	-0.353449190189808	-1.04466125953783	0.40974212034384	0.661224489795918	0.572287862513426	1993	tags=38%, list=22%, signal=30%	SLIT1/LDB1/NRCAM/AMOT/CNTFR/SCG2/DPYSL2/ACHE/CRMP1/CELSR1
HALLMARK_TGF_BETA_SIGNALING	HALLMARK_TGF_BETA_SIGNALING	HALLMARK_TGF_BETA_SIGNALING	31	-0.329451249639011	-1.01504343669072	0.411428571428571	0.661224489795918	0.572287862513426	1121	tags=16%, list=13%, signal=14%	XIAP/THBS1/SMAD1/LTBP2/FKBP1A
HALLMARK_FATTY_ACID_METABOLISM	HALLMARK_FATTY_ACID_METABOLISM	HALLMARK_FATTY_ACID_METABOLISM	126	-0.243598991309448	-0.981354535405666	0.502164502164502	0.77214377406932	0.668288178726663	1711	tags=26%, list=19%, signal=21%	BCKDHB/UROS/ALDH3A2/ACSL4/PCBD1/RAP1GDS1/SUCLA2/CPT1A/HSDL2/EPHX1/HMGCL/DLST/CPOX/ACOX1/HSD17B11/GPD2/GABARAPL1/MAOA/HSP90AA1/ACSL1/ALDH1A1/GLUL/CRAT/ALAD/CA4/HMGCS1/HADH/ALDOA/INMT/AOC3/ALDH3A1/FABP1/CD36
HALLMARK_XENOBIOTIC_METABOLISM	HALLMARK_XENOBIOTIC_METABOLISM	HALLMARK_XENOBIOTIC_METABOLISM	142	0.277413206096752	0.980798767513504	0.514762516046213	0.77214377406932	0.668288178726663	1169	tags=18%, list=13%, signal=16%	SLC35B1/XDH/ITIH4/TNFRSF1A/ACP1/FMO3/CYP2J2/PLG/PSMB10/F10/KYNU/MCCC2/CFB/HMOX1/ABCD2/PAPSS2/HRG/UGDH/LCAT/SAR1B/BPHL/SHMT2/UPP1/SERPINA6/ESR1/CRP
HALLMARK_MTORC1_SIGNALING	HALLMARK_MTORC1_SIGNALING	HALLMARK_MTORC1_SIGNALING	161	0.2677026960445	0.960292877334206	0.53894472361809	0.782339114929486	0.677112216430198	1210	tags=16%, list=14%, signal=14%	DDX39A/IFI30/MCM4/CTSC/LDHA/MAP2K3/MTHFD2/SKAP2/CORO1A/MCM2/QDPR/M6PR/ITGB2/GTF2H1/SCD/ACTR3/P4HA1/HK2/SDF2L1/SHMT2/PNP/CDKN1A/CANX/CFP/FADS1/PGK1
HALLMARK_EPITHELIAL_MESENCHYMAL_TRANSITION	HALLMARK_EPITHELIAL_MESENCHYMAL_TRANSITION	HALLMARK_EPITHELIAL_MESENCHYMAL_TRANSITION	140	-0.23569670646171	-0.962956843875234	0.581081081081081	0.81714527027027	0.707236842105263	1439	tags=24%, list=16%, signal=21%	SCG2/COL6A2/DCN/JUN/DAB2/LOX/ABI3BP/LAMA3/PRRX1/LUM/FSTL1/PLOD2/COL8A2/TIMP1/THBS1/COL5A3/COL1A1/TNC/COL12A1/COL4A1/MGP/FBLN2/COL6A3/HTRA1/NT5E/BGN/PTX3/MMP2/SPOCK1/TIMP3/CXCL12/APLP1/SFRP1/PRSS2
HALLMARK_CHOLESTEROL_HOMEOSTASIS	HALLMARK_CHOLESTEROL_HOMEOSTASIS	HALLMARK_CHOLESTEROL_HOMEOSTASIS	58	-0.253071622897042	-0.891963511705733	0.68370607028754	0.932326459483009	0.806925824581786	1270	tags=29%, list=14%, signal=25%	CLU/TM7SF2/ACTG1/MVD/GNAI1/PCYT2/LSS/TMEM97/JAG1/CD9/SQLE/ATXN2/CPEB2/CYP51A1/HMGCS1/STARD4/LDLR
HALLMARK_HYPOXIA	HALLMARK_HYPOXIA	HALLMARK_HYPOXIA	120	0.246774475019816	0.858283965192962	0.747081712062257	0.988784618905928	0.855790196479985	1089	tags=11%, list=12%, signal=10%	GPC3/ALDOB/SLC2A5/PKLR/SDC2/LDHA/MIF/BNIP3L/HMOX1/P4HA1/HK2/CP/CDKN1A
HALLMARK_HEME_METABOLISM	HALLMARK_HEME_METABOLISM	HALLMARK_HEME_METABOLISM	123	-0.219561470125177	-0.887758799098879	0.781512605042017	1	0.865497076023392	874	tags=12%, list=10%, signal=11%	FN3K/ALAD/ERMAP/SNCA/PPP2R5B/HBB/AGPAT4/RNF19A/SMOX/ACKR1/FBXO9/HBD/SLC11A2/CA1/MINPP1
HALLMARK_APICAL_JUNCTION	HALLMARK_APICAL_JUNCTION	HALLMARK_APICAL_JUNCTION	131	-0.20095809837809	-0.818279610016159	0.907172995780591	1	0.865497076023392	1668	tags=23%, list=19%, signal=19%	ADAM23/CNTN1/MAPK11/ITGA10/ACTG1/MVD/TRO/ACTG2/ITGA3/GNAI1/LAMA3/TAOK2/SPEG/VWF/CRAT/AMIGO1/MAPK13/B4GALT1/RSU1/MAP4K2/PARVA/HADH/MMP2/AKT2/CD276/TIAL1/NEGR1/LAMB3/ADAM15/CALB2
HALLMARK_GLYCOLYSIS	HALLMARK_GLYCOLYSIS	HALLMARK_GLYCOLYSIS	143	0.229345359056615	0.811737029866423	0.83397190293742	1	0.865497076023392	1225	tags=11%, list=14%, signal=10%	GPC3/ALDOB/B4GALT4/CDK1/SDC2/SLC35A3/LDHA/MIF/GNPDA1/GUSB/P4HA1/HK2/DLD/DSC2/PGK1/PKP2
HALLMARK_ANDROGEN_RESPONSE	HALLMARK_ANDROGEN_RESPONSE	HALLMARK_ANDROGEN_RESPONSE	67	-0.22215821491022	-0.801126381603132	0.874576271186441	1	0.865497076023392	1158	tags=15%, list=13%, signal=13%	MAP7/INPP4B/TMEM50A/GUCY1A1/B4GALT1/SRF/VAPA/HMGCS1/ADAMTS1/RRP12
HALLMARK_UNFOLDED_PROTEIN_RESPONSE	HALLMARK_UNFOLDED_PROTEIN_RESPONSE	HALLMARK_UNFOLDED_PROTEIN_RESPONSE	85	0.234179168710685	0.770757124711127	0.868238557558946	1	0.865497076023392	2104	tags=19%, list=24%, signal=15%	ATF6/IFIT1/MTHFD2/EIF4A2/EXOSC1/PARN/LSM1/SEC31A/TSPYL2/SLC30A5/SPCS1/PDIA6/EIF4A1/CALR/EIF2AK3/PAIP1
HALLMARK_MITOTIC_SPINDLE	HALLMARK_MITOTIC_SPINDLE	HALLMARK_MITOTIC_SPINDLE	146	0.217532909278729	0.768393168849239	0.917843388960205	1	0.865497076023392	2369	tags=23%, list=27%, signal=17%	KIF20B/PREX1/CDK1/ECT2/CENPE/TIAM1/ARHGAP27/CNTROB/BCR/ARHGAP4/DOCK2/KIF1B/SMC4/DOCK4/CLIP1/PLK1/LMNB1/MID1IP1/BIN1/TRIO/PDLIM5/RAPGEF5/ARHGDIA/FSCN1/ARF6/TUBGCP6/ARHGEF11/EZR/ARHGEF2/CEP131/CDC42/PXN/ACTN4/AKAP13
HALLMARK_MYC_TARGETS_V2	HALLMARK_MYC_TARGETS_V2	HALLMARK_MYC_TARGETS_V2	51	0.234571551796044	0.714100863171748	0.908430232558139	1	0.865497076023392	2178	tags=29%, list=24%, signal=22%	MCM4/MCM5/SLC29A2/HK2/PPRC1/IMP4/PLK1/PUS1/DCTPP1/TCOF1/SRM/CBX3/UTP20/TFB2M/NIP7
HALLMARK_P53_PATHWAY	HALLMARK_P53_PATHWAY	HALLMARK_P53_PATHWAY	115	0.206215379259404	0.709106728546521	0.963951935914553	1	0.865497076023392	2289	tags=28%, list=26%, signal=21%	IFI30/STEAP3/DEF6/HMOX1/VAMP8/RHBDF2/RPL36/PTPN14/APAF1/TAP1/ST14/CDKN1A/UPP1/TSPYL2/FOXO3/RRP8/PROCR/ADA/RNF19B/HEXIM1/S100A4/MAPKAPK3/NUDT15/TPD52L1/TXNIP/TRAFD1/IRAK1/PLXNB2/SLC3A2/CDKN2AIP/RB1/RAP2B
HALLMARK_OXIDATIVE_PHOSPHORYLATION	HALLMARK_OXIDATIVE_PHOSPHORYLATION	HALLMARK_OXIDATIVE_PHOSPHORYLATION	183	-0.164877546122009	-0.696784550829069	1	1	0.865497076023392	2149	tags=25%, list=24%, signal=19%	MRPS22/TIMM13/AFG3L2/VDAC1/AIFM1/ATP6V1C1/ATP6AP1/HADHB/ECHS1/ECI1/SLC25A6/PRDX3/HADHA/ATP5ME/CYC1/ATP6V1E1/VDAC3/ATP5F1A/SDHB/PDK4/SUCLA2/CPT1A/ATP1B1/SLC25A20/ATP5PO/DLST/ALDH6A1/GLUD1/SLC25A4/IMMT/PMPCA/PHYH/LRPPRC/COX17/ATP5F1C/SLC25A12/GPX4/MTRF1/NQO2/MPC1/NDUFV1/ATP6V1F/VDAC2/NDUFC1/ATP5MC1/NDUFA5
HALLMARK_UV_RESPONSE_DN	HALLMARK_UV_RESPONSE_DN	HALLMARK_UV_RESPONSE_DN	103	-0.174731147596717	-0.691256987306313	0.991902834008097	1	0.865497076023392	1864	tags=24%, list=21%, signal=19%	GJA1/SLC7A1/ATXN1/BCKDHB/MAP1B/PRKAR2B/YTHDC1/IGF1R/CDC42BPA/KIT/DAB2/RXRA/INPP4B/FYN/FZD2/PRKCE/ATP2C1/SCAF8/COL1A1/DLC1/SYNE1/IGFBP5/PTPRM/AMPH/LDLR
HALLMARK_UV_RESPONSE_UP	HALLMARK_UV_RESPONSE_UP	HALLMARK_UV_RESPONSE_UP	105	0.190794921721509	0.648562990722213	0.994638069705094	1	0.865497076023392	1556	tags=15%, list=17%, signal=13%	SOD2/BID/LYN/CHKA/PPT1/HMOX1/ICAM1/TAP1/BSG/CASP3/MRPL23/EIF2S3/PRKCD/FEN1/NAT1/NUP58
