## Supplemental Tables for "History of opioid use disorder correlates with altered neuroimmune signatures in the human dorsal root ganglia": STable6_GSEA_results_Use_saSex.csv

	ID	Description	setSize	enrichmentScore	NES	pvalue	p.adjust	qvalue	rank	leading_edge	core_enrichment	Descript
HALLMARK_COAGULATION	HALLMARK_COAGULATION	HALLMARK_COAGULATION	103	0.589732907953387	1.93290932112509	2.79337418412535e-06	0.000125701838285641	0.000111734967365014	835	tags=35%, list=10%, signal=32%	GP1BA/HRG/CFB/C3/MST1/CPB2/CFI/CFH/FGA/FGG/PLG/C2/F10/PLEK/C8G/SERPINA1/C9/F9/CLU/C8A/MMP10/C8B/CPN1/F2/C1R/C1S/KLKB1/SERPINC1/TF/F11/APOA1/APOC1/CTSH/FN1/F12/A2M	COAGULATION
HALLMARK_MYOGENESIS	HALLMARK_MYOGENESIS	HALLMARK_MYOGENESIS	131	-0.431591096673747	-1.69007962065555	0.000513526382241691	0.0103098196201048	0.00916428410675983	1082	tags=28%, list=12%, signal=25%	AK1/ITGB1/SSPN/FXYD1/SGCD/ENO3/MB/IGFBP3/PICK1/PTP4A3/REEP1/TAGLN/MYH2/MYBPC3/RYR1/MYH3/LAMA2/OCEL1/MYL1/PYGM/CRAT/AGRN/HSPB8/SMTN/COL6A2/EFS/COL3A1/AEBP1/COL6A3/CD36/AKT2/MYOM2/CACNA1H/COL1A1/MYL3/MYLK/TNNC2	MYOGENESIS
HALLMARK_COMPLEMENT	HALLMARK_COMPLEMENT	HALLMARK_COMPLEMENT	135	0.480383150687684	1.6442004650376	0.000687321308006987	0.0103098196201048	0.00916428410675983	1706	tags=36%, list=19%, signal=29%	GP1BA/CFB/C3/CFH/CTSC/PLG/C2/CP/S100A9/F10/PLEK/SERPINA1/CD59/C9/CLU/GZMK/C4BPB/DOCK10/PLSCR1/F2/PLA2G4A/C1R/IRF2/C1S/KLKB1/SERPINC1/C1QC/APOC1/FCER1G/CTSH/FN1/KYNU/ERAP2/ITIH1/LYN/PRCP/CTSO/WAS/MMP14/PDP1/CASP4/LAMP2/CTSB/LCP2/PIK3CG/ITGAM/GCA/CTSS	COMPLEMENT
HALLMARK_XENOBIOTIC_METABOLISM	HALLMARK_XENOBIOTIC_METABOLISM	HALLMARK_XENOBIOTIC_METABOLISM	142	0.465731213350084	1.60769063639919	0.000949384438466963	0.0106805749327533	0.00949384438466963	1079	tags=25%, list=12%, signal=22%	PYCR1/XDH/CRP/ARG1/HRG/SLC35B1/VTN/ITIH4/CFB/GSTT2/PLG/F10/ALDH3A1/SERPINA6/ACP1/ABCD2/LCAT/F11/TNFRSF1A/ARPP19/KYNU/APOE/COMT/BCAR1/MAN1A1/ALAS1/FBLN1/CASP6/SAR1B/MCCC2/PROS1/ITIH1/FAH/FMO3/ESR1	XENOBIOTIC_METABOLISM
HALLMARK_EPITHELIAL_MESENCHYMAL_TRANSITION	HALLMARK_EPITHELIAL_MESENCHYMAL_TRANSITION	HALLMARK_EPITHELIAL_MESENCHYMAL_TRANSITION	137	-0.350812613945617	-1.38594309031377	0.0177419586785325	0.159677628106793	0.14193566942826	999	tags=28%, list=11%, signal=26%	JUN/SGCD/SPOCK1/IGFBP3/TIMP1/PLOD2/TAGLN/HTRA1/COL12A1/NNMT/LAMA1/LAMA2/MYL9/WIPF1/PTX3/FBLN5/NT5E/COL6A2/SCG2/APLP1/COL3A1/COL6A3/THBS1/FBN2/COL8A2/GJA1/TNC/CCN2/COL5A2/PFN2/COL1A2/FMOD/MATN3/ECM2/COL1A1/PRSS2/COL16A1/MYLK/COL5A3	EPITHELIAL_MESENCHYMAL_TRANSITION
HALLMARK_FATTY_ACID_METABOLISM	HALLMARK_FATTY_ACID_METABOLISM	HALLMARK_FATTY_ACID_METABOLISM	126	-0.340659658798652	-1.32792300988644	0.0295239372023491	0.221429529017618	0.19682624801566	1532	tags=26%, list=17%, signal=22%	AUH/S100A10/PTS/ECH1/ACSL4/APEX1/LDHA/CPOX/ECI1/METAP1/MDH1/ACOX1/ENO3/HMGCS1/DLST/OSTC/ACAA1/ME1/D2HGDH/HMGCL/MAOA/GLUL/CRAT/VNN1/CA4/H2AZ1/CA2/ELOVL5/ADH1C/GPD1/CD36/FABP1/INMT	FATTY_ACID_METABOLISM
HALLMARK_G2M_CHECKPOINT	HALLMARK_G2M_CHECKPOINT	HALLMARK_G2M_CHECKPOINT	111	0.411802080081508	1.36865191522821	0.0426908150064683	0.274440953613011	0.243947514322676	1060	tags=17%, list=12%, signal=15%	STIL/PRIM2/DDX39A/KIF20B/CDK1/MCM5/HMGN2/PML/MCM6/MCM3/PLK1/RBL1/MTF2/SMC4/MCM2/DTYMK/SMC2/TGFB1/CDC25A	G2M_CHECKPOINT
HALLMARK_E2F_TARGETS	HALLMARK_E2F_TARGETS	HALLMARK_E2F_TARGETS	121	0.388381591115619	1.31081996541238	0.071608040201005	0.402795226130653	0.358040201005025	1060	tags=17%, list=12%, signal=15%	PRIM2/DDX39A/PAICS/MCM4/CDK1/MCM5/EED/MCM7/MCM6/RFC1/POLD3/MCM3/PLK1/MELK/SMC4/RFC3/UNG/SNRPB/MCM2/CDC25A	E2F_TARGETS
HALLMARK_REACTIVE_OXYGEN_SPECIES_PATHWAY	HALLMARK_REACTIVE_OXYGEN_SPECIES_PATHWAY	HALLMARK_REACTIVE_OXYGEN_SPECIES_PATHWAY	43	0.438841628860385	1.27903161349332	0.146099290780142	0.505728314238952	0.449536279323513	814	tags=16%, list=9%, signal=15%	SOD2/LSP1/JUNB/CDKN2D/SCAF4/GLRX/GPX3	REACTIVE_OXYGEN_SPECIES_PATHWAY
HALLMARK_ALLOGRAFT_REJECTION	HALLMARK_ALLOGRAFT_REJECTION	HALLMARK_ALLOGRAFT_REJECTION	104	0.377093052504002	1.23694990819255	0.12401055408971	0.505728314238952	0.449536279323513	1725	tags=37%, list=20%, signal=30%	EIF5A/C2/DEGS1/NLRP3/RIPK2/RPL39/F2/UBE2N/TLR6/APBB1/HLA-DMB/FCGR2B/ITGB2/STAB1/ICOSLG/ITGAL/PTPRC/PTPN6/ICAM1/CD74/TGFB1/LYN/FYB1/CAPG/HLA-DOA/WAS/GBP2/WARS1/PSMB10/RPL9/GALNT1/FGR/LCP2/THY1/TLR2/ST8SIA4/CTSS/CCR1	ALLOGRAFT_REJECTION
HALLMARK_IL2_STAT5_SIGNALING	HALLMARK_IL2_STAT5_SIGNALING	HALLMARK_IL2_STAT5_SIGNALING	97	0.377423247028764	1.23349964589132	0.138925294888598	0.505728314238952	0.449536279323513	1431	tags=20%, list=16%, signal=17%	WLS/HUWE1/ECM1/TWSG1/PLSCR1/TIAM1/SERPINC1/SPP1/MXD1/PNP/PLEC/IFITM3/CYFIP1/FAH/NCOA3/CAPG/PUS1/DHRS3/P2RX4	IL2_STAT5_SIGNALING
HALLMARK_ESTROGEN_RESPONSE_EARLY	HALLMARK_ESTROGEN_RESPONSE_EARLY	HALLMARK_ESTROGEN_RESPONSE_EARLY	103	-0.319852419080135	-1.22639271905858	0.110655737704918	0.505728314238952	0.449536279323513	1458	tags=29%, list=17%, signal=25%	RET/ADCY9/ANXA9/MAPT/ENDOD1/DHCR7/TTC39A/KRT18/SEC14L2/CELSR1/ADD3/WFS1/GFRA1/SLC24A3/PLAAT3/REEP1/CHPT1/B4GALT1/CANT1/PPIF/GAB2/HSPB8/OLFML3/SLC7A5/UGCG/ELOVL5/GREB1/GJA1/SLC19A2/RRP12	ESTROGEN_RESPONSE_EARLY
HALLMARK_APOPTOSIS	HALLMARK_APOPTOSIS	HALLMARK_APOPTOSIS	109	0.366002368549189	1.21047485956402	0.1419185282523	0.505728314238952	0.449536279323513	1671	tags=26%, list=19%, signal=21%	SOD2/PPT1/BID/CLU/CD14/F2/GNA15/PAK1/SC5D/VDAC2/CYLD/IFITM3/CREBBP/PLCB2/GPX3/PSEN2/CASP6/DAP/GPX1/PEA15/DPYD/HMGB2/CASP4/CD38/ISG20/BAX/CDK2/HSPB1	APOPTOSIS
HALLMARK_ADIPOGENESIS	HALLMARK_ADIPOGENESIS	HALLMARK_ADIPOGENESIS	160	-0.282751117485725	-1.12370796201096	0.168831168831169	0.542671614100186	0.482374768089054	1733	tags=23%, list=20%, signal=19%	GPAM/ITGA7/ACADM/ESYT1/RIOK3/ITSN1/LAMA4/PEX14/BCL6/ECH1/SLC5A6/ABCA1/CMBL/DHCR7/TST/EPHX2/GRPEL1/ANGPTL4/SSPN/ACOX1/SPARCL1/ME1/REEP5/ADIPOQ/ABCB8/CRAT/COQ3/MTARC2/G3BP2/HSPB8/DHRS7B/FABP4/CD36/QDPR/MYLK/RETN/NDUFA5	ADIPOGENESIS
HALLMARK_PI3K_AKT_MTOR_SIGNALING	HALLMARK_PI3K_AKT_MTOR_SIGNALING	HALLMARK_PI3K_AKT_MTOR_SIGNALING	71	0.381688750807392	1.19352575833947	0.198087431693989	0.542803970223325	0.482492417976289	3200	tags=52%, list=37%, signal=33%	STAT2/CDK1/MAP2K3/SMAD2/TIAM1/UBE2N/IRAK4/TNFRSF1A/PPP1CA/ACTR3/PIKFYVE/HRAS/CDK2/GSK3B/AKT1S1/NOD1/RAC1/CDKN1A/PPP2R1B/DUSP3/MAP3K7/PDK1/RPS6KA3/MAPK1/ACTR2/GRK2/PFN1/CLTC/MAP2K6/CAMK4/RIPK1/CAB39/MAPKAP1/RPTOR/THEM4/NFKBIB/TSC2	PI3K_AKT_MTOR_SIGNALING
HALLMARK_INTERFERON_GAMMA_RESPONSE	HALLMARK_INTERFERON_GAMMA_RESPONSE	HALLMARK_INTERFERON_GAMMA_RESPONSE	133	0.336880232060606	1.1488162373025	0.21712158808933	0.542803970223325	0.482492417976289	2192	tags=38%, list=25%, signal=29%	SOD2/SP110/STAT2/CFB/FCGR1A/CFH/NLRC5/PML/RIPK2/PLSCR1/PLA2G4A/C1R/IRF2/C1S/PNP/IRF5/IFITM3/PTPN2/VAMP8/PTPN6/ICAM1/CD74/FPR1/UBE2L6/GBP6/NCOA3/IFI30/PSME1/WARS1/PSMB10/PARP14/CASP4/CD38/ISG20/ADAR/LCP2/ST8SIA4/SRI/TOR1B/NMI/TNFAIP3/NOD1/RNF213/LGALS3BP/LATS2/CDKN1A/MARCHF1/LAP3/IFIH1/OAS3	INTERFERON_GAMMA_RESPONSE
HALLMARK_ANDROGEN_RESPONSE	HALLMARK_ANDROGEN_RESPONSE	HALLMARK_ANDROGEN_RESPONSE	67	-0.318573217116384	-1.1404702210904	0.207272727272727	0.542803970223325	0.482492417976289	721	tags=12%, list=8%, signal=11%	B4GALT1/ADAMTS1/PTPN21/VAPA/SORD/ELOVL5/MAK/RRP12	ANDROGEN_RESPONSE
HALLMARK_HEME_METABOLISM	HALLMARK_HEME_METABOLISM	HALLMARK_HEME_METABOLISM	121	-0.292604185826023	-1.12740628894328	0.194174757281553	0.542803970223325	0.482492417976289	741	tags=19%, list=8%, signal=18%	CPOX/SLC11A2/DMTN/HTATIP2/SLC30A1/BPGM/PRDX2/PPP2R5B/ALDH6A1/ERMAP/ASNS/GYPC/CA2/LPIN2/SNCA/ISCA1/ALDH1L1/FBXO9/TMCC2/HBB/CA1/EPB42/HBD	HEME_METABOLISM
HALLMARK_UV_RESPONSE_UP	HALLMARK_UV_RESPONSE_UP	HALLMARK_UV_RESPONSE_UP	104	0.34794857246039	1.14134946773129	0.237467018469657	0.548780487804878	0.48780487804878	2756	tags=41%, list=31%, signal=29%	SOD2/JUNB/PPT1/BID/ATP6V1F/CHKA/C4BPB/SULT1A1/FEN1/GPX3/ICAM1/ALAS1/NUP58/NAT1/LYN/HLA-F/MRPL23/FMO1/MMP14/MGAT1/AP2S1/OLFM1/COL2A1/CDK2/RAB27A/TYRO3/BAK1/PDAP1/IL6ST/CLTB/CNP/TARS1/GLS/DLG4/UROD/ABCB1/PPAT/TCHH/TAP1/POLE3/ARRB2/CYB5R1/ALDOA	UV_RESPONSE_UP
HALLMARK_MITOTIC_SPINDLE	HALLMARK_MITOTIC_SPINDLE	HALLMARK_MITOTIC_SPINDLE	145	0.323814161938443	1.12392202864553	0.24390243902439	0.548780487804878	0.48780487804878	1562	tags=18%, list=18%, signal=15%	CNTROB/KIF20B/CDK1/RFC1/PLK1/CLIP1/SHROOM1/TIAM1/ARHGAP27/SMC4/PREX1/MID1/HDAC6/BCAR1/TUBGCP6/RICTOR/CDC42/KIFAP3/ARAP3/CKAP5/KIF1B/RASAL2/ARHGEF2/PRC1/TRIO/ARHGAP4	MITOTIC_SPINDLE
HALLMARK_UV_RESPONSE_DN	HALLMARK_UV_RESPONSE_DN	HALLMARK_UV_RESPONSE_DN	102	-0.280442174796389	-1.074111731989	0.266129032258065	0.570276497695853	0.506912442396313	1608	tags=30%, list=18%, signal=25%	EFEMP1/PDGFRB/LAMC1/CDK13/PRKCE/PEX14/CDC42BPA/MRPS31/PRKAR2B/PRKCA/ATP2B1/RBPMS/LDLR/ABCC1/ATXN1/ADD3/YTHDC1/VLDLR/SIPA1L1/FBLN5/AMPH/PTPN21/FZD2/MAPK14/KCNMA1/COL3A1/NR1D2/GJA1/COL5A2/COL1A2/COL1A1	UV_RESPONSE_DN
HALLMARK_TGF_BETA_SIGNALING	HALLMARK_TGF_BETA_SIGNALING	HALLMARK_TGF_BETA_SIGNALING	29	0.414233779344975	1.11459828992464	0.320175438596491	0.638354700854701	0.567426400759734	2374	tags=38%, list=27%, signal=28%	JUNB/FKBP1A/SMURF1/PPP1CA/TGFB1/CDK9/RHOA/NCOR2/SMAD1/MAP3K7/LTBP2	TGF_BETA_SIGNALING
HALLMARK_HEDGEHOG_SIGNALING	HALLMARK_HEDGEHOG_SIGNALING	HALLMARK_HEDGEHOG_SIGNALING	26	0.423065771614585	1.11307748277717	0.326894502228826	0.638354700854701	0.567426400759734	1155	tags=23%, list=13%, signal=20%	PLG/NKX6-1/PML/AMOT/SHH/TLE1	HEDGEHOG_SIGNALING
HALLMARK_IL6_JAK_STAT3_SIGNALING	HALLMARK_IL6_JAK_STAT3_SIGNALING	HALLMARK_IL6_JAK_STAT3_SIGNALING	38	0.386694795069432	1.10752695641954	0.34045584045584	0.638354700854701	0.567426400759734	1808	tags=34%, list=21%, signal=27%	STAT2/CRLF2/CD14/TNFRSF1A/PTPN2/ITGA4/A2M/TGFB1/CD38/TLR2/CCR1/HAX1/BAK1	IL6_JAK_STAT3_SIGNALING
HALLMARK_INFLAMMATORY_RESPONSE	HALLMARK_INFLAMMATORY_RESPONSE	HALLMARK_INFLAMMATORY_RESPONSE	79	0.339155404479868	1.07497759058503	0.373297002724796	0.671934604904632	0.597275204359673	1851	tags=32%, list=21%, signal=25%	GP1BA/CALCRL/CD82/NLRP3/RIPK2/CD14/GNA15/MXD1/C3AR1/STAB1/ICOSLG/ICAM1/FPR1/NDP/LYN/CYBB/KIF1B/MMP14/P2RX4/LCP2/EMP3/TLR2/SRI/NMI/AXL	INFLAMMATORY_RESPONSE
HALLMARK_CHOLESTEROL_HOMEOSTASIS	HALLMARK_CHOLESTEROL_HOMEOSTASIS	HALLMARK_CHOLESTEROL_HOMEOSTASIS	58	-0.30348652565734	-1.04566566582499	0.394927536231884	0.683528428093645	0.607580824972129	1434	tags=31%, list=16%, signal=26%	ECH1/ACSS2/CPEB2/DHCR7/LDLR/HMGCS1/FADS2/GLDC/ALCAM/CYP51A1/MVD/SQLE/FBXO6/SREBF2/PCYT2/ACTG1/ATXN2/STARD4	CHOLESTEROL_HOMEOSTASIS
HALLMARK_KRAS_SIGNALING_UP	HALLMARK_KRAS_SIGNALING_UP	HALLMARK_KRAS_SIGNALING_UP	94	0.313571653140483	1.02192574738286	0.442408376963351	0.737347294938918	0.655419817723483	930	tags=19%, list=11%, signal=17%	ARG1/CFB/IL33/CFH/CFHR2/PPBP/MMP10/F13A1/SEMA3B/SERPINA3/SPP1/ST6GAL1/FCER1G/C3AR1/ITGB2/GUCY1A1/GLRX/APOD	KRAS_SIGNALING_UP
HALLMARK_ESTROGEN_RESPONSE_LATE	HALLMARK_ESTROGEN_RESPONSE_LATE	HALLMARK_ESTROGEN_RESPONSE_LATE	111	0.301552820758602	1.00223108536033	0.472186287192756	0.758870818702643	0.674551838846794	1548	tags=18%, list=18%, signal=15%	STIL/NRIP1/S100A9/ST14/SERPINA1/CXCL14/SEMA3B/SERPINA5/TIAM1/SERPINA3/PTPN6/MYOF/LARGE1/MEST/UGDH/CXCL12/OLFM1/PLXNB1/PTGES/ISG20	ESTROGEN_RESPONSE_LATE
HALLMARK_KRAS_SIGNALING_DN	HALLMARK_KRAS_SIGNALING_DN	HALLMARK_KRAS_SIGNALING_DN	60	0.320824040420142	0.979464566501655	0.501385041551247	0.778011271372624	0.691565574553444	1295	tags=25%, list=15%, signal=21%	GP1BA/SERPINA10/C5/SELENOP/TFAP2B/SMPX/CKM/CPEB3/MFSD6/RYR2/SLC38A3/CDKAL1/NUDT11/NRIP2/MTHFR	KRAS_SIGNALING_DN
HALLMARK_DNA_REPAIR	HALLMARK_DNA_REPAIR	HALLMARK_DNA_REPAIR	111	0.287927486454123	0.956946370218143	0.558861578266494	0.80711499321574	0.717435549525102	3064	tags=41%, list=35%, signal=27%	POLA1/NFX1/CLP1/POLD3/ADA/NELFB/PNP/FEN1/RFC3/TAF9/NME4/ADCY6/RFC2/NT5C3A/SMAD5/RFC5/ERCC2/RPA3/AGO4/HCLS1/UPF3B/POLD1/UMPS/SUPT5H/NME1/TAF13/PCNA/ELOA/NUDT21/ERCC5/HPRT1/BOLA2/VPS37B/ERCC1/GTF2B/GTF3C5/LIG1/POLR1C/TK2/ERCC4/RBX1/TARBP2/IMPDH2/APRT/CETN2	DNA_REPAIR
HALLMARK_TNFA_SIGNALING_VIA_NFKB	HALLMARK_TNFA_SIGNALING_VIA_NFKB	HALLMARK_TNFA_SIGNALING_VIA_NFKB	78	0.300511081645564	0.953672269949102	0.573948439620081	0.80711499321574	0.717435549525102	880	tags=15%, list=10%, signal=14%	SOD2/JUNB/MAP2K3/PLEK/RNF19B/RIPK2/MXD1/TNIP2/KYNU/RELB/ICOSLG/ICAM1	TNFA_SIGNALING_VIA_NFKB
HALLMARK_BILE_ACID_METABOLISM	HALLMARK_BILE_ACID_METABOLISM	HALLMARK_BILE_ACID_METABOLISM	64	0.304071530388267	0.937384081973346	0.564315352697095	0.80711499321574	0.717435549525102	2121	tags=25%, list=24%, signal=19%	SERPINA6/ABCD2/GC/APOA1/AKR1D1/PEX6/PXMP2/CYP46A1/PEX1/PRDX5/TTR/IDH2/HACL1/SLC29A1/RETSAT/PEX16	BILE_ACID_METABOLISM
HALLMARK_GLYCOLYSIS	HALLMARK_GLYCOLYSIS	HALLMARK_GLYCOLYSIS	141	0.250880579275556	0.865048361315534	0.745073891625616	1	0.888888888888889	1818	tags=21%, list=21%, signal=17%	B4GALT4/EXT1/CDK1/GALK2/MIF/SDC2/ALDOB/GNPDA1/GUSB/SLC16A3/ARPP19/GLRX/CASP6/GFPT1/QSOX1/SDC3/PSMC4/PGAM1/PRPS1/EXT2/DPYSL4/P4HA2/ISG20/DLD/HS2ST1/ME2/HAX1/ALDH7A1/PGK1	GLYCOLYSIS
HALLMARK_APICAL_JUNCTION	HALLMARK_APICAL_JUNCTION	HALLMARK_APICAL_JUNCTION	132	-0.216558846302624	-0.850422964766505	0.806122448979592	1	0.888888888888889	1184	tags=23%, list=14%, signal=20%	CLDN5/CLDN11/TRO/VWF/CLDN19/MAP4K2/PIK3CB/TGFBI/NECTIN2/JUP/PARVA/ITGB1/RSU1/ITGA9/MYH10/ADAM15/ITGA10/B4GALT1/MVD/MYL9/CRAT/LDLRAP1/CAP1/MAPK14/ACTG1/LAMB3/NEGR1/MMP9/AKT2/COL16A1	APICAL_JUNCTION
HALLMARK_PEROXISOME	HALLMARK_PEROXISOME	HALLMARK_PEROXISOME	80	0.258093842661213	0.820790941574148	0.78319783197832	1	0.888888888888889	1917	tags=20%, list=22%, signal=16%	SOD2/SERPINA6/ABCD2/EHHADH/PEX6/RDH11/SMARCC1/PRDX5/DHRS3/HRAS/TTR/PEX11B/ALB/PABPC1/IDH2/PEX5	PEROXISOME
HALLMARK_INTERFERON_ALPHA_RESPONSE	HALLMARK_INTERFERON_ALPHA_RESPONSE	HALLMARK_INTERFERON_ALPHA_RESPONSE	74	0.252640241473395	0.794426512213531	0.819538670284939	1	0.888888888888889	1553	tags=24%, list=18%, signal=20%	SP110/STAT2/RIPK2/PLSCR1/IRF2/C1S/IFITM3/CD74/UBE2L6/IFI30/MOV10/PSME1/GBP2/WARS1/PARP14/UBA7/ISG20/ADAR	INTERFERON_ALPHA_RESPONSE
HALLMARK_MTORC1_SIGNALING	HALLMARK_MTORC1_SIGNALING	HALLMARK_MTORC1_SIGNALING	157	0.225957795782917	0.791533418064555	0.884386174016687	1	0.888888888888889	2577	tags=32%, list=29%, signal=23%	DDX39A/MCM4/CTSC/MAP2K3/IGFBP5/UCHL5/PLK1/SC5D/PNP/ITGB2/GLRX/UNG/MCM2/SERPINH1/CORO1A/ACTR3/CDC25A/RDH11/IFI30/WARS1/M6PR/PSMD13/PSMC4/SDF2L1/PHGDH/GSK3B/SKAP2/PGK1/PDAP1/HSPA5/TCEA1/CDKN1A/ERO1A/GGA2/PSMD14/SLC1A5/LGMN/PSMA4/HSPE1/NMT1/FKBP2/G6PD/PSMD12/SHMT2/BCAT1/PDK1/UFM1/ACTR2/ETF1/TUBG1/SYTL2	MTORC1_SIGNALING
HALLMARK_SPERMATOGENESIS	HALLMARK_SPERMATOGENESIS	HALLMARK_SPERMATOGENESIS	46	-0.232125451696242	-0.759124214172394	0.870307167235495	1	0.888888888888889	1358	tags=22%, list=15%, signal=18%	RFC4/PGK2/ACE/SLC12A2/SNAP91/TSN/PCSK1N/PSMG1/GSTM3/BUB1	SPERMATOGENESIS
HALLMARK_HYPOXIA	HALLMARK_HYPOXIA	HALLMARK_HYPOXIA	118	0.222440791485188	0.745873043938069	0.935196950444727	1	0.888888888888889	2049	tags=21%, list=23%, signal=16%	EXT1/CP/MIF/SDC2/ALDOB/BCAN/GLRX/TPST2/CASP6/LARGE1/LOX/KLF7/ATP7A/SDC3/PRDX5/DPYSL4/PKLR/P4HA2/ISG20/PGK1/TNFAIP3/HSPA5/CDKN1A/ERO1A/GPC1	HYPOXIA
HALLMARK_MYC_TARGETS_V2	HALLMARK_MYC_TARGETS_V2	HALLMARK_MYC_TARGETS_V2	50	0.244511161914149	0.726451900078202	0.892307692307692	1	0.888888888888889	1914	tags=26%, list=22%, signal=20%	MCM4/MCM5/PLK1/IMP4/UNG/PUS1/TFB2M/MRTO4/RCL1/UTP20/NIP7/TCOF1/WDR43	MYC_TARGETS_V2
HALLMARK_OXIDATIVE_PHOSPHORYLATION	HALLMARK_OXIDATIVE_PHOSPHORYLATION	HALLMARK_OXIDATIVE_PHOSPHORYLATION	183	0.19633483939323	0.695572585882784	0.985731272294887	1	0.888888888888889	1919	tags=20%, list=22%, signal=16%	UQCR11/MTX2/ATP6V1F/MTRR/TCIRG1/MRPL34/VDAC2/SLC25A3/NDUFB8/COX7A2/ALAS1/MRPS12/PDHX/SLC25A11/ETFA/HCCS/NDUFS7/PDP1/TIMM10/COX5B/OAT/GLUD1/DLD/COX6B1/ACADVL/BAX/NDUFB1/NDUFA9/MRPL15/COX4I1/MRPL35/IDH2/ATP5ME/NDUFB6/COX7A2L/PRDX3	OXIDATIVE_PHOSPHORYLATION
HALLMARK_MYC_TARGETS_V1	HALLMARK_MYC_TARGETS_V1	HALLMARK_MYC_TARGETS_V1	186	0.192214082382872	0.681368183969879	0.991686460807601	1	0.888888888888889	2524	tags=23%, list=29%, signal=17%	MCM4/MCM5/ACP1/MCM7/MCM6/SLC25A3/RPL6/MCM2/RRM1/HNRNPA1/RPL34/RPL14/MRPL23/CSTF2/SMARCC1/PSMC4/HNRNPA3/RPS2/RPL22/CDK2/PTGES3/PCBP1/PABPC1/RPS5/TXNL4A/SNRPA/PGK1/ERH/PRDX3/RAD23B/AP3S1/PSMD14/NME1/PSMA4/HSPE1/RSL1D1/SET/PCNA/RPS6/VBP1/ORC2/POLD2/ETF1	MYC_TARGETS_V1
HALLMARK_P53_PATHWAY	HALLMARK_P53_PATHWAY	HALLMARK_P53_PATHWAY	114	0.203072022713342	0.678418178292114	0.978316326530612	1	0.888888888888889	2731	tags=35%, list=31%, signal=24%	ST14/RNF19B/CD82/ADA/MXD1/STEAP3/VAMP8/DEF6/TGFB1/IFI30/RRP8/NOTCH1/TSC22D1/RPL36/EPS8L2/NOL8/HRAS/TSPYL2/BAX/FUCA1/TPRKB/APAF1/HEXIM1/BAK1/CDKN1A/RETSAT/PROCR/H1-2/PCNA/VWA5A/MAPKAPK3/UPP1/FOXO3/TCHH/CCP110/PLXNB2/ERCC5/RB1/TAP1/ABHD4	P53_PATHWAY
HALLMARK_PROTEIN_SECRETION	HALLMARK_PROTEIN_SECRETION	HALLMARK_PROTEIN_SECRETION	91	0.177358825604397	0.575189873346951	0.996042216358839	1	0.888888888888889	3418	tags=42%, list=39%, signal=26%	PPT1/CTSC/ARFGAP3/RAB5A/ATP7A/KIF1B/M6PR/GALC/AP2S1/LAMP2/GNAS/SEC24D/RAB2A/CLCN3/AP3S1/TSPAN8/TMED10/ARCN1/ARFIP1/AP1G1/RPS6KA3/MAPK1/VAMP7/CLTC/PAM/TMX1/VAMP3/USO1/ANP32E/BNIP3/ATP6V1H/IGF2R/CAV2/SOD1/ICA1/LMAN1/SEC22B/RAB22A	PROTEIN_SECRETION
HALLMARK_UNFOLDED_PROTEIN_RESPONSE	HALLMARK_UNFOLDED_PROTEIN_RESPONSE	HALLMARK_UNFOLDED_PROTEIN_RESPONSE	84	-0.131702565399762	-0.48553879770565	1	1	0.888888888888889	952	tags=19%, list=11%, signal=17%	XPOT/EXOSC9/SEC31A/PSAT1/EIF4E/SSR1/RRP9/YWHAZ/NFYA/WFS1/PARN/IFIT1/NPM1/ASNS/SLC7A5/MTHFD2	UNFOLDED_PROTEIN_RESPONSE
