## Supplemental Tables for "History of opioid use disorder correlates with altered neuroimmune signatures in the human dorsal root ganglia": STable7_GSEA_results_Use_saSexPain.csv

	ID	Description	setSize	enrichmentScore	NES	pvalue	p.adjust	qvalue	rank	leading_edge	core_enrichment
HALLMARK_EPITHELIAL_MESENCHYMAL_TRANSITION	HALLMARK_EPITHELIAL_MESENCHYMAL_TRANSITION	HALLMARK_EPITHELIAL_MESENCHYMAL_TRANSITION	137	-0.446002870605069	-1.71431010791605	0.00129548931911814	0.0582970193603163	0.0545469186997111	1245	tags=36%, list=14%, signal=31%	SDC4/TAGLN/LUM/WIPF1/TGM2/SNTB1/SGCD/SPOCK1/PDGFRB/SFRP1/NT5E/MFAP5/COL3A1/VCAN/TGFBR3/MGP/ITGA5/NTM/JUN/LAMA2/MMP2/HTRA1/THBS1/COL12A1/APLP1/ANPEP/IGFBP3/COL8A2/SCG2/COL6A2/GJA1/COL5A2/COL6A3/PFN2/FBN2/COL1A2/TIMP1/CCN2/ECM2/COL1A1/TNC/PTX3/COL16A1/NNMT/FMOD/MATN3/COL5A3/MYLK/PRSS2
HALLMARK_XENOBIOTIC_METABOLISM	HALLMARK_XENOBIOTIC_METABOLISM	HALLMARK_XENOBIOTIC_METABOLISM	142	0.397046164928547	1.45107602536681	0.0113245582250547	0.22328650609711	0.20892304664057	663	tags=16%, list=8%, signal=15%	ARG1/SLC35B1/PYCR1/XDH/ARPP19/CRP/HACL1/HRG/CFB/ITIH4/GSTT2/ABCD2/ALDH3A1/ESR1/COMT/VTN/FMO3/PLG/TNFRSF1A/ALAS1/SAR1B/ACP1/MCCC2
HALLMARK_E2F_TARGETS	HALLMARK_E2F_TARGETS	HALLMARK_E2F_TARGETS	121	0.392893592716217	1.39841243660019	0.0148857670731406	0.22328650609711	0.20892304664057	801	tags=16%, list=9%, signal=14%	DDX39A/PRIM2/PAICS/MCM5/RFC1/MCM4/CDK1/POLD3/EED/MCM7/SNRPB/MCM6/CDC25A/NME1/MCM3/MELK/PRPS1/PPP1R8/RFC3
HALLMARK_MYOGENESIS	HALLMARK_MYOGENESIS	HALLMARK_MYOGENESIS	131	-0.382614299113407	-1.45610101651489	0.021294608388014	0.239564344365157	0.22415377250541	1688	tags=34%, list=19%, signal=28%	HSPB8/GNAO1/TNNC1/PTP4A3/IFRD1/TPM3/PVALB/SMTN/ITGA7/HDAC5/SOD3/COL15A1/MYBPC3/TAGLN/KCNH1/AGRN/CRAT/MAPK12/MRAS/ACSL1/SSPN/SGCD/MYH3/AK1/MB/PYGM/COL3A1/RYR1/LAMA2/MYH2/EFS/IGFBP3/CFD/COL6A2/AEBP1/COL6A3/MYOM2/AKT2/COL1A1/MYL3/CACNA1H/TNNC2/MYLK/OCEL1
HALLMARK_UV_RESPONSE_DN	HALLMARK_UV_RESPONSE_DN	HALLMARK_UV_RESPONSE_DN	102	-0.398103308425641	-1.44884993260128	0.0373098682648335	0.335788814383501	0.31418836433544	2070	tags=38%, list=24%, signal=30%	LPAR1/TGFBR2/VAV2/SIPA1L1/PEX14/NOTCH2/CDK13/LAMC1/APBB2/RASA2/RBPMS/PRKAR2B/F3/AMPH/VLDLR/LDLR/FBLN5/PTPRM/RND3/ATXN1/PRKCA/ADD3/ABCC1/DLC1/PDGFRB/YTHDC1/PTPN21/COL3A1/TGFBR3/MAPK14/EFEMP1/FZD2/NR1D2/GJA1/COL5A2/KCNMA1/COL1A2/COL1A1/KALRN
HALLMARK_ANDROGEN_RESPONSE	HALLMARK_ANDROGEN_RESPONSE	HALLMARK_ANDROGEN_RESPONSE	67	-0.394153346081738	-1.32746625346587	0.0661764705882353	0.496323529411765	0.464396284829721	1298	tags=24%, list=15%, signal=21%	UAP1/ADRM1/SLC26A2/STEAP4/ELOVL5/PTPN21/MAK/B2M/IQGAP2/SORD/ALDH1A3/MERTK/VAPA/B4GALT1/ADAMTS1/RRP12
HALLMARK_PI3K_AKT_MTOR_SIGNALING	HALLMARK_PI3K_AKT_MTOR_SIGNALING	HALLMARK_PI3K_AKT_MTOR_SIGNALING	71	0.398039721092643	1.31204767686712	0.103678929765886	0.518394648829431	0.485047624635725	1458	tags=23%, list=17%, signal=19%	SMAD2/STAT2/NOD1/MAP2K3/CDK1/TNFRSF1A/TIAM1/THEM4/GSK3B/PPP1CA/CDKN1A/ACTR3/TSC2/RAC1/UBE2N/HRAS
HALLMARK_G2M_CHECKPOINT	HALLMARK_G2M_CHECKPOINT	HALLMARK_G2M_CHECKPOINT	111	0.362151561988973	1.26650785022282	0.0938566552901024	0.518394648829431	0.485047624635725	572	tags=12%, list=7%, signal=11%	STIL/DDX39A/PRIM2/MCM5/HMGN2/CDK1/KIF20B/RBL1/MCM6/CDC25A/MCM3/PML/MTF2
HALLMARK_OXIDATIVE_PHOSPHORYLATION	HALLMARK_OXIDATIVE_PHOSPHORYLATION	HALLMARK_OXIDATIVE_PHOSPHORYLATION	183	0.324502611116887	1.23267068891712	0.0967213114754098	0.518394648829431	0.485047624635725	1880	tags=27%, list=21%, signal=21%	COX7A2/MTX2/VDAC2/MRPL34/ETFA/MRPS12/UQCR11/ATP6V1F/OAT/ALAS1/NDUFS7/NDUFB8/PDHX/DLD/NDUFB4/NDUFB6/COX4I1/ACADVL/COX6B1/SLC25A3/HCCS/SLC25A6/COX5B/MTRR/NDUFA9/SLC25A11/MRPL15/NDUFA7/NDUFC2/UQCRC1/COX7A2L/TCIRG1/UQCRFS1/MGST3/ATP5ME/NDUFA4/SUCLA2/NDUFS2/NDUFB1/PRDX3/PDP1/MRPL35/ATP5MG/TIMM10/MAOB/TOMM22/SLC25A4/GOT2/NDUFA2
HALLMARK_KRAS_SIGNALING_UP	HALLMARK_KRAS_SIGNALING_UP	HALLMARK_KRAS_SIGNALING_UP	94	-0.34896971658353	-1.23554030420927	0.116455696202532	0.524050632911392	0.490339773484344	785	tags=21%, list=9%, signal=20%	CTSS/BPGM/GYPC/YRDC/SDCCAG8/CA2/ALDH1A3/SPARCL1/ANGPTL4/MMP9/ACE/IGFBP3/PCSK1N/PRKG2/GNG11/RBP4/SOX9/AKT2/PDCD1LG2/RETN
HALLMARK_ESTROGEN_RESPONSE_EARLY	HALLMARK_ESTROGEN_RESPONSE_EARLY	HALLMARK_ESTROGEN_RESPONSE_EARLY	103	-0.329043178876856	-1.19970798034413	0.142857142857143	0.584415584415584	0.546821599453178	1831	tags=30%, list=21%, signal=24%	ALDH3B1/SLC7A5/GFRA1/PLAAT3/BAG1/CHPT1/HSPB8/PDLIM3/BLVRB/TTC39A/OLFML3/CANT1/IL6ST/PGR/SLC1A1/SLC26A2/SLC24A3/TGM2/ADD3/DLC1/UGCG/ELOVL5/NADSYN1/MPPED2/GAB2/PPIF/B4GALT1/GJA1/GREB1/SLC19A2/RRP12
HALLMARK_COAGULATION	HALLMARK_COAGULATION	HALLMARK_COAGULATION	103	0.341330736629651	1.1886031642409	0.162751677852349	0.610318791946309	0.571058518780172	1319	tags=28%, list=15%, signal=24%	HRG/CFB/F9/MST1/CFI/MMP10/GP1BA/SERPINA1/CPB2/PLEK/FGA/FGG/C8A/C3/PLG/F2/C8B/SPARC/CFH/C9/F10/CTSO/TF/FN1/C8G/SERPINC1/S100A1/CPN1/RAC1
HALLMARK_INFLAMMATORY_RESPONSE	HALLMARK_INFLAMMATORY_RESPONSE	HALLMARK_INFLAMMATORY_RESPONSE	79	-0.339177961071587	-1.17981980695838	0.201005025125628	0.691681735985534	0.64718758922623	1620	tags=32%, list=18%, signal=26%	PCDH7/BST2/F3/C5AR1/ABCA1/LDLR/CMKLR1/ADRM1/IFITM1/PTPRE/SELL/FPR1/IL18/CD48/ITGA5/OSMR/TNFAIP6/RTP4/NAMPT/PDPN/MSR1/NFKBIA/TIMP1/GPC3/CLEC5A
HALLMARK_TNFA_SIGNALING_VIA_NFKB	HALLMARK_TNFA_SIGNALING_VIA_NFKB	HALLMARK_TNFA_SIGNALING_VIA_NFKB	78	-0.335192840736231	-1.15853835148539	0.215189873417722	0.691681735985534	0.64718758922623	1707	tags=35%, list=19%, signal=28%	IFIT2/TRIB1/PANX1/NFKBIE/F3/SERPINB8/ABCA1/IL6ST/LDLR/SDC4/EIF1/PTPRE/RCAN1/YRDC/IL18/JUN/TNFAIP6/LAMB3/NAMPT/TNFAIP2/NR4A1/B4GALT1/NFKBIA/JAG1/CEBPD/TNC/PTX3
HALLMARK_KRAS_SIGNALING_DN	HALLMARK_KRAS_SIGNALING_DN	HALLMARK_KRAS_SIGNALING_DN	61	-0.34361943496423	-1.15260812401851	0.246341463414634	0.714181712288876	0.668240198632866	1517	tags=26%, list=17%, signal=22%	SOX10/SLC12A3/GPRC5C/KRT1/ABCB11/ITIH3/TENM2/ATP4A/RYR1/FGGY/BRDT/THNSL2/PAX3/IFI44L/KRT4/ABCG4
HALLMARK_INTERFERON_ALPHA_RESPONSE	HALLMARK_INTERFERON_ALPHA_RESPONSE	HALLMARK_INTERFERON_ALPHA_RESPONSE	74	-0.323744602458383	-1.11594127424157	0.264339152119701	0.714181712288876	0.668240198632866	1003	tags=23%, list=11%, signal=21%	IRF9/PROCR/CASP1/IFITM1/SELL/DHX58/IFIT3/B2M/RTP4/TXNIP/IFI30/ISG15/GMPR/OASL/IFI44L/HLA-C/IFI44
HALLMARK_HEME_METABOLISM	HALLMARK_HEME_METABOLISM	HALLMARK_HEME_METABOLISM	121	-0.29414403802269	-1.09930126350297	0.26980198019802	0.714181712288876	0.668240198632866	762	tags=15%, list=9%, signal=14%	DMTN/ERMAP/PRDX2/BPGM/GYPC/ALDH6A1/CA2/HDGF/SNCA/PPP2R5B/LPIN2/TMCC2/FBXO9/ALDH1L1/HBB/EPB42/CA1/HBD
HALLMARK_INTERFERON_GAMMA_RESPONSE	HALLMARK_INTERFERON_GAMMA_RESPONSE	HALLMARK_INTERFERON_GAMMA_RESPONSE	134	-0.283758214060739	-1.08319019281936	0.286407766990291	0.716019417475728	0.669959688866178	952	tags=17%, list=11%, signal=16%	DHX58/IFIT3/FPR1/CASP3/B2M/HLA-DRB1/BPGM/TNFAIP6/RTP4/NAMPT/TNFAIP2/TXNIP/IFI30/ISG15/STAT4/NFKBIA/OASL/MTHFD2/IFI44L/IFI44/SECTM1/HLA-DQA1/GZMA
HALLMARK_MYC_TARGETS_V2	HALLMARK_MYC_TARGETS_V2	HALLMARK_MYC_TARGETS_V2	50	-0.328794976984443	-1.06965255663576	0.30958230958231	0.733221259537049	0.686054979683789	5	tags=16%, list=0%, signal=16%	EXOSC5/RRP9/HK2/NPM1/GNL3/SORD/PPRC1/RRP12
HALLMARK_REACTIVE_OXYGEN_SPECIES_PATHWAY	HALLMARK_REACTIVE_OXYGEN_SPECIES_PATHWAY	HALLMARK_REACTIVE_OXYGEN_SPECIES_PATHWAY	43	0.344499911383989	1.04089574915126	0.378737541528239	0.751964085297419	0.703592126594076	2049	tags=37%, list=23%, signal=29%	LSP1/SOD2/CDKN2D/SCAF4/MGST1/NDUFB4/GLRX2/MBP/NDUFS2/GLRX/JUNB/HMOX2/PFKP/NDUFA6/ERCC2/ATOX1
HALLMARK_P53_PATHWAY	HALLMARK_P53_PATHWAY	HALLMARK_P53_PATHWAY	114	-0.279293588160012	-1.03886072012887	0.372596153846154	0.751964085297419	0.703592126594076	1824	tags=25%, list=21%, signal=20%	COQ8A/HINT1/PRKAB1/TRAFD1/STOM/FAM162A/DGKA/JAG2/PROCR/RAP2B/CASP1/RPS12/HMOX1/PTPRE/RAD9A/AK1/TM4SF1/DDB2/S100A10/XPC/JUN/PHLDA3/TXNIP/IFI30/ZFP36L1/POM121/CDKN2A/SLC19A2/ANKRA2
HALLMARK_HEDGEHOG_SIGNALING	HALLMARK_HEDGEHOG_SIGNALING	HALLMARK_HEDGEHOG_SIGNALING	26	0.381055232321727	1.03069500876408	0.421232876712329	0.751964085297419	0.703592126594076	2252	tags=42%, list=26%, signal=32%	NKX6-1/AMOT/PLG/PML/SHH/ACHE/THY1/RTN1/CDK6/CELSR1/TLE1
HALLMARK_APICAL_JUNCTION	HALLMARK_APICAL_JUNCTION	HALLMARK_APICAL_JUNCTION	132	-0.2699362408211	-1.02731277129278	0.388206388206388	0.751964085297419	0.703592126594076	2101	tags=30%, list=24%, signal=23%	MYH10/TUBG1/VAV2/EGFR/ITGB1/PIK3CB/VCL/MYL9/FSCN1/TGFBI/PARVA/JUP/NECTIN2/SYK/VCAM1/CLDN5/MAPK13/GNAI1/CLDN19/CRAT/VWF/RSU1/MVD/STX4/MAP4K2/CAP1/VCAN/RAC2/ITGA9/LDLRAP1/MMP2/LAMB3/MAPK14/MMP9/ITGA10/B4GALT1/CLDN11/NEGR1/AKT2/COL16A1
HALLMARK_IL6_JAK_STAT3_SIGNALING	HALLMARK_IL6_JAK_STAT3_SIGNALING	HALLMARK_IL6_JAK_STAT3_SIGNALING	38	0.342945383779947	1.01463464445338	0.408940397350993	0.751964085297419	0.703592126594076	939	tags=18%, list=11%, signal=17%	HAX1/STAT2/CRLF2/TNFRSF1A/ITGA4/CD38/LEPR
HALLMARK_UV_RESPONSE_UP	HALLMARK_UV_RESPONSE_UP	HALLMARK_UV_RESPONSE_UP	104	0.28705418586146	1.00172071483716	0.451178451178451	0.751964085297419	0.703592126594076	2094	tags=31%, list=24%, signal=24%	PPT1/CHKA/SOD2/ATP6V1F/CYB5R1/ALAS1/MRPL23/NUP58/BID/RAB27A/FEN1/DGAT1/FMO1/CLTB/TARS1/JUNB/ICAM1/GLS/BSG/FKBP4/TFRC/DLG4/MMP14/TYRO3/PRKCD/COL2A1/NAT1/MARK2/SLC25A4/TUBA4A/DNAJA1/POLE3
HALLMARK_COMPLEMENT	HALLMARK_COMPLEMENT	HALLMARK_COMPLEMENT	135	0.277620076188282	1.0015072164476	0.438983050847458	0.751964085297419	0.703592126594076	2049	tags=29%, list=23%, signal=22%	GZMK/CFB/GP1BA/ERAP2/CP/PRCP/SERPINA1/CD59/PLEK/IRF2/GNG2/C3/PLG/F2/DOCK10/CFH/C9/CTSC/F10/CTSO/FN1/DGKH/PLA2G4A/PLSCR1/SERPINC1/KYNU/PSEN1/PDP1/SRC/MMP14/USP15/PRKCD/FCER1G/SPOCK2/CSRP1/WAS/S100A9/LIPA/ATOX1
HALLMARK_PROTEIN_SECRETION	HALLMARK_PROTEIN_SECRETION	HALLMARK_PROTEIN_SECRETION	91	0.290670776971228	0.998259064177582	0.444444444444444	0.751964085297419	0.703592126594076	2410	tags=32%, list=27%, signal=23%	PPT1/BNIP3/CAV2/KIF1B/GNAS/ATP7A/M6PR/USO1/TSPAN8/CTSC/GALC/ARFGAP3/RAB5A/PAM/CLCN3/RAB2A/AP2M1/ARFGEF1/SEC22B/TMED10/AP1G1/VAMP3/RER1/TPD52/SOD1/ARFIP1/AP3S1/ARCN1/KRT18
HALLMARK_FATTY_ACID_METABOLISM	HALLMARK_FATTY_ACID_METABOLISM	HALLMARK_FATTY_ACID_METABOLISM	126	-0.255012219233502	-0.957255830487377	0.534653465346535	0.849202264539372	0.794575218282453	1467	tags=20%, list=17%, signal=17%	ACAA1/ALDH1A1/CPOX/DLST/PTS/METAP1/HSDL2/HSD17B11/CRAT/ECI1/ACSL1/MDH1/CA4/ELOVL5/HMGCL/S100A10/LDHA/MAOA/CA2/VNN1/GLUL/GPD1/ADH1C/FABP1/INMT
HALLMARK_BILE_ACID_METABOLISM	HALLMARK_BILE_ACID_METABOLISM	HALLMARK_BILE_ACID_METABOLISM	64	-0.281983096839158	-0.941879964634848	0.54726368159204	0.849202264539372	0.794575218282453	1550	tags=23%, list=18%, signal=19%	SCP2/ALDH1A1/ABCA1/EPHX2/CYP7B1/ATXN1/HSD17B11/ACSL1/ABCA6/NPC1/RXRG/RBP1/HSD17B6/AKR1D1/ABCG4
HALLMARK_MITOTIC_SPINDLE	HALLMARK_MITOTIC_SPINDLE	HALLMARK_MITOTIC_SPINDLE	145	0.256643996263301	0.940425652373802	0.572607260726073	0.858910891089109	0.803659313299751	1994	tags=21%, list=23%, signal=16%	CNTROB/RFC1/CDK1/KIF20B/KIFAP3/TUBGCP6/ARHGAP27/ARFIP2/TIAM1/CDC42/PREX1/KIF1B/BCAR1/MID1/SMC4/RICTOR/MID1IP1/CDC42EP2/SHROOM1/TRIO/CLIP2/PRC1/ARFGEF1/STK38L/ALS2/CKAP5/RANBP9/TUBA4A/PLK1/PALLD
HALLMARK_ALLOGRAFT_REJECTION	HALLMARK_ALLOGRAFT_REJECTION	HALLMARK_ALLOGRAFT_REJECTION	104	-0.252688932720536	-0.924538571836447	0.617647058823529	0.896584440227704	0.838909417756916	834	tags=16%, list=10%, signal=15%	B2M/TAP2/CTSS/CXCR3/MBL2/BCL10/IL18/HLA-DOB/DYRK3/MMP9/HLA-DOA/SPI1/STAT4/CDKN2A/TIMP1/HLA-DQA1/GZMA
HALLMARK_HYPOXIA	HALLMARK_HYPOXIA	HALLMARK_HYPOXIA	118	-0.236612485838614	-0.88345291898179	0.722627737226277	0.956419063975955	0.894895030620777	2062	tags=29%, list=23%, signal=22%	GALK1/SLC37A4/EGFR/RBPJ/SELENBP1/FOXO3/FAM162A/TGFBI/DCN/SLC2A5/LXN/BGN/F3/VLDLR/HK2/GYS1/SDC4/TGM2/PRKCA/CDKN1C/HMOX1/GPC4/UGP2/PYGM/LDHA/JUN/ANGPTL4/ZNF292/NCAN/IGFBP3/SRPX/HAS1/CCN2/GPC3
HALLMARK_MYC_TARGETS_V1	HALLMARK_MYC_TARGETS_V1	HALLMARK_MYC_TARGETS_V1	186	0.232418078882549	0.880446392736916	0.721393034825871	0.956419063975955	0.894895030620777	2131	tags=22%, list=24%, signal=17%	MCM5/MCM4/MCM7/RPL6/CSTF2/MCM6/RPL22/NME1/RPL34/MRPL23/ACP1/HNRNPA1/SLC25A3/SET/RPL14/RPS5/EIF1AX/HNRNPA3/RPS6/MCM2/SMARCC1/PRDX3/IARS1/PABPC1/RPS2/PSMC4/PABPC4/RPL18/MRPS18B/ORC2/HNRNPD/RACK1/GOT2/RPS3/FAM120A/AIMP2/PCBP1/SYNCRIP/POLE3/EPRS1
HALLMARK_SPERMATOGENESIS	HALLMARK_SPERMATOGENESIS	HALLMARK_SPERMATOGENESIS	46	-0.267953387458308	-0.855030882411392	0.696296296296296	0.956419063975955	0.894895030620777	608	tags=13%, list=7%, signal=12%	TSN/ACE/PCSK1N/PSMG1/GSTM3/BUB1
HALLMARK_DNA_REPAIR	HALLMARK_DNA_REPAIR	HALLMARK_DNA_REPAIR	111	0.235051393837139	0.822016157725744	0.812286689419795	0.991708126036484	0.927914036057529	1183	tags=11%, list=13%, signal=9%	POLA1/NFX1/POLD3/CLP1/NME1/NUDT9/ADA/RFC3/TAF9/AGO4/FEN1/NELFB
HALLMARK_ESTROGEN_RESPONSE_LATE	HALLMARK_ESTROGEN_RESPONSE_LATE	HALLMARK_ESTROGEN_RESPONSE_LATE	111	0.22594295094601	0.790162327352722	0.87542662116041	0.991708126036484	0.927914036057529	1204	tags=13%, list=14%, signal=11%	STIL/SERPINA1/ST14/PLXNB1/SERPINA3/TIAM1/FDFT1/LARGE1/SERPINA5/MEST/PTPN6/SLC1A4/RPS6KA2/TPD52L1
HALLMARK_GLYCOLYSIS	HALLMARK_GLYCOLYSIS	HALLMARK_GLYCOLYSIS	141	-0.204776124999044	-0.789194187111817	0.910891089108911	0.991708126036484	0.927914036057529	1386	tags=20%, list=16%, signal=17%	VLDLR/HK2/PPIA/MPI/GYS1/AGRN/CHST1/MDH1/GPC4/UGP2/RPE/CHPF/NT5E/VCAN/PMM2/LDHA/CTH/MERTK/ANGPTL4/ZNF292/ANG/IGFBP3/B4GALT1/FBP2/SOX9/GPC3/GMPPA/CACNA1H
HALLMARK_APOPTOSIS	HALLMARK_APOPTOSIS	HALLMARK_APOPTOSIS	109	-0.197872486499603	-0.730103981363857	0.955882352941177	0.991708126036484	0.927914036057529	1546	tags=22%, list=18%, signal=18%	DFFA/BGN/TIMP3/RNASEL/CASP1/LUM/HMOX1/LGALS3/DIABLO/PDGFRB/CASP3/FEZ1/TGFBR3/BCL10/IL18/JUN/CTH/MMP2/PPP2R5B/TXNIP/AIFM3/TIMP2/TIMP1/GSTM1
HALLMARK_ADIPOGENESIS	HALLMARK_ADIPOGENESIS	HALLMARK_ADIPOGENESIS	160	-0.186957774864731	-0.729883856073741	0.979643765903308	0.991708126036484	0.927914036057529	1716	tags=16%, list=20%, signal=13%	CMBL/SLC5A6/HSPB8/RIOK3/SCP2/ITGA7/ABCA1/TST/COL15A1/COQ3/EPHX2/FABP4/LAMA4/CRAT/SSPN/MTARC2/SULT1A1/REEP5/DHRS7B/SPARCL1/ANGPTL4/ADIPOQ/QDPR/NDUFA5/MYLK/RETN
HALLMARK_IL2_STAT5_SIGNALING	HALLMARK_IL2_STAT5_SIGNALING	HALLMARK_IL2_STAT5_SIGNALING	98	0.208637482625084	0.723666099538065	0.95049504950495	0.991708126036484	0.927914036057529	1461	tags=14%, list=17%, signal=12%	WLS/HUWE1/MXD1/TWSG1/TIAM1/CAPG/NCS1/PLSCR1/SERPINC1/PLEC/S100A1/PUS1/IFITM3/LTB
HALLMARK_TGF_BETA_SIGNALING	HALLMARK_TGF_BETA_SIGNALING	HALLMARK_TGF_BETA_SIGNALING	29	0.255636368621672	0.711482404690254	0.878006872852234	0.991708126036484	0.927914036057529	3126	tags=52%, list=36%, signal=33%	CDK9/PPP1CA/SMURF1/JUNB/SMAD1/PPM1A/TGFB1/CTNNB1/NCOR2/RHOA/TJP1/BMPR1A/MAP3K7/BMPR2/RAB31
HALLMARK_MTORC1_SIGNALING	HALLMARK_MTORC1_SIGNALING	HALLMARK_MTORC1_SIGNALING	157	0.184193634125195	0.686086748535339	0.990115321252059	0.991708126036484	0.927914036057529	1996	tags=22%, list=23%, signal=17%	DDX39A/MCM4/MAP2K3/UCHL5/CDC25A/ITGB2/GSK3B/M6PR/PHGDH/RDH11/USO1/CTSC/IGFBP5/SLC1A4/CDKN1A/ACTR3/SCD/MCM2/SERPINH1/WARS1/GGA2/FADS2/GLRX/NMT1/ERO1A/CORO1A/PSMC4/TFRC/TM7SF2/FKBP2/TUBA4A/PLK1/CACYBP/SDF2L1
HALLMARK_CHOLESTEROL_HOMEOSTASIS	HALLMARK_CHOLESTEROL_HOMEOSTASIS	HALLMARK_CHOLESTEROL_HOMEOSTASIS	58	0.213657833983382	0.678799842486804	0.942760942760943	0.991708126036484	0.927914036057529	2390	tags=33%, list=27%, signal=24%	CHKA/FDFT1/GUSB/LSS/LPL/PLSCR1/SCD/MVK/FADS2/FASN/HSD17B7/ACAT2/TM7SF2/SEMA3B/CXCL16/PMVK/PDK3/IDI1/CTNNB1
HALLMARK_PEROXISOME	HALLMARK_PEROXISOME	HALLMARK_PEROXISOME	80	-0.187532689187945	-0.652661428170924	0.979643765903308	0.991708126036484	0.927914036057529	1550	tags=22%, list=18%, signal=19%	SCP2/ACAA1/ALDH1A1/SEMA3C/EPHX2/PRDX1/ATXN1/HSD17B11/CRAT/ACSL1/ELOVL5/HMGCL/ABCB4/BCL10/RXRG/CRABP2/FABP6/CRABP1
HALLMARK_UNFOLDED_PROTEIN_RESPONSE	HALLMARK_UNFOLDED_PROTEIN_RESPONSE	HALLMARK_UNFOLDED_PROTEIN_RESPONSE	84	0.18385838753503	0.619696894194892	0.991708126036484	0.991708126036484	0.927914036057529	3312	tags=38%, list=38%, signal=24%	CXXC1/ATF6/EXOSC1/SLC1A4/PDIA6/RPS14/SDAD1/TSPYL2/TARS1/ERO1A/IARS1/SPCS1/DKC1/SHC1/EIF2AK3/SRPRA/ALDH18A1/HSPA5/CALR/FUS/DNAJA4/SRPRB/HYOU1/PSAT1/IMP3/BAG3/ARFGAP1/DNAJC3/PREB/EIF4G1/EXOSC10/ATP6V0D1
