## Supplemental Tables for "History of opioid use disorder correlates with altered neuroimmune signatures in the human dorsal root ganglia": STable8_FACS_sourcedata.csv

Donor.ID	Age	Sex	DRG.Used	Live.CD45	CD11b	CD3	OUD	Condition
UTD-DN0208	36	M	Lumbar	13.8	85.5	9.9	TRUE	OUD
UTD-DN0238	58	F	L3	29.8	NA	20.3	Possible	OUD
UTD-DN0255	44	M	2X lumbar	34	75.5	16.1	FALSE	Control
UTD-DN0284	32	M	L4	38	87.1	5.14	FALSE	Control
UTD-DN0307	58	F	2X L2	29.7	85	8.57	FALSE	Control
UTD-DN0325	46	M	L3	10.2	72.5	7.8	FALSE	Control
UTD-DN0357	34	M	L1,3	14.4	85.1	9.42	Possible	OUD
UTD-DN0358	31	M	2X L3	15.5	82.6	6.27	FALSE	Control
UTD-DN0367	45	M	2 DRGs	29	77.8	4.65	FALSE	Control
UTD-DN0388	46	M	L2,3	38.2	68.4	4.81	FALSE	Control
UTD-DN0389	38	M	L2,4, T11	68	60.5	5.3	FALSE	Control
UTD-DN0528	46	M	Lumbar	65.6	75.8	14	Possible	OUD
