## Supplemental Tables for "History of opioid use disorder correlates with altered neuroimmune signatures in the human dorsal root ganglia": STable13_RNAseq_GSEAs.xlsx

### Sheet: Fibroblast_GSEA_results
	ID	Description	setSize	enrichmentScore	NES	pvalue	p.adjust	qvalue	rank	leading_edge	core_enrichment
HALLMARK_INTERFERON_GAMMA_RESPONSE	HALLMARK_INTERFERON_GAMMA_RESPONSE	HALLMARK_INTERFERON_GAMMA_RESPONSE	186	0.681062	2.1113	5.2452e-11	2.57015e-09	1.49074e-09	1110	tags=24%, list=8%, signal=22%	IFI27/ISG15/RSAD2/C1S/SERPING1/LGALS3BP/C1R/B2M/LY6E/IFIT3/MX1/UBE2L6/CFH/OAS2/SPPL2A/MX2/IFI35/MVP/EIF2AK2/ADAR/BST2/TOR1B/RNF213/STAT1/TAP1/IL18BP/PSMB8/IFIT1/TRIM25/IFIH1/TAPBP/PSME1/EPSTI1/PSMA3/LATS2/LAP3/PSMB10/DDX60/NMI/PLSCR1/USP18/OAS3/PSMB2/ZNFX1
HALLMARK_INTERFERON_ALPHA_RESPONSE	HALLMARK_INTERFERON_ALPHA_RESPONSE	HALLMARK_INTERFERON_ALPHA_RESPONSE	92	0.769977	2.19105	2.75547e-10	6.7509e-09	3.91567e-09	1008	tags=34%, list=7%, signal=32%	IFI27/ISG15/RSAD2/C1S/LGALS3BP/SAMD9/B2M/LY6E/IFIT3/MX1/OAS1/UBE2L6/IFITM1/IFI35/EIF2AK2/PARP9/ADAR/BST2/ELF1/TAP1/PSMB8/TRIM25/IFIH1/PSME1/EPSTI1/PSMA3/LAP3/DDX60/NMI/PLSCR1/USP18
HALLMARK_EPITHELIAL_MESENCHYMAL_TRANSITION	HALLMARK_EPITHELIAL_MESENCHYMAL_TRANSITION	HALLMARK_EPITHELIAL_MESENCHYMAL_TRANSITION	195	0.64744	2.01366	3.72236e-09	6.07986e-08	3.52645e-08	2574	tags=35%, list=18%, signal=29%	IGFBP2/BGN/SPP1/CDH11/FMOD/VIM/NT5E/NID2/FUCA1/ITGB1/PCOLCE/COL8A2/TGFBR3/COL6A2/LOXL1/FSTL1/FOXC2/NOTCH2/EFEMP2/SGCB/ANPEP/COL1A2/ITGAV/ITGB5/ABI3BP/COPA/DAB2/CALD1/P3H1/LRP1/FN1/SLIT3/COL1A1/PLOD2/GPC1/CALU/MEST/LAMC1/CCN2/SDC1/MFAP5/ECM2/TIMP3/JUN/TPM4/VCAM1/COL3A1/LOX/MATN3/EMP3/TAGLN/LUM/MXRA5/SPARC/SERPINH1/HTRA1/COL11A1/PLOD3/DPYSL3/PDGFRB/PFN2/MMP14/COL5A2/TIMP1/THBS2/PLAUR/SFRP4/OXTR/COL…
HALLMARK_COAGULATION	HALLMARK_COAGULATION	HALLMARK_COAGULATION	103	0.62663	1.80789	0.0001587	0.00194408	0.00112761	1093	tags=21%, list=8%, signal=20%	C1S/CTSB/SERPING1/CTSH/C1R/ANXA1/LAMP2/GNG12/PROS1/CFH/RAC1/CPQ/ADAM9/CTSO/FURIN/LTA4H/C3/CTSK/CD9/LGMN/LRP1/FN1
HALLMARK_PROTEIN_SECRETION	HALLMARK_PROTEIN_SECRETION	HALLMARK_PROTEIN_SECRETION	89	0.615023	1.74097	0.00068149	0.0066786	0.00387373	2586	tags=45%, list=18%, signal=37%	TMED2/LAMP2/IGF2R/PAM/COPB2/ARF1/ARCN1/COPB1/AP2M1/TMED10/TSG101/M6PR/ERGIC3/VAMP7/GBF1/SCAMP1/CAV2/ADAM10/ARFGEF2/YIPF6/ARFGEF1/BET1/RAB14/VAMP3/AP2B1/GLA/USO1/PPT1/SNX2/LMAN1/COPE/SSPN/ARFIP1/CTSC/CLN5/SEC31A/SGMS1/COG2/MAPK1/SOD1
HALLMARK_ANGIOGENESIS	HALLMARK_ANGIOGENESIS	HALLMARK_ANGIOGENESIS	33	0.728677	1.77025	0.0013874	0.00955908	0.00554447	1059	tags=21%, list=7%, signal=20%	APP/SPP1/LRPAP1/FSTL1/ITGAV/CCND2/VTN
HALLMARK_COMPLEMENT	HALLMARK_COMPLEMENT	HALLMARK_COMPLEMENT	168	0.53654	1.64395	0.00134071	0.00955908	0.00554447	2548	tags=30%, list=18%, signal=25%	C1S/TIMP2/CTSB/SERPING1/CTSH/C1R/LAMP2/CFH/PRCP/GNAI2/CPQ/ADAM9/CTSO/CD46/LTA4H/LIPA/C3/CTSD/LAP3/HSPA1A/PLSCR1/LGMN/LRP1/FN1/CALM3/PIK3CA/MAFF/ERAP2/ANXA5/RHOG/EHD1/CASP4/PPP2CB/PSMB9/CTSL/PREP/CLU/GNB4/CTSC/PSEN1/IRF7/LGALS3/GCA/HSPA5/MMP14/TIMP1/PLAUR/F10/C2/ANG
HALLMARK_HEME_METABOLISM	HALLMARK_HEME_METABOLISM	HALLMARK_HEME_METABOLISM	167	0.531731	1.62652	0.00156067	0.00955908	0.00554447	1596	tags=21%, list=11%, signal=19%	LRP10/BSG/CTSB/LAMP2/SDCBP/NFE2L1/ADIPOR1/CAT/HEBP1/DCAF10/BNIP3L/NNT/MXI1/PGLS/C3/CAST/FOXO3/FECH/BTRC/FOXJ2/MINPP1/TOP1/P4HA2/FBXO7/GCLM/GDE1/XPO7/ARL2BP/SLC10A3/PRDX2/RNF19A/CDC27/EIF2AK1/ABCB6/OPTN
HALLMARK_TGF_BETA_SIGNALING	HALLMARK_TGF_BETA_SIGNALING	HALLMARK_TGF_BETA_SIGNALING	52	0.661324	1.73631	0.00205432	0.0100661	0.00583858	1669	tags=31%, list=12%, signal=27%	LTBP2/RHOA/CTNNB1/HDAC1/ACVR1/FURIN/PPP1CA/FNTA/TJP1/BMPR2/SMAD1/UBE2D3/WWTR1/SMURF2/TGFBR1/ENG
HALLMARK_APOPTOSIS	HALLMARK_APOPTOSIS	HALLMARK_APOPTOSIS	146	0.543427	1.64142	0.00188679	0.0100661	0.00583858	1886	tags=23%, list=13%, signal=20%	APP/BGN/TIMP2/ANXA1/DNAJC3/IGF2R/TGFBR3/GSR/ATF3/CTNNB1/SC5D/BNIP3L/ERBB2/DAP/TAP1/IL18/CREBBP/CCND2/IFITM3/TSPO/GPX4/IFNGR1/IGFBP6/HSPB1/LEF1/ANKH/BCL10/PPT1/ETF1/TIMP3/JUN/CASP4/RETSAT
HALLMARK_ANDROGEN_RESPONSE	HALLMARK_ANDROGEN_RESPONSE	HALLMARK_ANDROGEN_RESPONSE	95	0.569555	1.62328	0.00272525	0.0121397	0.00704131	2184	tags=27%, list=15%, signal=23%	B2M/XRCC6/GSR/SLC38A2/MYL12A/LIFR/ACSL3/NDRG1/VAPA/ACTN1/ITGAV/ZMIZ1/STK39/SELENOP/SPCS3/TMEM50A/BMPR1B/APPBP2/MAF/ANKH/UBE2J1/PGM3/LMAN1/CCND1/DNAJB9/ZBTB10
HALLMARK_UNFOLDED_PROTEIN_RESPONSE	HALLMARK_UNFOLDED_PROTEIN_RESPONSE	HALLMARK_UNFOLDED_PROTEIN_RESPONSE	110	0.551602	1.60185	0.0056101	0.0229079	0.0132871	853	tags=15%, list=6%, signal=15%	CALR/PDIA6/DNAJC3/FKBP14/EEF2/SERP1/SRPRA/ATF3/BAG3/ATP6V0D1/PAIP1/ALDH18A1/SPCS1/PDIA5/IFIT1/EIF4A2/EIF4A3
HALLMARK_UV_RESPONSE_DN	HALLMARK_UV_RESPONSE_DN	HALLMARK_UV_RESPONSE_DN	140	0.512542	1.53844	0.00908083	0.0303204	0.0175865	2485	tags=24%, list=17%, signal=20%	KIT/ANXA2/SDC2/LTBP1/PRKAR2B/TGFBR3/ADD3/NOTCH2/ATRN/ERBB2/COL1A2/TJP1/DAB2/ZMIZ1/ATP2B4/COL1A1/RXRA/EFEMP1/ATXN1/LAMC1/DYRK1A/BHLHE40/ANXA4/COL3A1/ABCC1/COL11A1/PLPP3/PDGFRB/PEX14/COL5A2/ATP2C1/SFMBT1/MT1E
HALLMARK_MTORC1_SIGNALING	HALLMARK_MTORC1_SIGNALING	HALLMARK_MTORC1_SIGNALING	188	0.477499	1.48137	0.00990055	0.0303204	0.0175865	2829	tags=31%, list=20%, signal=25%	CALR/RPN1/NUPR1/SERP1/GSR/ADD3/SC5D/ACSL3/AK4/ACTR3/HSPA4/M6PR/LTA4H/CCT6A/PSMA3/EPRS1/PSPH/P4HA1/RDH11/HSPE1/RPA1/CD9/GOT1/LGMN/PSMG1/HSPD1/UBE2D3/PLOD2/PSMB5/IMMT/PPIA/GLA/ERO1A/USO1/BHLHE40/ETF1/SHMT2/WARS1/PITPNB/IFI30/GMPS/SERPINH1/G6PD/PGM1/CANX/NFKBIB/CTSC/HSPA5/SEC11A/TXNRD1/CCNG1/NHERF1/SSR1/NMT1/PRDX1/IGFBP5/ENO1/SDF2L1
HALLMARK_GLYCOLYSIS	HALLMARK_GLYCOLYSIS	HALLMARK_GLYCOLYSIS	175	0.479723	1.47523	0.00858876	0.0303204	0.0175865	2644	tags=28%, list=19%, signal=23%	DSC2/AGRN/NT5E/IL13RA1/CHPF/GPC3/SDC2/PAM/COPB2/EXT2/AK4/MXI1/GUSB/PGLS/P4HA1/MDH2/GOT1/P4HA2/B4GALT2/TFF3/PLOD2/GPC1/PPIA/ABCB6/ERO1A/EXT1/SDC1/GLCE/FAM162A/ALDH9A1/PPP2CB/ALDH7A1/KDELR3/PKM/G6PD/PKP2/AGL/PRPS1/TPST1/HSPA5/XYLT2/PYGL/COG2/TALDO1/ANG/SOD1/GFPT1/ECD/CYB5A
HALLMARK_HYPOXIA	HALLMARK_HYPOXIA	HALLMARK_HYPOXIA	184	0.472766	1.4642	0.00936107	0.0303204	0.0175865	1807	tags=16%, list=13%, signal=14%	BGN/ANXA2/MYH9/GPC3/SDC2/PAM/ATF3/BNIP3L/PNRC1/HEXA/AK4/MXI1/NDRG1/RBPJ/FOXO3/P4HA1/P4HA2/MAFF/PPP1R3C/BTG1/GPC1/ERO1A/EXT1/CCN2/FAM162A/BHLHE40/FOSL2/TIPARP/JUN
HALLMARK_MYC_TARGETS_V1	HALLMARK_MYC_TARGETS_V1	HALLMARK_MYC_TARGETS_V1	166	0.482298	1.47482	0.0131955	0.0355714	0.0206322	2116	tags=26%, list=15%, signal=22%	XRCC6/RAD23B/SERBP1/YWHAE/SET/KARS1/HNRNPA3/PCBP1/HNRNPC/TFDP1/USP1/LSM2/VDAC3/EPRS1/SNRPD2/CDK4/PWP1/PSMB3/HNRNPR/HDAC2/GLO1/DEK/ILF2/HSPE1/PSMB2/HSPD1/EIF4H/EEF1B2/APEX1/CCT3/PCNA/UBE2L3/PPIA/IMPDH2/FAM120A/ETF1/PPM1G/CUL1/BUB3/HNRNPU/NCBP2/RFC4/PSMD1
HALLMARK_IL2_STAT5_SIGNALING	HALLMARK_IL2_STAT5_SIGNALING	HALLMARK_IL2_STAT5_SIGNALING	181	0.474252	1.46457	0.0129468	0.0355714	0.0206322	1461	tags=17%, list=10%, signal=15%	SPP1/GPR83/NT5E/CTSZ/CKAP4/IGF2R/WLS/PLEC/PTGER2/PRNP/CD81/SYNGR2/AHNAK/NDRG1/TWSG1/FURIN/ITGAV/BMPR2/AHCY/P4HA1/ENPP1/CCND2/PLSCR1/LRIG1/LCLAT1/IFITM3/MAFF/GPX4/IFNGR1/SMPDL3A
HALLMARK_P53_PATHWAY	HALLMARK_P53_PATHWAY	HALLMARK_P53_PATHWAY	186	0.458668	1.42187	0.013793	0.0355714	0.0206322	2100	tags=23%, list=15%, signal=20%	APP/TCN2/FUCA1/NUPR1/EPHX1/ITGB4/ATF3/EI24/ABHD4/TM4SF1/PTPN14/CD81/NDRG1/PLXNB2/TAP1/NINJ1/HINT1/CTSD/FOXO3/CCND2/CTSF/SESN1/PERP/RNF19B/PCNA/TM7SF3/RXRA/MXD4/BTG1/SDC1/FAM162A/HDAC3/SEC61A1/JUN/SP1/RETSAT/H2AC25/SOCS1/KLK8/IFI30/SLC3A2/TOB1/GM2A
HALLMARK_OXIDATIVE_PHOSPHORYLATION	HALLMARK_OXIDATIVE_PHOSPHORYLATION	HALLMARK_OXIDATIVE_PHOSPHORYLATION	185	0.461564	1.43015	0.0239265	0.0586199	0.0340008	2949	tags=37%, list=21%, signal=30%	ATP6V1F/CYB5R3/ATP6AP1/POLR2F/NNT/NDUFS8/SLC25A11/ETFB/ATP5MG/VDAC3/NDUFV2/ATP6V0B/COX6A1/ATP6V1G1/OGDH/SURF1/ABCB7/SDHA/COX7C/MDH2/ATP5PB/SDHB/COX7A2L/NDUFC1/NDUFA3/UQCR11/ATP6V0E1/NDUFB3/DECR1/UQCRB/ATP5MF/NDUFA2/GPX4/COX6B1/ATP5PD/IMMT/PDHX/POR/AFG3L2/UQCR10/ATP5MC3/RETSAT/ATP5PF/ECHS1/COX8A/GLUD1/NDUFA8/PHYH/SLC25A6/NDUFA6/ACO2/ATP5F1E/NDUFS1/MFN2/ECH1/VDAC1/CYB5A/HCCS/FDX1/NDUFB1/FH/ISCU/NDU…
HALLMARK_UV_RESPONSE_UP	HALLMARK_UV_RESPONSE_UP	HALLMARK_UV_RESPONSE_UP	140	0.482553	1.44842	0.0254794	0.0594519	0.0344834	838	tags=9%, list=6%, signal=8%	IGFBP2/RPN1/BSG/ATP6V1F/CREG1/EPHX1/ATF3/TAP1/FURIN/MGAT1/DNAJB1/HSPA13
HALLMARK_APICAL_SURFACE	HALLMARK_APICAL_SURFACE	HALLMARK_APICAL_SURFACE	37	0.610055	1.51142	0.0426136	0.0949122	0.0550511	311	tags=8%, list=2%, signal=8%	APP/GSTM3/SCUBE1
HALLMARK_ADIPOGENESIS	HALLMARK_ADIPOGENESIS	HALLMARK_ADIPOGENESIS	188	0.435683	1.35164	0.0565611	0.119536	0.0693332	2786	tags=34%, list=20%, signal=27%	OMD/CDKN2C/LPCAT3/CAVIN2/CAT/LIFR/DRAM2/CD151/ETFB/SPARCL1/COQ9/C3/DHRS7/BCL2L13/COX6A1/GPAT4/RNF11/GHITM/MDH2/UBC/SDHB/RMDN3/UQCR11/SCP2/COQ3/DECR1/GPX4/SQOR/IFNGR1/CD302/IMMT/POR/VEGFB/UQCR10/JAGN1/APLP2/RETSAT/ATL2/ECHS1/TOB1/ITIH5/DNAJB9/COX8A/CMBL/SSPN/PGM1/PHYH/FAH/ABCB8/ACO2/PEX14/CCNG2/ECH1/TALDO1/ESYT1/PDCD4/SOD1/SULT1A1/CRAT/ACOX1/RREB1/NMT1/MGST3
HALLMARK_XENOBIOTIC_METABOLISM	HALLMARK_XENOBIOTIC_METABOLISM	HALLMARK_XENOBIOTIC_METABOLISM	161	0.44009	1.33931	0.058548	0.119536	0.0693332	2743	tags=27%, list=19%, signal=22%	RBP4/PGRMC1/PROS1/EPHX1/MAN1A1/COMT/GSR/CAT/KARS1/DDAH2/NINJ1/CYP27A1/DHRS7/AKR1C3/ADH5/PSMB10/AHCY/VTN/PGD/TNFRSF1A/POR/SAR1B/ALDH9A1/RETSAT/CES1/SHMT2/ACP2/SLC35B1/NQO1/SLC46A3/FAH/ACO2/TPST1/PAPSS2/PINK1/F10/ECH1/CYB5A/FMO1/IL1R1/MTHFD1/ACOX1/NMT1
HALLMARK_ESTROGEN_RESPONSE_EARLY	HALLMARK_ESTROGEN_RESPONSE_EARLY	HALLMARK_ESTROGEN_RESPONSE_EARLY	181	0.424094	1.30967	0.071267	0.139683	0.0810193	2782	tags=30%, list=20%, signal=25%	SLC39A6/SLC16A1/ADD3/FLNB/CANT1/GFRA1/ELF1/MED13L/NRIP1/BAG1/SYNGR1/MYOF/AMFR/LRIG1/EEIG1/ABLIM1/ZNF185/AFF1/TFF3/NBL1/NXT1/OLFML3/RETREG1/GLA/MINDY1/UGCG/RHOD/THSD4/SLC22A5/BHLHE40/TIPARP/PLAAT3/FRK/SLC7A2/KLF10/CCND1/CHPT1/OPN3/SEC14L2/TOB1/SCNN1A/RAB31/SVIL/WFS1/SIAH2/SH3BP5/KLK10/RAB17/PAPSS2/AQP3/SYBU/NHERF1/ABHD2/RBBP8/FDFT1
HALLMARK_ESTROGEN_RESPONSE_LATE	HALLMARK_ESTROGEN_RESPONSE_LATE	HALLMARK_ESTROGEN_RESPONSE_LATE	179	0.419178	1.29277	0.0796359	0.150083	0.0870514	3158	tags=31%, list=22%, signal=25%	CPE/PRKAR2B/SLC16A1/ADD3/FLNB/ETFB/NRIP1/BAG1/MYOF/AMFR/JAK1/ATP2B4/CD9/EEIG1/DNAJC1/PERP/AFF1/TFF3/NBL1/NXT1/ASS1/FGFR3/UNC13B/GLA/MOCS2/MEST/SLC22A5/PLAAT3/FRK/CCND1/CHPT1/OPN3/TOB1/SCNN1A/RAB31/WFS1/SIAH2/ALDH3A2/KLK10/PAPSS2/SLC29A1/PDCD4/NHERF1/ABHD2/RBBP8/FDFT1/MDK/CAV1/SERPINA1/CXCL14/SGK1/FABP5/CLIC3/TNNC1/GFUS/STIL
HALLMARK_MYOGENESIS	HALLMARK_MYOGENESIS	HALLMARK_MYOGENESIS	168	0.417292	1.27858	0.0931315	0.169017	0.0980332	2524	tags=23%, list=18%, signal=19%	APP/AGRN/ITGB1/MYH9/COL6A2/SOD3/ITGB4/ATP6AP1/PRNP/SYNGR2/PLXNB2/BAG1/EIF4A2/ITGB5/COL1A1/ABLIM1/PPP1R3C/KLF5/CNN3/WWTR1/TNNT2/BHLHE40/COL3A1/CKMT2/TAGLN/SPARC/NQO1/SVIL/CLU/SSPN/AGL/FHL1/HSPB2/MYL6B/AEBP1/HDAC5/IGFBP7/CTF1
HALLMARK_REACTIVE_OXYGEN_SPECIES_PATHWAY	HALLMARK_REACTIVE_OXYGEN_SPECIES_PATHWAY	HALLMARK_REACTIVE_OXYGEN_SPECIES_PATHWAY	46	0.51054	1.32814	0.139189	0.233693	0.135547	2923	tags=43%, list=21%, signal=35%	GSR/CAT/PRNP/GCLM/PRDX2/GPX4/EGLN2/SRXN1/SCAF4/FTL/ABCC1/NQO1/G6PD/NDUFA6/PRDX4/TXNRD1/SOD1/PRDX1/PDLIM1/NDUFB4
HALLMARK_MYC_TARGETS_V2	HALLMARK_MYC_TARGETS_V2	HALLMARK_MYC_TARGETS_V2	57	-0.378239	-1.24081	0.143411	0.233693	0.135547	2188	tags=23%, list=15%, signal=19%	TMEM97/PES1/PPAN/MCM5/GNL3/RRP9/NOP2/RRP12/PUS1/TBRG4/LAS1L/PLK1/NOC4L
HALLMARK_APICAL_JUNCTION	HALLMARK_APICAL_JUNCTION	HALLMARK_APICAL_JUNCTION	178	0.398105	1.22727	0.135535	0.233693	0.135547	937	tags=11%, list=7%, signal=10%	CLDN11/SIRPA/CDH11/ITGB1/MYH9/GNAI2/ITGB4/NECTIN2/MSN/ARPC2/MYH10/ADAM9/SGCE/PARVA/ACTN1/TJP1/NF2/JAM3/CD276
HALLMARK_INFLAMMATORY_RESPONSE	HALLMARK_INFLAMMATORY_RESPONSE	HALLMARK_INFLAMMATORY_RESPONSE	168	0.399105	1.22285	0.147846	0.233693	0.135547	2466	tags=20%, list=17%, signal=17%	LY6E/TLR3/HRH1/GPC3/IFITM1/PTGER2/EIF2AK2/BST2/TAPBP/FZD5/IL18/NMI/IFNAR1/SCN1B/PTGER4/SGMS2/RIPK2/RHOG/CALCRL/SLC7A2/EMP3/CMKLR1/SELL/ICAM1/OSMR/PDPN/RTP4/OSM/PSEN1/IRF7/MMP14/ATP2C1/TIMP1/PLAUR
HALLMARK_CHOLESTEROL_HOMEOSTASIS	HALLMARK_CHOLESTEROL_HOMEOSTASIS	HALLMARK_CHOLESTEROL_HOMEOSTASIS	69	0.468324	1.27648	0.159841	0.244757	0.141964	2543	tags=30%, list=18%, signal=25%	S100A11/ATF3/CTNNB1/SC5D/PNRC1/GUSB/GPX8/PMVK/PLSCR1/CD9/LGMN/CXCL16/ANXA5/CPEB2/FBXO6/GNAI1/SREBF2/CLU/LGALS3/PLAUR/ECH1
HALLMARK_KRAS_SIGNALING_UP	HALLMARK_KRAS_SIGNALING_UP	HALLMARK_KRAS_SIGNALING_UP	179	0.38329	1.18209	0.186576	0.277037	0.160687	1102	tags=8%, list=8%, signal=8%	SPP1/CPE/RBP4/FUCA1/CFH/GPRC5B/ACE/ZNF639/SPARCL1/PSMB8/CCND2/ITGBL1/TOR1AIP2/ADGRA2/SCN1B
HALLMARK_WNT_BETA_CATENIN_SIGNALING	HALLMARK_WNT_BETA_CATENIN_SIGNALING	HALLMARK_WNT_BETA_CATENIN_SIGNALING	39	0.494704	1.2349	0.21075	0.303727	0.176168	2490	tags=31%, list=18%, signal=25%	WNT6/CTNNB1/NCSTN/RBPJ/HDAC2/CCND2/LEF1/CUL1/GNAI1/DVL2/FZD1/HDAC5
HALLMARK_KRAS_SIGNALING_DN	HALLMARK_KRAS_SIGNALING_DN	HALLMARK_KRAS_SIGNALING_DN	128	0.373943	1.11516	0.291517	0.408124	0.236721	1643	tags=10%, list=12%, signal=9%	IGFBP2/RSAD2/MX1/GPRC5C/TGM1/SELENOP/PDK2/TENM2/COPZ2/SYNPO/BMPR1B/FGFR3/CLSTN3
HALLMARK_ALLOGRAFT_REJECTION	HALLMARK_ALLOGRAFT_REJECTION	HALLMARK_ALLOGRAFT_REJECTION	142	0.369855	1.11343	0.304922	0.415033	0.240728	2859	tags=21%, list=20%, signal=17%	B2M/TLR3/GALNT1/CD4/STAT1/TAP1/TAPBP/IL18/PSMB10/CCND2/UBE2D1/SOCS5/DEGS1/IFNGR1/RIPK2/BCL10/ELF4/WARS1/SOCS1/ICAM1/IFNAR2/IRF7/TIMP1/SRGN/C2/DYRK3/EIF3D/DARS1/CD47/HIF1A
HALLMARK_PI3K_AKT_MTOR_SIGNALING	HALLMARK_PI3K_AKT_MTOR_SIGNALING	HALLMARK_PI3K_AKT_MTOR_SIGNALING	97	0.371068	1.06052	0.375	0.496622	0.288051	1574	tags=13%, list=11%, signal=12%	CALR/RAC1/ARF1/AP2M1/ACTR3/ATF1/PPP1CA/CDK4/UBE2D3/TNFRSF1A/VAV3/PLA2G12A/PAK4
HALLMARK_IL6_JAK_STAT3_SIGNALING	HALLMARK_IL6_JAK_STAT3_SIGNALING	HALLMARK_IL6_JAK_STAT3_SIGNALING	78	0.363135	1.00535	0.485751	0.626364	0.363304	3289	tags=28%, list=23%, signal=22%	IL13RA1/LTBR/STAT1/IFNAR1/CD9/TNFRSF1A/IFNGR1/JUN/SOCS1/OSMR/PDGFC/IL1R1/STAT3/SOCS3/CXCL10/TGFB1/STAM2/GRB2/PTPN2/STAT2/IL10RB/LEPR
HALLMARK_NOTCH_SIGNALING	HALLMARK_NOTCH_SIGNALING	HALLMARK_NOTCH_SIGNALING	30	0.407893	0.969106	0.511177	0.642248	0.372518	2503	tags=37%, list=18%, signal=30%	NOTCH2/FZD5/APH1A/NOTCH3/TCF7L2/CUL1/FBXW11/FZD7/CCND1/FZD1/PSENEN
HALLMARK_DNA_REPAIR	HALLMARK_DNA_REPAIR	HALLMARK_DNA_REPAIR	142	0.302937	0.911979	0.623049	0.755256	0.438065	1397	tags=14%, list=10%, signal=13%	TMED2/SDCBP/POLR2F/CANT1/POLR3GL/TSG101/POLR2E/SNAPC5/GTF2H5/TAF10/NPR2/SURF1/SSRP1/RALA/SUPT4H1/CETN2/POLR2I/PCNA/GPX4/POLR2C
HALLMARK_HEDGEHOG_SIGNALING	HALLMARK_HEDGEHOG_SIGNALING	HALLMARK_HEDGEHOG_SIGNALING	35	0.358254	0.879525	0.636888	0.755256	0.438065	125	tags=3%, list=1%, signal=3%	MYH9
HALLMARK_PEROXISOME	HALLMARK_PEROXISOME	HALLMARK_PEROXISOME	91	0.307855	0.876393	0.65283	0.755256	0.438065	3144	tags=36%, list=22%, signal=28%	CAT/HSD17B4/MVP/IDE/RDH11/PEX2/SCP2/STS/TSPO/ATXN1/HSD3B7/BCL10/ALDH9A1/RETSAT/SEMA3C/PEX13/ITGB1BP1/SLC35B2/ACSL5/PEX14/ECH1/SOD1/CDK7/CRAT/ACOX1/ABCB4/PRDX1/SLC23A2/GNPAT/CRABP2/CNBP/SIAH1/ACOT8
HALLMARK_SPERMATOGENESIS	HALLMARK_SPERMATOGENESIS	HALLMARK_SPERMATOGENESIS	80	0.315088	0.87513	0.662776	0.755256	0.438065	1821	tags=16%, list=13%, signal=14%	GSTM3/IDE/ACE/VDAC3/NF2/JAM3/PSMG1/SIRT1/AGFG1/TSN/GMCL1/IP6K1/HSPA2
HALLMARK_FATTY_ACID_METABOLISM	HALLMARK_FATTY_ACID_METABOLISM	HALLMARK_FATTY_ACID_METABOLISM	136	0.2777	0.831666	0.757831	0.843949	0.489508	2718	tags=24%, list=19%, signal=20%	UBE2L6/EPHX1/HSD17B4/CRYZ/PSME1/RDH11/SDHA/SERINC1/MDH2/PCBD1/DECR1/APEX1/BMPR1B/NBN/HSP90AA1/HSPH1/SLC22A5/ALDH9A1/RETSAT/INMT/ECHS1/ALDH3A2/ACO2/GRHPR/ACSL5/ERP29/ECH1/CRAT/HCCS/FMO1/FH/BLVRA/ACOX1
HALLMARK_TNFA_SIGNALING_VIA_NFKB	HALLMARK_TNFA_SIGNALING_VIA_NFKB	HALLMARK_TNFA_SIGNALING_VIA_NFKB	186	0.251272	0.778943	0.856335	0.932453	0.540843	2613	tags=18%, list=18%, signal=15%	ATF3/PNRC1/TNIP1/TAP1/NINJ1/IFIH1/IL18/PTGER4/RNF19B/MAFF/RIGI/NFE2L2/BTG1/RIPK2/DENND5A/BHLHE40/FOSL2/TIPARP/JUN/EHD1/KLF10/CCND1/ICAM1/B4GALT5/ZBTB10/NFKBIE/PLPP3/LAMB3/PANX1/PLAUR/PHLDA2/TGIF1/IFIT2/EFNA1
HALLMARK_BILE_ACID_METABOLISM	HALLMARK_BILE_ACID_METABOLISM	HALLMARK_BILE_ACID_METABOLISM	92	0.248807	0.708005	0.899244	0.957891	0.555597	3379	tags=30%, list=24%, signal=23%	CAT/HSD17B4/CYP27A1/NEDD4/GCLM/SCP2/RXRA/PEX19/ATXN1/HSD3B7/OPTN/APOA1/ALDH9A1/RETSAT/PEX13/SLC35B2/PHYH/ACSL5/SLC29A1/SOD1/RBP1/SLC23A2/GNPAT/CYP39A1/CH25H/DIO2/HSD17B11/SLCO1A2
HALLMARK_MITOTIC_SPINDLE	HALLMARK_MITOTIC_SPINDLE	HALLMARK_MITOTIC_SPINDLE	193	0.233191	0.723534	0.925255	0.96092	0.557354	2042	tags=13%, list=14%, signal=12%	MYH9/PCGF5/YWHAE/FLNB/KIF3B/STAU1/NOTCH2/MYH10/PKD2/MAPRE1/RANBP9/SMC3/WASF1/ARFGEF1/SYNPO/WASL/CDC27/STK38L/ARHGAP29/SOS1/CLIP1/SMC1A/PAFAH1B1/NUMA1/WASF2/SMC4
HALLMARK_G2M_CHECKPOINT	HALLMARK_G2M_CHECKPOINT	HALLMARK_G2M_CHECKPOINT	185	0.226823	0.70281	0.941309	0.96092	0.557354	2209	tags=13%, list=16%, signal=11%	FOXN3/CDKN2C/RAD23B/NOTCH2/TFDP1/CUL3/CDK4/MNAT1/TOP1/HSPA8/CDC7/CDC27/NCL/RAD21/CUL1/BUB3/SMC1A/CCND1/PAFAH1B1/HNRNPU/NUMA1/SMC4/H2AX/EWSR1
HALLMARK_E2F_TARGETS	HALLMARK_E2F_TARGETS	HALLMARK_E2F_TARGETS	189	0.201449	0.62437	0.988649	0.988649	0.573438	1668	tags=10%, list=12%, signal=9%	XRCC6/CDKN2C/PHF5A/USP1/CDK4/DEK/SMC3/SSRP1/RPA1/SLBP/POP7/PCNA/DCK/PSIP1/EED/NBN/RAD21/TUBB

### Sheet: Endothelial_GSEA_results
	ID	Description	setSize	enrichmentScore	NES	pvalue	p.adjust	qvalue	rank	leading_edge	core_enrichment
HALLMARK_INTERFERON_GAMMA_RESPONSE	HALLMARK_INTERFERON_GAMMA_RESPONSE	HALLMARK_INTERFERON_GAMMA_RESPONSE	181	0.859151	2.42069	3.29778e-18	1.61591e-16	1.11083e-16	311	tags=20%, list=2%, signal=20%	RTP4/IFIT1/RSAD2/MX2/ISG15/USP18/EPSTI1/MX1/IFI44L/IFIT3/IFIT2/OAS2/OAS3/HIF1A/IFI35/LY6E/LAP3/UBE2L6/EIF2AK2/IFIH1/SPPL2A/RIGI/CFH/TDRD7/SERPING1/SP110/RNF213/IFI27/BTG1/TAP1/NUP93/ADAR/PSMB8/NMI/IFNAR2/BST2
HALLMARK_INTERFERON_ALPHA_RESPONSE	HALLMARK_INTERFERON_ALPHA_RESPONSE	HALLMARK_INTERFERON_ALPHA_RESPONSE	93	0.867143	2.2575	9.03301e-11	2.21309e-09	1.52135e-09	1004	tags=45%, list=8%, signal=42%	RTP4/RSAD2/ISG15/USP18/EPSTI1/MX1/IFI44L/IFIT3/IFIT2/IFI35/LY6E/LAP3/UBE2L6/EIF2AK2/IFIH1/TDRD7/SP110/IFI27/TAP1/IFITM1/ADAR/PSMB8/NMI/BST2/B2M/TMEM140/IFI44/HERC6/GBP4/UBA7/OAS1/IRF7/ELF1/TRIM14/SAMD9/PSMA3/HELZ2/PARP14/CMPK2/DDX60/LPAR6/PARP9
HALLMARK_TNFA_SIGNALING_VIA_NFKB	HALLMARK_TNFA_SIGNALING_VIA_NFKB	HALLMARK_TNFA_SIGNALING_VIA_NFKB	184	0.774827	2.18959	1.75454e-09	2.86574e-08	1.97001e-08	221	tags=7%, list=2%, signal=7%	CXCL3/NR4A2/CD83/ATF3/MAFF/IFIT2/RHOB/IFIH1/RIGI/BTG1/TAP1/EFNA1/REL
HALLMARK_KRAS_SIGNALING_DN	HALLMARK_KRAS_SIGNALING_DN	HALLMARK_KRAS_SIGNALING_DN	99	0.772809	2.01788	1.27255e-05	0.000155888	0.000107162	20	tags=4%, list=0%, signal=4%	NR4A2/RSAD2/MX1/IFI44L
HALLMARK_UV_RESPONSE_UP	HALLMARK_UV_RESPONSE_UP	HALLMARK_UV_RESPONSE_UP	133	0.707084	1.9301	0.000122342	0.000999125	0.000686831	549	tags=9%, list=4%, signal=9%	ATF3/BCL2L11/RHOB/DNAJB1/ATP6V1F/RPN1/BTG1/TAP1/BSG/ATP6V1C1/CREG1/BTG2
HALLMARK_COMPLEMENT	HALLMARK_COMPLEMENT	HALLMARK_COMPLEMENT	163	0.689871	1.92311	0.000113812	0.000999125	0.000686831	1640	tags=25%, list=12%, signal=22%	MAFF/CTSB/DPP4/MMP15/LAP3/CFH/SERPING1/DOCK9/RAF1/GNAI2/CD46/CTSO/LTA4H/TIMP2/LAMP2/CFB/DOCK4/IRF7/CDH13/LIPA/CASP4/GCA/ADAM9/ERAP2/CLU/HSPA1A/ATOX1/DGKH/F8/CASP7/DUSP5/ZEB1/PRCP/PLSCR1/CALM3/EHD1/PIK3CA/PLAT/GNB4/PSEN1
HALLMARK_INFLAMMATORY_RESPONSE	HALLMARK_INFLAMMATORY_RESPONSE	HALLMARK_INFLAMMATORY_RESPONSE	159	0.671264	1.86924	0.000315937	0.00221156	0.0015203	725	tags=11%, list=6%, signal=10%	RTP4/KCNJ2/HIF1A/LY6E/EIF2AK2/CALCRL/ATP2C1/IFNAR1/RAF1/IFITM1/NMI/BST2/KIF1B/BTG2/AHR/IRF7/MET
HALLMARK_COAGULATION	HALLMARK_COAGULATION	HALLMARK_COAGULATION	97	0.733472	1.91063	0.000435537	0.00266766	0.00183384	1198	tags=22%, list=9%, signal=20%	MAFF/CTSB/DPP4/MMP15/CFH/SERPING1/CTSO/LTA4H/LAMP2/CFB/A2M/ADAM9/MMP2/CLU/HTRA1/ANXA1/CD9/FURIN/RAC1/GNG12/F8
HALLMARK_APOPTOSIS	HALLMARK_APOPTOSIS	HALLMARK_APOPTOSIS	144	0.649395	1.78835	0.00154979	0.00843776	0.00580039	1456	tags=20%, list=11%, signal=18%	ATF3/BCL2L11/RHOB/APP/TAP1/CREBBP/ETF1/HSPB1/TIMP2/ROCK1/BTG2/DAP/CASP4/MMP2/TGFBR3/JUN/CLU/ANXA1/DPYD/TNFSF10/PDCD4/DAP3/SPTAN1/DNM1L/PTK2/CASP7/CAV1/DNAJC3/PPT1
HALLMARK_IL6_JAK_STAT3_SIGNALING	HALLMARK_IL6_JAK_STAT3_SIGNALING	HALLMARK_IL6_JAK_STAT3_SIGNALING	70	0.741187	1.86666	0.00174883	0.00856926	0.00589079	1115	tags=16%, list=8%, signal=14%	CXCL3/LTBR/IFNAR1/A2M/STAT1/LEPR/CBL/JUN/IL13RA1/CD9/STAT2
HALLMARK_IL2_STAT5_SIGNALING	HALLMARK_IL2_STAT5_SIGNALING	HALLMARK_IL2_STAT5_SIGNALING	172	0.591839	1.6549	0.00304567	0.0135671	0.00932645	1367	tags=18%, list=10%, signal=16%	CD83/MAFF/RHOB/CTSZ/CYFIP1/SNX14/WLS/DENND5A/CD81/BMPR2/IGF1R/SYNGR2/CDC42SE2/GBP4/AHR/SNX9/LRIG1/NFIL3/NT5E/RGS16/ARL4A/PRKCH/PHTF2/FURIN/BHLHE40/TNFSF10/ANXA4/P4HA1/TNFRSF1B/AHCY/NCOA3
HALLMARK_MYC_TARGETS_V2	HALLMARK_MYC_TARGETS_V2	HALLMARK_MYC_TARGETS_V2	56	-0.590251	-1.75491	0.00959989	0.0391807	0.0269341	2603	tags=39%, list=20%, signal=32%	SLC19A1/PPRC1/TBRG4/NOP56/PA2G4/SLC29A2/MAP3K6/GRWD1/NOC4L/RRP12/LAS1L/PES1/MYBBP1A/PPAN/MPHOSPH10/NOP2/NOP16/PUS1/AIMP2/RRP9/GNL3/FARSA
HALLMARK_P53_PATHWAY	HALLMARK_P53_PATHWAY	HALLMARK_P53_PATHWAY	183	0.558195	1.57189	0.0103949	0.0391807	0.0269341	912	tags=11%, list=7%, signal=11%	ATF3/TCN2/APP/BTG1/TAP1/TM4SF1/FUCA1/ZFP36L1/PLK2/CD81/PTPN14/MDM2/STOM/TM7SF3/BTG2/CDH13/SESN1/HINT1/RGS16/COQ8A/JUN
HALLMARK_MTORC1_SIGNALING	HALLMARK_MTORC1_SIGNALING	HALLMARK_MTORC1_SIGNALING	186	0.549583	1.55655	0.0144812	0.0506844	0.0348421	1263	tags=12%, list=10%, signal=11%	CALR/ERO1A/RPN1/AK4/CCT6A/EDEM1/ETF1/USO1/LTA4H/GCLC/BTG2/RIT1/ACSL3/HSPA4/NFIL3/ACTR3/PSMA3/CD9/BHLHE40/NMT1/P4HA1/IFI30
HALLMARK_HYPOXIA	HALLMARK_HYPOXIA	HALLMARK_HYPOXIA	180	0.544376	1.53022	0.0242051	0.0790699	0.0543552	218	tags=4%, list=2%, signal=4%	ATF3/MAFF/ERO1A/AK4/BTG1/EFNA1/TPST2
HALLMARK_UNFOLDED_PROTEIN_RESPONSE	HALLMARK_UNFOLDED_PROTEIN_RESPONSE	HALLMARK_UNFOLDED_PROTEIN_RESPONSE	110	0.582398	1.54914	0.0354108	0.108445	0.074549	1246	tags=17%, list=9%, signal=16%	ATF3/IFIT1/CALR/ERO1A/EDEM1/SPCS3/SRPRA/SKIC3/PDIA6/LSM1/ATP6V0D1/EXOC2/SPCS1/EIF4A2/CNOT2/TATDN2/KHSRP/EEF2/HERPUD1
HALLMARK_HEME_METABOLISM	HALLMARK_HEME_METABOLISM	HALLMARK_HEME_METABOLISM	165	0.524683	1.46548	0.0380577	0.109696	0.0754085	1827	tags=27%, list=14%, signal=23%	CTSB/ADIPOR1/LRP10/FOXJ2/BTRC/BSG/FBXO7/SYNJ1/ARL2BP/MARK3/NEK7/GCLC/CAST/GCLM/LAMP2/SDCBP/OPTN/BTG2/RBM38/NNT/GAPVD1/GDE1/NFE2L1/BMP2K/AGPAT4/HEBP1/RNF19A/HTATIP2/FOXO3/DCAF10/SEC14L1/SLC10A3/BCAM/KAT2B/CLIC2/YPEL5/TSPAN5/TNRC6B/CPOX/ENDOD1/SIDT2/CAT/GMPS/LMO2
HALLMARK_EPITHELIAL_MESENCHYMAL_TRANSITION	HALLMARK_EPITHELIAL_MESENCHYMAL_TRANSITION	HALLMARK_EPITHELIAL_MESENCHYMAL_TRANSITION	183	0.504732	1.42134	0.0532468	0.144949	0.099643	2966	tags=27%, list=23%, signal=21%	RHOB/FBLN2/ITGB1/LAMC1/FUCA1/PLOD1/FSTL1/MMP2/NT5E/TGFBR3/COPA/JUN/HTRA1/LOXL2/ITGB5/VEGFC/FBLN5/CDH11/GJA1/TGFB1/TPM4/VIM/IGFBP3/DAB2/IGFBP2/CCN2/LAMA3/SGCB/MFAP5/OXTR/CDH2/ABI3BP/PLOD3/CALU/BASP1/PLOD2/ECM1/TNFRSF11B/ITGAV/SLIT3/SPP1/DPYSL3/CXCL1/FAS/CAP2/GADD45B/WIPF1/COLGALT1/TNFAIP3/MCM7
HALLMARK_TGF_BETA_SIGNALING	HALLMARK_TGF_BETA_SIGNALING	HALLMARK_TGF_BETA_SIGNALING	52	0.571757	1.3948	0.115942	0.273438	0.18797	1516	tags=31%, list=12%, signal=27%	FNTA/WWTR1/SPTBN1/RHOA/BMPR2/ACVR1/TJP1/TRIM33/SMAD1/PPP1CA/JUNB/FURIN/ARID4B/SMURF2/UBE2D3/TGFB1
HALLMARK_CHOLESTEROL_HOMEOSTASIS	HALLMARK_CHOLESTEROL_HOMEOSTASIS	HALLMARK_CHOLESTEROL_HOMEOSTASIS	66	0.548164	1.3689	0.117188	0.273438	0.18797	1475	tags=15%, list=11%, signal=14%	ATF3/GUSB/NFIL3/JAG1/CLU/CD9/GNAI1/GPX8/PNRC1/PLSCR1
HALLMARK_BILE_ACID_METABOLISM	HALLMARK_BILE_ACID_METABOLISM	HALLMARK_BILE_ACID_METABOLISM	86	-0.41796	-1.3055	0.109325	0.273438	0.18797	1276	tags=12%, list=10%, signal=11%	AR/SLC35B2/EPHX2/ABCA2/PEX26/NPC1/MLYCD/SLC27A5/ABCD1/PEX6
HALLMARK_ANGIOGENESIS	HALLMARK_ANGIOGENESIS	HALLMARK_ANGIOGENESIS	31	0.608608	1.41498	0.136915	0.304947	0.209631	1209	tags=16%, list=9%, signal=15%	APP/FSTL1/JAG1/LRPAP1/PTK2
HALLMARK_KRAS_SIGNALING_UP	HALLMARK_KRAS_SIGNALING_UP	HALLMARK_KRAS_SIGNALING_UP	171	0.452179	1.26446	0.150524	0.320681	0.220446	2995	tags=29%, list=23%, signal=22%	ERO1A/CFH/FUCA1/PSMB8/ST6GAL1/CFB/MALL/PTBP2/CBL/ADGRL4/ACE/RGS16/PLVAP/SPARCL1/LY96/PRDM1/FLT4/TSPAN13/TNFRSF1B/ADGRA2/PECAM1/AMMECR1/PLAT/DCBLD2/IGFBP3/TOR1AIP2/PTGS2/CCND2/GUCY1A1/PRELID3B/JUP/ABCB1/MAP7/CPE/ENG/GPRC5B/ALDH1A2/BTBD3/F13A1/SPP1/MMP11/ETV1/ETV5/TNNT2/TNFAIP3/ETS1/NIN/TSPAN7/MAP3K1
HALLMARK_APICAL_SURFACE	HALLMARK_APICAL_SURFACE	HALLMARK_APICAL_SURFACE	35	0.583849	1.37328	0.168403	0.343822	0.236355	678	tags=14%, list=5%, signal=14%	APP/HSPB1/SULF2/CRYBG1/B4GALT1
HALLMARK_PEROXISOME	HALLMARK_PEROXISOME	HALLMARK_PEROXISOME	86	-0.391568	-1.22307	0.176849	0.346624	0.238281	810	tags=10%, list=6%, signal=10%	SLC25A19/FDPS/FIS1/CNBP/HMGCL/MLYCD/ERCC1/ABCD1/PEX6
HALLMARK_PROTEIN_SECRETION	HALLMARK_PROTEIN_SECRETION	HALLMARK_PROTEIN_SECRETION	89	0.478881	1.24788	0.196793	0.370879	0.254954	2173	tags=34%, list=17%, signal=28%	TMED2/USO1/VAMP7/COPB1/CAV2/LAMP2/ARFGEF2/KIF1B/ARFIP1/PAM/ARF1/COPB2/SNAP23/OCRL/DNM1L/BET1/TSG101/NAPG/ARFGEF1/PPT1/GALC/NAPA/ADAM10/AP2B1/YIPF6/ARCN1/M6PR/IGF2R/VAMP4/ATP7A
HALLMARK_UV_RESPONSE_DN	HALLMARK_UV_RESPONSE_DN	HALLMARK_UV_RESPONSE_DN	138	0.44234	1.2201	0.207672	0.376886	0.259084	2488	tags=28%, list=19%, signal=23%	LAMC1/ATP2C1/ATRX/PTPRM/NIPBL/TGFBR2/ADGRL2/NEK7/ATRN/IGF1R/TJP1/ATP2B4/ANXA2/MET/ZMIZ1/TGFBR3/CDC42BPA/BHLHE40/FBLN5/RASA2/MAP2K5/ANXA4/GJA1/CAV1/DUSP1/ATP2B1/NFIB/LTBP1/GCNT1/DAB2/SMAD3/RBPMS/WDR37/ACVR2A/NR3C1/SYNJ2/MIOS/CDKN1B
HALLMARK_ALLOGRAFT_REJECTION	HALLMARK_ALLOGRAFT_REJECTION	HALLMARK_ALLOGRAFT_REJECTION	126	0.436933	1.19174	0.237772	0.408867	0.281069	3152	tags=35%, list=24%, signal=27%	HIF1A/TAP1/IFNAR2/LY75/B2M/STAT1/SOCS5/IRF7/SRGN/TLR3/TAPBP/IL27RA/APBB1/TAP2/TGFB1/IL12A/DEGS1/ABI1/PSMB10/GCNT1/AKT1/CD40/CCND2/RIPK2/GBP2/ICAM1/ACVR2A/CCL19/CCND3/TPD52/EIF4G3/CD74/ELF4/FAS/LCP2/NCK1/BCL10/DYRK3/ETS1/IFNGR1/INHBA/STAB1/WARS1/IL7
HALLMARK_ANDROGEN_RESPONSE	HALLMARK_ANDROGEN_RESPONSE	HALLMARK_ANDROGEN_RESPONSE	94	0.452672	1.18003	0.241983	0.408867	0.281069	2779	tags=33%, list=21%, signal=26%	ELK4/SPCS3/XRCC6/B2M/ARID5B/ACSL3/B4GALT1/SLC38A2/TMEM50A/ZMIZ1/HOMER2/NGLY1/SMS/AKT1/MERTK/GUCY1A1/NDRG1/ELOVL5/GSR/IQGAP2/DBI/MAP7/MAF/CCND3/TPD52/ZBTB10/UBE2J1/ITGAV/GPD1L/SEC24D/MYL12A
HALLMARK_APICAL_JUNCTION	HALLMARK_APICAL_JUNCTION	HALLMARK_APICAL_JUNCTION	168	0.405577	1.12781	0.292715	0.463119	0.318363	2242	tags=23%, list=17%, signal=20%	ARPC2/ITGB1/GNAI2/MYH10/ITGA3/MDK/ICAM2/TJP1/MYH9/NECTIN2/B4GALT1/CAP1/TIAL1/ADAM9/MMP2/MSN/CTNND1/GNAI1/PARVA/JAM3/ACTB/PTK2/CD34/CDH11/LAYN/FLNC/PCDH1/PECAM1/CRAT/NECTIN3/CDK8/CD274/YWHAH/LAMA3/CLDN5/ICAM1/JUP/AMIGO1/ITGB4
HALLMARK_GLYCOLYSIS	HALLMARK_GLYCOLYSIS	HALLMARK_GLYCOLYSIS	168	0.40411	1.12373	0.295364	0.463119	0.318363	1254	tags=10%, list=10%, signal=9%	ERO1A/AGRN/AK4/GUSB/GCLC/PAM/B4GALT1/MET/EXT2/PLOD1/NT5E/COPB2/IL13RA1/ARPP19/PHKA2/P4HA1/FUT8
HALLMARK_MITOTIC_SPINDLE	HALLMARK_MITOTIC_SPINDLE	HALLMARK_MITOTIC_SPINDLE	188	0.396742	1.12279	0.302445	0.463119	0.318363	1836	tags=22%, list=14%, signal=19%	BCL2L11/RICTOR/FLNB/PKD2/SMC4/STAU1/MYH10/SPTBN1/CKAP5/PAFAH1B1/DYNC1H1/LRPPRC/KIF1B/ROCK1/DOCK4/YWHAE/MYH9/MAPRE1/PCM1/SYNPO/CDC42BPA/CLASP1/SOS1/CCDC88A/RASA2/FGD4/SPTAN1/SUN2/CD2AP/RANBP9/LATS1/ARFGEF1/ARHGAP29/KATNA1/KNTC1/ARL8A/WASF2/MID1/ABL1/ABI1/CEP57
HALLMARK_WNT_BETA_CATENIN_SIGNALING	HALLMARK_WNT_BETA_CATENIN_SIGNALING	HALLMARK_WNT_BETA_CATENIN_SIGNALING	38	0.467937	1.10843	0.360825	0.523038	0.359553	2236	tags=32%, list=17%, signal=26%	NCSTN/NUMB/JAG1/NOTCH1/GNAI1/MAML1/HEY1/RBPJ/HDAC5/CCND2/CTNNB1/HEY2
HALLMARK_G2M_CHECKPOINT	HALLMARK_G2M_CHECKPOINT	HALLMARK_G2M_CHECKPOINT	170	0.383566	1.07315	0.362924	0.523038	0.359553	2488	tags=23%, list=19%, signal=19%	HIF1A/MTF2/ATRX/SMC4/FOXN3/PAFAH1B1/POLA2/EWSR1/RAD23B/BUB3/HUS1/LBR/H2AZ1/HNRNPD/CDC7/MNAT1/RBL1/CDK4/HNRNPU/CUL3/KATNA1/TFDP1/TGFB1/TNPO2/ABL1/E2F3/TACC3/MCM2/LIG3/E2F1/SMAD3/SLC38A1/PRC1/RASAL2/CCNT1/ORC5/SMC1A/AURKB/CDKN1B
HALLMARK_PI3K_AKT_MTOR_SIGNALING	HALLMARK_PI3K_AKT_MTOR_SIGNALING	HALLMARK_PI3K_AKT_MTOR_SIGNALING	94	0.39309	1.02471	0.437318	0.579151	0.398127	1187	tags=14%, list=9%, signal=13%	CALR/MAPK8/RAF1/PIKFYVE/RIT1/ACTR3/ARF1/PPP2R1B/PPP1CA/STAT2/RAC1/MAPK9/PAK4
HALLMARK_OXIDATIVE_PHOSPHORYLATION	HALLMARK_OXIDATIVE_PHOSPHORYLATION	HALLMARK_OXIDATIVE_PHOSPHORYLATION	185	0.362313	1.02445	0.431701	0.579151	0.398127	1458	tags=17%, list=11%, signal=15%	ATP6V1F/ABCB7/CYB5R3/OPA1/NDUFS1/ATP6V1C1/LRPPRC/NDUFV2/POLR2F/UQCRC2/NNT/VDAC3/COX6A1/COX7C/ATP6V1G1/AIFM1/SDHA/ATP6AP1/OXA1L/DECR1/NDUFB3/ATP5F1E/CYC1/SURF1/NDUFS8/ATP6V0E1/COX7A2L/POR/CASP7/COX7B/CPT1A
HALLMARK_NOTCH_SIGNALING	HALLMARK_NOTCH_SIGNALING	HALLMARK_NOTCH_SIGNALING	31	-0.384503	-1.01605	0.418824	0.579151	0.398127	2126	tags=23%, list=16%, signal=19%	APH1A/HEYL/PPARD/KAT2A/PSENEN/FZD5/ARRB1
HALLMARK_MYOGENESIS	HALLMARK_MYOGENESIS	HALLMARK_MYOGENESIS	157	0.351184	0.974278	0.516556	0.666086	0.457889	1177	tags=12%, list=9%, signal=11%	AGRN/APP/IGFBP7/ITGB1/WWTR1/MEF2D/SYNGR2/RIT1/MYH9/KIFC3/CDH13/LPIN1/CLU/ATP6AP1/ITGB5/NOTCH1/BHLHE40/EIF4A2/SPTAN1
HALLMARK_ADIPOGENESIS	HALLMARK_ADIPOGENESIS	HALLMARK_ADIPOGENESIS	186	0.317018	0.897871	0.626923	0.787673	0.541472	1843	tags=15%, list=14%, signal=13%	ENPP2/RNF11/UBC/STOM/DRAM2/CD151/APLP2/COX6A1/ARL4A/AIFM1/DECR1/SPARCL1/FZD4/PDCD4/NMT1/CYC1/COL15A1/CHUK/POR/GHITM/COX7B/RMDN3/CD302/CRAT/CAT/LPCAT3/IMMT
HALLMARK_SPERMATOGENESIS	HALLMARK_SPERMATOGENESIS	HALLMARK_SPERMATOGENESIS	69	0.335845	0.843348	0.671318	0.822364	0.56532	3349	tags=41%, list=25%, signal=30%	AGFG1/TSN/VDAC3/HSPA2/ACE/LPIN1/ARL4A/SEPTIN4/JAM3/STRBP/BRAF/CLGN/PSMG1/HSPA4L/MAP7/RFC4/TALDO1/SLC12A2/TLE4/PIAS2/SIRT1/TOPBP1/IDE/DBF4/RAD17/PEBP1/GMCL1/CSNK2A2
HALLMARK_FATTY_ACID_METABOLISM	HALLMARK_FATTY_ACID_METABOLISM	HALLMARK_FATTY_ACID_METABOLISM	133	-0.244566	-0.825495	0.783784	0.936717	0.64393	1216	tags=15%, list=9%, signal=14%	KMT5A/HADH/MCEE/BPHL/ACSS1/PDHB/ACADS/HSD17B10/HIBCH/ALDH3A2/PDHA1/TP53INP2/HMGCL/PPARA/ACADVL/PTS/MLYCD/ADSL/IDH3B/ECI1
HALLMARK_ESTROGEN_RESPONSE_EARLY	HALLMARK_ESTROGEN_RESPONSE_EARLY	HALLMARK_ESTROGEN_RESPONSE_EARLY	167	0.251434	0.699389	0.891534	0.997132	0.685462	3480	tags=28%, list=26%, signal=21%	FLNB/IGF1R/SYBU/TIPARP/MYOF/B4GALT1/LRIG1/PODXL/AFF1/ELF1/MED13L/MAST4/BHLHE40/SIAH2/AMFR/GJA1/UGCG/BAG1/PAPSS2/HES1/ENDOD1/SLC16A1/SH3BP5/ABLIM1/RHOD/ELOVL5/NAV2/SLC2A1/SLC1A1/NRIP1/FOS/PRSS23/TSKU/THSD4/SVIL/TGIF2/TOB1/DHRS3/OLFML3/SLC37A1/ADD3/CANT1/AQP3/SEC14L2/SCARB1/DEPTOR/PDLIM3
HALLMARK_XENOBIOTIC_METABOLISM	HALLMARK_XENOBIOTIC_METABOLISM	HALLMARK_XENOBIOTIC_METABOLISM	155	-0.197833	-0.679983	0.96748	0.997132	0.685462	1967	tags=15%, list=15%, signal=13%	PPARD/MARCHF6/PYCR1/SMOX/ECH1/PTGR1/ACOX2/IRF8/ENTPD5/DDT/BPHL/GSS/CSAD/BLVRB/NPC1/SLC12A4/SLC6A6/PMM1/LONP1/PTS/ASL/NFS1/DHPS/SLC35D1
HALLMARK_DNA_REPAIR	HALLMARK_DNA_REPAIR	HALLMARK_DNA_REPAIR	141	0.246373	0.67895	0.899471	0.997132	0.685462	560	tags=4%, list=4%, signal=4%	TMED2/UPF3B/POLA2/SDCBP/POLR2F/SNAPC5
HALLMARK_MYC_TARGETS_V1	HALLMARK_MYC_TARGETS_V1	HALLMARK_MYC_TARGETS_V1	164	0.242558	0.676806	0.901575	0.997132	0.685462	2437	tags=26%, list=19%, signal=21%	HNRNPA3/SET/ETF1/HNRNPC/DEK/XRCC6/SRPK1/HNRNPA2B1/YWHAE/RAD23B/BUB3/VDAC3/FAM120A/EIF1AX/EEF1B2/SERBP1/H2AZ1/HNRNPD/PWP1/USP1/POLD2/CYC1/PCBP1/CDK4/HNRNPU/TFDP1/KARS1/PSMA7/PPIA/HNRNPR/CANX/MCM2/GLO1/LSM2/CCT3/PSMB2/SF3A1/RFC4/SNRPD2/UBA2/EIF3B/SNRPA1
HALLMARK_ESTROGEN_RESPONSE_LATE	HALLMARK_ESTROGEN_RESPONSE_LATE	HALLMARK_ESTROGEN_RESPONSE_LATE	158	0.227431	0.630979	0.954907	0.997132	0.685462	2690	tags=20%, list=20%, signal=16%	FLNB/MDK/ATP2B4/MYOF/AFF1/CD9/LSR/PDCD4/HOMER2/SIAH2/AMFR/TSPAN13/JAK1/CAV1/BAG1/PAPSS2/SLC16A1/ZFP36/IDH2/HSPA4L/ISG20/BTG3/ELOVL5/ASS1/DNAJC1/CPE/CHST8/NRIP1/FOS/CXCL14/PRSS23/CACNA2D2
HALLMARK_HEDGEHOG_SIGNALING	HALLMARK_HEDGEHOG_SIGNALING	HALLMARK_HEDGEHOG_SIGNALING	33	-0.221216	-0.591181	0.941995	0.997132	0.685462	3207	tags=24%, list=24%, signal=18%	UNC5C/ETS2/TLE3/PML/NF1/NRP1/OPHN1/DPYSL2
HALLMARK_REACTIVE_OXYGEN_SPECIES_PATHWAY	HALLMARK_REACTIVE_OXYGEN_SPECIES_PATHWAY	HALLMARK_REACTIVE_OXYGEN_SPECIES_PATHWAY	46	0.216306	0.522137	0.976783	0.997132	0.685462	2379	tags=22%, list=18%, signal=18%	GCLC/GCLM/JUNB/ATOX1/CAT/GPX4/GSR/HHEX/STK25/NQO1
HALLMARK_E2F_TARGETS	HALLMARK_E2F_TARGETS	HALLMARK_E2F_TARGETS	174	0.164517	0.460556	1	1	0.687433	2488	tags=15%, list=19%, signal=12%	SMC4/DEK/XRCC6/POLA2/HUS1/NBN/PSIP1/LBR/H2AZ1/HNRNPD/USP1/PRKDC/POLD2/CDK4/TACC3/RPA1/MCM2/DCK/NUP205/SLBP/PHF5A/CIT/CSE1L/SMC1A/AURKB/CDKN1B

### Sheet: Mural_GSEA_results
	ID	Description	setSize	enrichmentScore	NES	pvalue	p.adjust	qvalue	rank	leading_edge	core_enrichment
HALLMARK_INTERFERON_GAMMA_RESPONSE	HALLMARK_INTERFERON_GAMMA_RESPONSE	HALLMARK_INTERFERON_GAMMA_RESPONSE	157	0.81662	2.1242	0.000549349	0.0269181	0.0266001	518	tags=14%, list=4%, signal=14%	ISG15/STAT1/UBE2L6/VCAM1/PARP14/ADAR/BTG1/ARID5B/MTHFD2/IRF7/IRF2/SERPING1/LATS2/IRF9/DHX58/IFIH1/EIF2AK2/FAS/APOL6/PSMA3/LGALS3BP/DDX60
HALLMARK_INTERFERON_ALPHA_RESPONSE	HALLMARK_INTERFERON_ALPHA_RESPONSE	HALLMARK_INTERFERON_ALPHA_RESPONSE	83	0.835319	2.10412	0.00291539	0.0714271	0.0705832	518	tags=19%, list=4%, signal=19%	ISG15/UBE2L6/PARP14/ADAR/TMEM140/IRF7/IRF2/GBP2/IRF9/DHX58/IFIH1/EIF2AK2/PSMA3/PARP9/LGALS3BP/DDX60
HALLMARK_ESTROGEN_RESPONSE_LATE	HALLMARK_ESTROGEN_RESPONSE_LATE	HALLMARK_ESTROGEN_RESPONSE_LATE	140	-0.759014	-1.93877	0.0195698	0.319641	0.315864	60	tags=1%, list=1%, signal=1%	NHERF1/SNX10
HALLMARK_IL6_JAK_STAT3_SIGNALING	HALLMARK_IL6_JAK_STAT3_SIGNALING	HALLMARK_IL6_JAK_STAT3_SIGNALING	58	0.746668	1.92219	0.0557491	0.682927	0.674858	755	tags=16%, list=7%, signal=15%	STAT1/A2M/IRF9/TNFRSF1B/FAS/PDGFC/CBL/MAP3K8/LTBR
HALLMARK_UV_RESPONSE_UP	HALLMARK_UV_RESPONSE_UP	HALLMARK_UV_RESPONSE_UP	122	-0.668215	-1.72853	0.0928571	0.801623	0.792151	423	tags=7%, list=4%, signal=6%	POLE3/CHKA/YKT6/DGAT1/ENO2/MGAT1/CYB5B/ARRB2
HALLMARK_FATTY_ACID_METABOLISM	HALLMARK_FATTY_ACID_METABOLISM	HALLMARK_FATTY_ACID_METABOLISM	122	0.627344	1.62083	0.109966	0.801623	0.792151	20	tags=2%, list=0%, signal=2%	UBE2L6/ACO2
HALLMARK_IL2_STAT5_SIGNALING	HALLMARK_IL2_STAT5_SIGNALING	HALLMARK_IL2_STAT5_SIGNALING	153	0.59642	1.54511	0.116667	0.801623	0.792151	429	tags=6%, list=4%, signal=6%	COCH/HUWE1/IGF2R/DENND5A/PLAGL1/CD81/LRIG1/TNFRSF1B/IGF1R
HALLMARK_INFLAMMATORY_RESPONSE	HALLMARK_INFLAMMATORY_RESPONSE	HALLMARK_INFLAMMATORY_RESPONSE	125	-0.569623	-1.48024	0.173709	0.801623	0.792151	277	tags=5%, list=2%, signal=5%	NMI/SELENOS/ADRM1/RHOG/IFNGR2/SEMA4D
HALLMARK_ALLOGRAFT_REJECTION	HALLMARK_ALLOGRAFT_REJECTION	HALLMARK_ALLOGRAFT_REJECTION	98	-0.546629	-1.42924	0.241218	0.801623	0.792151	154	tags=3%, list=1%, signal=3%	IFNGR2/IKBKB/FGR
HALLMARK_WNT_BETA_CATENIN_SIGNALING	HALLMARK_WNT_BETA_CATENIN_SIGNALING	HALLMARK_WNT_BETA_CATENIN_SIGNALING	36	0.499064	1.27061	0.20709	0.801623	0.792151	2261	tags=42%, list=20%, signal=34%	GNAI1/CUL1/RBPJ/AXIN2/DVL2/NKD1/FZD1/CTNNB1/DLL1/HDAC5/WNT6/LEF1/CCND2/NUMB/HEY2
HALLMARK_XENOBIOTIC_METABOLISM	HALLMARK_XENOBIOTIC_METABOLISM	HALLMARK_XENOBIOTIC_METABOLISM	140	0.484917	1.26115	0.291737	0.801623	0.792151	141	tags=2%, list=1%, signal=2%	ACO2/ACOX3/ADH5
HALLMARK_KRAS_SIGNALING_UP	HALLMARK_KRAS_SIGNALING_UP	HALLMARK_KRAS_SIGNALING_UP	147	0.476201	1.23343	0.296796	0.801623	0.792151	624	tags=7%, list=5%, signal=7%	GPNMB/STRN/SATB1/ST6GAL1/BTBD3/TNFRSF1B/MTMR10/CPE/ZNF639/CBL
HALLMARK_G2M_CHECKPOINT	HALLMARK_G2M_CHECKPOINT	HALLMARK_G2M_CHECKPOINT	134	-0.472191	-1.20968	0.3382	0.801623	0.792151	487	tags=5%, list=4%, signal=5%	DTYMK/MARCKS/HUS1/KIF22/STAG1/HNRNPD/HIRA
HALLMARK_REACTIVE_OXYGEN_SPECIES_PATHWAY	HALLMARK_REACTIVE_OXYGEN_SPECIES_PATHWAY	HALLMARK_REACTIVE_OXYGEN_SPECIES_PATHWAY	44	-0.439558	-1.17914	0.214286	0.801623	0.792151	3197	tags=50%, list=28%, signal=36%	PRDX2/MBP/GLRX2/CAT/PTPA/PFKP/PRDX4/GPX3/NDUFA6/GLRX/PRDX1/LAMTOR5/NDUFS2/OXSR1/MSRA/CDKN2D/LSP1/ABCC1/SELENOS/EGLN2/SCAF4/TXNRD2
HALLMARK_MYC_TARGETS_V2	HALLMARK_MYC_TARGETS_V2	HALLMARK_MYC_TARGETS_V2	54	-0.442497	-1.15107	0.268409	0.801623	0.792151	1970	tags=30%, list=17%, signal=25%	MYBBP1A/GNL3/RRP12/MCM5/IMP4/TCOF1/AIMP2/SLC29A2/PA2G4/MCM4/PUS1/FARSA/PPAN/RRP9/MPHOSPH10/TBRG4
HALLMARK_COMPLEMENT	HALLMARK_COMPLEMENT	HALLMARK_COMPLEMENT	147	-0.427224	-1.09951	0.422983	0.801623	0.792151	1699	tags=22%, list=15%, signal=19%	C2/DOCK4/CALM1/GNAI3/ME1/APOBEC3G/HSPA5/CD55/CTSS/CTSD/ANXA5/GNG2/PFN1/COL4A2/XPNPEP1/TNFAIP3/BRPF3/PSMB9/S100A13/APOBEC3F/SH2B3/KCNIP3/LGALS3/DUSP6/SIRT6/LRP1/MSRB1/FYN/RHOG/USP14/RNF4/STX4
HALLMARK_ADIPOGENESIS	HALLMARK_ADIPOGENESIS	HALLMARK_ADIPOGENESIS	179	0.40235	1.06348	0.453795	0.801623	0.792151	301	tags=3%, list=3%, signal=3%	ACO2/BAZ2A/ATL2/VEGFB/APLP2
HALLMARK_COAGULATION	HALLMARK_COAGULATION	HALLMARK_COAGULATION	89	-0.402531	-1.05594	0.365796	0.801623	0.792151	1699	tags=15%, list=15%, signal=13%	C2/ITGB3/PRSS23/BMP1/PEF1/PECAM1/FBN1/S100A13/DUSP6/GSN/LRP1/FYN/CAPN2
HALLMARK_PEROXISOME	HALLMARK_PEROXISOME	HALLMARK_PEROXISOME	84	-0.391443	-1.02918	0.35446	0.801623	0.792151	3497	tags=54%, list=30%, signal=38%	ABCD3/CADM1/CRABP2/CRABP1/CNBP/ABCD1/ERCC1/ACSL1/FADS1/CAT/PEX11B/CTPS1/MVP/ACSL5/DHCR24/PEX14/PRDX1/LONP2/HSD17B4/ISOC1/CLN8/ABCC5/IDH1/HSD3B7/ACOT8/MSH2/RDH11/SLC25A17/HMGCL/BCL10/SLC25A4/DLG4/ECH1/SCP2/SLC35B2/CLN6/ALDH1A1/FDPS/DHRS3/HRAS/SLC25A19/ECI2/HSD17B11/ALDH9A1/RETSAT
HALLMARK_MTORC1_SIGNALING	HALLMARK_MTORC1_SIGNALING	HALLMARK_MTORC1_SIGNALING	177	-0.391689	-1.00697	0.481013	0.801623	0.792151	3253	tags=40%, list=28%, signal=29%	SDF2L1/ERO1A/ACLY/FADS1/LDLR/IFI30/IGFBP5/GLA/ARPC5L/IMMT/HMGCS1/FDXR/STARD4/PPP1R15A/CORO1A/SERPINH1/PIK3R3/ITGB2/PDK1/SC5D/CANX/POLR3G/QDPR/TUBG1/GPI/PSMB5/DHCR24/UCHL5/XBP1/PPA1/PSPH/HMGCR/TOMM40/GLRX/PRDX1/PSAT1/EPRS1/RIT1/MCM2/RPN1/DHFR/CYP51A1/ACACA/SLC37A4/HPRT1/ME1/IDH1/ADD3/PHGDH/HSPA5/RDH11/UFM1/EBP/TES/PNP/BCAT1/ENO1/COPS5/PSMC4/MCM4/SEC11A/PSMD14/RRP9/SKAP2/YKT6/ATP6V1D/PSMD12/SERP1/N…
HALLMARK_MITOTIC_SPINDLE	HALLMARK_MITOTIC_SPINDLE	HALLMARK_MITOTIC_SPINDLE	170	-0.385987	-0.992475	0.495025	0.801623	0.792151	1030	tags=11%, list=9%, signal=10%	PPP4R2/ARHGAP27/CAPZB/BIN1/CTTN/ABL1/ARFIP2/MID1/CNTRL/CDC42EP1/GSN/MARCKS/MYO9B/KIF22/EZR/HDAC6/CNTROB/TAOK2/MAP3K11
HALLMARK_PROTEIN_SECRETION	HALLMARK_PROTEIN_SECRETION	HALLMARK_PROTEIN_SECRETION	89	0.386853	0.981145	0.433735	0.801623	0.792151	2167	tags=31%, list=19%, signal=26%	MON2/PAM/IGF2R/AP2M1/SCAMP1/MAPK1/VAMP3/GBF1/ARFGEF2/TMED2/COPB1/YIPF6/STAM/DST/ARFIP1/STX16/CAV2/ATP7A/ARFGAP3/ZW10/ARFGEF1/EGFR/DOP1A/SGMS1/TMX1/RAB9A/COG2/AP2B1
HALLMARK_EPITHELIAL_MESENCHYMAL_TRANSITION	HALLMARK_EPITHELIAL_MESENCHYMAL_TRANSITION	HALLMARK_EPITHELIAL_MESENCHYMAL_TRANSITION	172	0.367491	0.96697	0.537313	0.801623	0.792151	467	tags=3%, list=4%, signal=3%	VCAM1/EFEMP2/SLIT3/FOXC2/TGFBR3/FAS
HALLMARK_MYC_TARGETS_V1	HALLMARK_MYC_TARGETS_V1	HALLMARK_MYC_TARGETS_V1	160	0.368343	0.960667	0.53719	0.801623	0.792151	644	tags=7%, list=6%, signal=7%	CLNS1A/HNRNPC/UBA2/HNRNPA2B1/CUL1/SERBP1/UBE2E1/BUB3/EIF3B/STARD7/VDAC3
HALLMARK_OXIDATIVE_PHOSPHORYLATION	HALLMARK_OXIDATIVE_PHOSPHORYLATION	HALLMARK_OXIDATIVE_PHOSPHORYLATION	184	0.355154	0.939279	0.561258	0.801623	0.792151	20	tags=1%, list=0%, signal=1%	ACO2
HALLMARK_UV_RESPONSE_DN	HALLMARK_UV_RESPONSE_DN	HALLMARK_UV_RESPONSE_DN	132	0.360318	0.929964	0.524702	0.801623	0.792151	1538	tags=24%, list=13%, signal=21%	ATRX/ATP2B4/PRDM2/NR3C1/APBB2/TGFBR3/RASA2/IGF1R/MAP2K5/MAGI2/ARHGEF9/CDC42BPA/TENT4A/ADGRL2/ATP2B1/SCAF8/LAMC1/TGFBR2/TJP1/YTHDC1/VLDLR/LTBP1/NEK7/BMPR1A/DMAC2L/ATXN1/TOGARAM1/BHLHE40/NFKB1/NOTCH2/IRS1/WDR37
HALLMARK_TGF_BETA_SIGNALING	HALLMARK_TGF_BETA_SIGNALING	HALLMARK_TGF_BETA_SIGNALING	51	0.345397	0.889736	0.34669	0.801623	0.792151	2298	tags=27%, list=20%, signal=22%	WWTR1/BCAR3/PPM1A/PPP1CA/BMP2/TJP1/BMPR1A/CTNNB1/FURIN/FNTA/BMPR2/RHOA/TRIM33/ACVR1
HALLMARK_APICAL_JUNCTION	HALLMARK_APICAL_JUNCTION	HALLMARK_APICAL_JUNCTION	154	0.327494	0.846112	0.588235	0.801623	0.792151	257	tags=4%, list=2%, signal=4%	VCAM1/PTK2/MAP3K20/ARPC2/GNAI1/CLDN15
HALLMARK_ANGIOGENESIS	HALLMARK_ANGIOGENESIS	HALLMARK_ANGIOGENESIS	29	0.329437	0.829847	0.481273	0.801623	0.792151	181	tags=7%, list=2%, signal=7%	PTK2/APP
HALLMARK_NOTCH_SIGNALING	HALLMARK_NOTCH_SIGNALING	HALLMARK_NOTCH_SIGNALING	29	0.323695	0.815384	0.511236	0.801623	0.792151	1556	tags=28%, list=13%, signal=24%	CUL1/FZD1/FBXW11/MAML2/DLL1/NOTCH2/NOTCH3/HES1
HALLMARK_KRAS_SIGNALING_DN	HALLMARK_KRAS_SIGNALING_DN	HALLMARK_KRAS_SIGNALING_DN	74	0.294989	0.756653	0.493976	0.801623	0.792151	2931	tags=28%, list=25%, signal=21%	KMT2D/TCF7L1/CLSTN3/SELENOP/SYNPO/RYR2/IDUA/COPZ2/IFI44L/MX1/THNSL2/NTF3/SNN/RSAD2/COQ8A/BARD1/GPRC5C/MTHFR/TENM2/THRB/NR4A2
HALLMARK_PI3K_AKT_MTOR_SIGNALING	HALLMARK_PI3K_AKT_MTOR_SIGNALING	HALLMARK_PI3K_AKT_MTOR_SIGNALING	85	0.299383	0.755734	0.512998	0.801623	0.792151	1819	tags=24%, list=16%, signal=20%	RAF1/AP2M1/MAPK8/MAPK1/PRKAR2A/PRKAG1/PPP1CA/RIPK1/PIKFYVE/TBK1/RAC1/STAT2/CSNK2B/DUSP3/EGFR/PLA2G12A/MAPKAP1/CALR/EIF4E/IRAK4
HALLMARK_E2F_TARGETS	HALLMARK_E2F_TARGETS	HALLMARK_E2F_TARGETS	136	-0.292708	-0.749486	0.565534	0.801623	0.792151	2409	tags=28%, list=21%, signal=22%	SMC1A/MCM7/GINS3/TCF19/LIG1/RAD51C/MCM2/ASF1A/PCNA/POLA2/TMPO/PSIP1/EXOSC8/MSH2/RFC3/MCM5/ILF3/DUT/NME1/PRPS1/PA2G4/POLD3/MCM4/CSE1L/POLE4/TP53/MCM6/DNMT1/HMGB2/HELLS/HUS1/KIF22/PNN/STAG1/NAA38/MRE11/HNRNPD/TBRG4
HALLMARK_BILE_ACID_METABOLISM	HALLMARK_BILE_ACID_METABOLISM	HALLMARK_BILE_ACID_METABOLISM	74	-0.29312	-0.746544	0.524941	0.801623	0.792151	3314	tags=53%, list=29%, signal=38%	SLC27A5/PECR/CROT/PHYH/PEX6/ABCD3/ABCD1/SLC29A1/PEX19/ACSL1/AMACR/FADS1/CAT/FDXR/ABCA6/ABCA9/ABCA5/ACSL5/DHCR24/ABCA3/PEX16/PEX26/LONP2/PAOX/ABCA8/HSD17B4/ISOC1/PFKM/IDH1/HSD3B7/CH25H/SCP2/SLC35B2/ALDH1A1/ABCA2/PEX7/HSD17B11/ALDH9A1/RETSAT
HALLMARK_GLYCOLYSIS	HALLMARK_GLYCOLYSIS	HALLMARK_GLYCOLYSIS	155	-0.285737	-0.739486	0.599502	0.801623	0.792151	1751	tags=21%, list=15%, signal=18%	SLC37A4/MPI/ANGPTL4/ME1/IDH1/HSPA5/TALDO1/MED24/B4GALT2/SAP30/MDH2/PRPS1/CHST12/ENO1/PSMC4/CLN6/RPE/DCN/ALG1/B3GAT3/HDLBP/B4GALT7/QSOX1/GFUS/PGLS/CHPF/PMM2/AKR1A1/ALDH9A1/ENO2/GOT2/FAM162A/COL5A1
HALLMARK_HEME_METABOLISM	HALLMARK_HEME_METABOLISM	HALLMARK_HEME_METABOLISM	153	0.284855	0.737957	0.621667	0.801623	0.792151	2304	tags=29%, list=20%, signal=23%	FBXO7/ADD1/ATP6V0A1/NR3C1/FOXO3/SEC14L1/PICALM/YPEL5/KDM7A/RBM5/CAST/SLC6A9/ADIPOR1/NEK7/SYNJ1/SPTB/LPIN2/ARHGEF12/ABCB6/RIOK3/BCAM/OPTN/NFE2L1/NNT/BACH1/LRP10/SIDT2/ATG4A/MXI1/GMPS/GLRX5/MARK3/FOXJ2/ALAD/ISCA1/ARL2BP/CTSB/GAPVD1/UBAC1/DAAM1/AGPAT4/CCDC28A/KLF3/DCUN1D1
HALLMARK_CHOLESTEROL_HOMEOSTASIS	HALLMARK_CHOLESTEROL_HOMEOSTASIS	HALLMARK_CHOLESTEROL_HOMEOSTASIS	65	-0.268273	-0.69471	0.602871	0.801623	0.792151	3160	tags=42%, list=27%, signal=30%	ATF5/SEMA3B/LDLR/HMGCS1/STARD4/SC5D/ACSS2/LSS/MVK/HMGCR/LPL/NSDHL/CYP51A1/FDFT1/ACTG1/ALDOC/ANXA5/EBP/PCYT2/ECH1/GPX8/ABCA2/FDPS/LGALS3/FASN/CHKA/PMVK
HALLMARK_ANDROGEN_RESPONSE	HALLMARK_ANDROGEN_RESPONSE	HALLMARK_ANDROGEN_RESPONSE	90	0.267674	0.68169	0.609589	0.801623	0.792151	835	tags=12%, list=7%, signal=11%	SLC38A2/ARID5B/ZBTB10/UBE2J1/CDC14B/PIAS1/UBE2I/SELENOP/ACSL3/ELK4/LIFR
HALLMARK_APOPTOSIS	HALLMARK_APOPTOSIS	HALLMARK_APOPTOSIS	134	0.251931	0.651416	0.675127	0.825497	0.815743	1892	tags=20%, list=16%, signal=17%	PTK2/IGF2R/APP/ADD1/SATB1/TIMP2/TGFBR3/FAS/CREBBP/ROCK1/DPYD/CASP7/DNAJC3/CYLD/CASP2/BMP2/CTNNB1/PLPPR4/HGF/ATF3/ISG20/CLU/BGN/TIMP3/FEZ1/LEF1/CCND2
HALLMARK_P53_PATHWAY	HALLMARK_P53_PATHWAY	HALLMARK_P53_PATHWAY	168	-0.255003	-0.650782	0.690722	0.825497	0.815743	3105	tags=38%, list=27%, signal=28%	IFI30/ABHD4/BLCAP/HEXIM1/HSPA4L/FDXR/PPP1R15A/S100A10/AK1/WRAP73/SAT1/CDKN2AIP/GADD45A/DCXR/PROCR/POLH/BAIAP2/H2AJ/TPRKB/DRAM1/CCND3/APAF1/VAMP8/LDHB/RAD51C/FGF13/TXNIP/TRAF4/IRAK1/PCNA/TRAFD1/TPD52L1/TAX1BP3/ABCC5/PHLDA3/WWP1/PITPNC1/PLK3/CTSD/DGKA/SESN1/RRP8/KIF13B/NDRG1/CDKN2B/SLC35D1/MDM2/HDAC3/DEF6/EPS8L2/SLC3A2/PERP/TP53/IER5/RB1/BAK1/HRAS/RHBDF2/MKNK2/AEN/ZMAT3/DNTTIP2/RETSAT/FAM162A
HALLMARK_DNA_REPAIR	HALLMARK_DNA_REPAIR	HALLMARK_DNA_REPAIR	136	-0.250467	-0.641325	0.667476	0.825497	0.815743	2570	tags=28%, list=22%, signal=22%	GTF2H5/POLH/CSTF3/GTF2A2/POLR2H/TAF13/APRT/POLR2D/MPC2/POLR2K/LIG1/NELFB/EDF1/PCNA/POLA2/HPRT1/TYMS/GTF2F1/RFC3/POLR2G/PNP/DUT/NME1/TK2/POLD3/POLE4/TP53/POLA1/UMPS/BRF2/ALYREF/NELFE/ADRM1/ITPA/MPG/TAF1C/SUPT5H/NME3
HALLMARK_HYPOXIA	HALLMARK_HYPOXIA	HALLMARK_HYPOXIA	168	0.242998	0.641282	0.726384	0.847448	0.837436	1529	tags=18%, list=13%, signal=16%	PAM/BTG1/FOSL2/NR3C1/FOXO3/AK4/PGF/TGFB3/RRAGD/RBPJ/CAVIN3/PYGM/DTNA/ZNF292/VLDLR/ATP7A/TGFBI/ANKZF1/VEGFA/MAP3K1/KLF7/TIPARP/P4HA1/ERRFI1/BHLHE40/NFIL3/ATF3/STBD1/ISG20/BGN/NDST2
HALLMARK_HEDGEHOG_SIGNALING	HALLMARK_HEDGEHOG_SIGNALING	HALLMARK_HEDGEHOG_SIGNALING	28	0.27081	0.681109	0.750469	0.855186	0.845081	2261	tags=25%, list=20%, signal=20%	TLE1/VLDLR/RASA1/VEGFA/UNC5C/TLE3/HEY2
HALLMARK_UNFOLDED_PROTEIN_RESPONSE	HALLMARK_UNFOLDED_PROTEIN_RESPONSE	HALLMARK_UNFOLDED_PROTEIN_RESPONSE	107	0.224056	0.57358	0.808547	0.900427	0.889789	2234	tags=24%, list=19%, signal=20%	MTHFD2/EIF2AK3/ATP6V0D1/SKIC3/TATDN2/DCP1A/NFYB/DNAJC3/CNOT2/BANF1/GEMIN4/VEGFA/CNOT4/ATF3/PAIP1/PDIA5/BAG3/CALR/EIF4E/DCP2/DDX10/SPCS3/EXOC2/PARN/CEBPG/IARS1
HALLMARK_APICAL_SURFACE	HALLMARK_APICAL_SURFACE	HALLMARK_APICAL_SURFACE	30	0.223741	0.566661	0.904673	0.985088	0.973449	2396	tags=17%, list=21%, signal=13%	APP/AFAP1L2/DCBLD2/ATP8B1/CRYBG1
HALLMARK_TNFA_SIGNALING_VIA_NFKB	HALLMARK_TNFA_SIGNALING_VIA_NFKB	HALLMARK_TNFA_SIGNALING_VIA_NFKB	164	0.183957	0.483424	0.962357	1	0.988185	1752	tags=15%, list=15%, signal=13%	BTG1/DENND5A/FOSL2/ZBTB10/IFIH1/RIGI/MAP3K8/ATP2B1/BCL6/B4GALT5/BMP2/PER1/PTGER4/VEGFA/TIPARP/BHLHE40/NFIL3/ATF3/NFKB1/GEM/TNIP1/HES1/RIPK2/NFAT5
HALLMARK_MYOGENESIS	HALLMARK_MYOGENESIS	HALLMARK_MYOGENESIS	152	-0.187055	-0.482292	0.945545	1	0.988185	3076	tags=31%, list=27%, signal=23%	PDLIM7/OCEL1/ITGB5/MYH3/PTP4A3/CKB/AK1/DAPK2/IGF1/SH3BGR/SPEG/NAV2/COL6A2/GPX3/GNAO1/NCAM1/COL1A1/LAMA2/PC/RIT1/SPTAN1/RYR1/GAA/TPD52L1/PFKM/COL15A1/MAPK12/TAGLN/SGCD/FABP3/GADD45B/SMTN/SH2B1/TPM2/COX7A1/COL4A2/COL6A3/EFS/BIN1/ABLIM1/SLC6A8/COL3A1/FDPS/LSP1/RB1/GSN/TSC2
HALLMARK_ESTROGEN_RESPONSE_EARLY	HALLMARK_ESTROGEN_RESPONSE_EARLY	HALLMARK_ESTROGEN_RESPONSE_EARLY	149	0.161332	0.418417	0.998316	1	0.988185	1556	tags=13%, list=13%, signal=11%	AMFR/LRIG1/IGF1R/PGR/ASB13/CHPT1/ADCY1/GFRA1/MED13L/ELF1/AFF1/MINDY1/MAST4/SNX24/CBFA2T3/TIPARP/BHLHE40/ELOVL5/HES1
HALLMARK_SPERMATOGENESIS	HALLMARK_SPERMATOGENESIS	HALLMARK_SPERMATOGENESIS	51	0.136997	0.352902	1	1	0.988185	4240	tags=45%, list=37%, signal=29%	PRKAR2A/MTOR/VDAC3/BRAF/SEPTIN4/ZC3H14/SLC12A2/ARL4A/TLE4/RAD17/HSPA2/SIRT1/IDE/RFC4/DBF4/PARP2/AGFG1/CSNK2A2/LPIN1/PCSK1N/JAM3/STAM2/IP6K1

### Sheet: Senescence_SenMayo
ID	Description	setSize	enrichmentScore	NES	pvalue	p.adjust	qvalue	rank	leading_edge	core_enrichment	comparison	significant
SenMayo	Neuron.A.Fibre	100	0.379094	1.07796	0.347568	0.347568	NA	2021	tags=11%, list=13%, signal=10%	TIMP2/CTSB/TUBGCP2/NRG1/ACVR1B/SERPINE2/LCP1/PAPPA/PGF/SCAMP4/JUN	Neuron.A.Fibre	NS
SenMayo	Neuron.C.Fibre	100	0.401259	1.12075	0.281424	0.281424	NA	1356	tags=6%, list=9%, signal=5%	PAPPA/TIMP2/CD9/NRG1/CTSB/PGF	Neuron.C.Fibre	NS
SenMayo	Neuron.General	103	0.315831	0.812619	0.80295	0.80295	NA	2551	tags=12%, list=17%, signal=10%	TIMP2/PGF/CD9/PAPPA/CTSB/TUBGCP2/DKK1/NRG1/ACVR1B/LCP1/VEGFC/IL7	Neuron.General	NS
SenMayo	Immune	91	0.721255	1.31921	0.287729	0.287729	NA	39	tags=1%, list=0%, signal=1%	CTSB	Immune	NS
SenMayo	SGC	80	0.602477	1.72777	0.00093537	0.00093537	NA	1671	tags=18%, list=13%, signal=15%	TIMP2/ACVR1B/CXCL16/SERPINE2/IGFBP2/CTSB/AXL/IGFBP4/SCAMP4/ITGA2/FGF1/IGFBP7/TNFRSF1B/TNFRSF1A	SGC	FDR < 0.05
SenMayo	Fibroblast	100	0.525684	1.51375	0.00807082	0.00807082	NA	811	tags=10%, list=6%, signal=9%	IGFBP2/SPP1/TIMP2/CTSB/CTNNB1/PTGER2/SCAMP4/SEMA3F/C3/IL18	Fibroblast	FDR < 0.05
SenMayo	Endothelial	95	0.755136	1.97289	0.000160036	0.000160036	NA	75	tags=3%, list=1%, signal=3%	CXCL3/CTSB/IGFBP7	Endothelial	FDR < 0.05
SenMayo	Mural	68	0.291895	0.741531	0.512821	0.512821	NA	1658	tags=21%, list=14%, signal=18%	TIMP2/TNFRSF1B/FAS/PGF/BMP2/PTBP1/SCAMP4/CTNNB1/VEGFA/HGF/ANGPT1/NAP1L4/GEM/EGFR	Mural	NS
SenMayo	MAC.TOP2A	90	0.933453	1.77575	1.16e-05	1.16e-05	NA	72	tags=6%, list=1%, signal=6%	SPP1/CTSB/C3/CXCL16/TIMP2	MAC.TOP2A	FDR < 0.05
SenMayo	MAC.MRC1	90	-0.109984	-0.379456	1	1	NA	3560	tags=21%, list=28%, signal=15%	CXCL10/PAPPA/TNF/CCL2/CCL8/SCAMP4/CXCL16/LCP1/IL18/ICAM3/ANG/IQGAP2/SELPLG/GMFG/ETS2/IGF1/PTBP1/AXL/TUBGCP2	MAC.MRC1	NS
SenMayo	MAC.OLR1	90	-0.216759	-0.782248	0.835968	0.835968	NA	1158	tags=8%, list=9%, signal=7%	ACVR1B/GMFG/ETS2/LCP1/TUBGCP2/MMP14/PTBP1	MAC.OLR1	NS
