## Supplemental Tables for "History of opioid use disorder correlates with altered neuroimmune signatures in the human dorsal root ganglia": STable14_CellChat.LRs_FibroEndoMural.csv

	interaction_name	pathway_name	role	gene	clusters	avgExpr	logFC	auc	pvalues	pvalues.adj	pct.1	pct.2
1	GRN_SORT1	GRN	ligand	GRN	Fibroblast	320.682658101327	0.549806935272683	NA	0.00386712815857264	0.0948032327359172	1	1
2	COL1A1_ITGA1_ITGB1	COLLAGEN	receptor	ITGB1	Fibroblast	146.936314288112	0.745001230650262	NA	0.0007079767932971	0.0516846447504534	1	1
3	COL1A2_ITGA1_ITGB1	COLLAGEN	receptor	ITGB1	Fibroblast	146.936314288112	0.745001230650262	NA	0.0007079767932971	0.0516846447504534	1	1
4	COL2A1_ITGA1_ITGB1	COLLAGEN	receptor	ITGB1	Fibroblast	146.936314288112	0.745001230650262	NA	0.0007079767932971	0.0516846447504534	1	1
5	COL4A1_ITGA1_ITGB1	COLLAGEN	receptor	ITGB1	Fibroblast	146.936314288112	0.745001230650262	NA	0.0007079767932971	0.0516846447504534	1	1
6	COL4A2_ITGA1_ITGB1	COLLAGEN	receptor	ITGB1	Fibroblast	146.936314288112	0.745001230650262	NA	0.0007079767932971	0.0516846447504534	1	1
7	COL4A3_ITGA1_ITGB1	COLLAGEN	receptor	ITGB1	Fibroblast	146.936314288112	0.745001230650262	NA	0.0007079767932971	0.0516846447504534	1	1
8	COL4A4_ITGA1_ITGB1	COLLAGEN	receptor	ITGB1	Fibroblast	146.936314288112	0.745001230650262	NA	0.0007079767932971	0.0516846447504534	1	1
9	COL4A5_ITGA1_ITGB1	COLLAGEN	receptor	ITGB1	Fibroblast	146.936314288112	0.745001230650262	NA	0.0007079767932971	0.0516846447504534	1	1
10	COL4A6_ITGA1_ITGB1	COLLAGEN	receptor	ITGB1	Fibroblast	146.936314288112	0.745001230650262	NA	0.0007079767932971	0.0516846447504534	1	1
11	COL6A1_ITGA1_ITGB1	COLLAGEN	receptor	ITGB1	Fibroblast	146.936314288112	0.745001230650262	NA	0.0007079767932971	0.0516846447504534	1	1
12	COL6A2_ITGA1_ITGB1	COLLAGEN	ligand	COL6A2	Fibroblast	3799.18960004507	0.537235260387427	NA	0.00110758282662745	0.0569060637460713	1	1
13	COL6A2_ITGA1_ITGB1	COLLAGEN	ligand	COL6A2	Fibroblast	3799.18960004507	0.537235260387427	NA	0.00110758282662745	0.0569060637460713	1	1
14	COL6A2_ITGA1_ITGB1	COLLAGEN	receptor	ITGB1	Fibroblast	146.936314288112	0.745001230650262	NA	0.0007079767932971	0.0516846447504534	1	1
15	COL6A3_ITGA1_ITGB1	COLLAGEN	receptor	ITGB1	Fibroblast	146.936314288112	0.745001230650262	NA	0.0007079767932971	0.0516846447504534	1	1
16	COL6A5_ITGA1_ITGB1	COLLAGEN	receptor	ITGB1	Fibroblast	146.936314288112	0.745001230650262	NA	0.0007079767932971	0.0516846447504534	1	1
17	COL6A6_ITGA1_ITGB1	COLLAGEN	receptor	ITGB1	Fibroblast	146.936314288112	0.745001230650262	NA	0.0007079767932971	0.0516846447504534	1	1
18	COL9A1_ITGA1_ITGB1	COLLAGEN	receptor	ITGB1	Fibroblast	146.936314288112	0.745001230650262	NA	0.0007079767932971	0.0516846447504534	1	1
19	COL9A2_ITGA1_ITGB1	COLLAGEN	receptor	ITGB1	Fibroblast	146.936314288112	0.745001230650262	NA	0.0007079767932971	0.0516846447504534	1	1
20	COL9A3_ITGA1_ITGB1	COLLAGEN	receptor	ITGB1	Fibroblast	146.936314288112	0.745001230650262	NA	0.0007079767932971	0.0516846447504534	1	1
21	COL1A1_ITGA2_ITGB1	COLLAGEN	receptor	ITGB1	Fibroblast	146.936314288112	0.745001230650262	NA	0.0007079767932971	0.0516846447504534	1	1
22	COL1A2_ITGA2_ITGB1	COLLAGEN	receptor	ITGB1	Fibroblast	146.936314288112	0.745001230650262	NA	0.0007079767932971	0.0516846447504534	1	1
23	COL2A1_ITGA2_ITGB1	COLLAGEN	receptor	ITGB1	Fibroblast	146.936314288112	0.745001230650262	NA	0.0007079767932971	0.0516846447504534	1	1
24	COL4A1_ITGA2_ITGB1	COLLAGEN	receptor	ITGB1	Fibroblast	146.936314288112	0.745001230650262	NA	0.0007079767932971	0.0516846447504534	1	1
25	COL4A2_ITGA2_ITGB1	COLLAGEN	receptor	ITGB1	Fibroblast	146.936314288112	0.745001230650262	NA	0.0007079767932971	0.0516846447504534	1	1
26	COL4A3_ITGA2_ITGB1	COLLAGEN	receptor	ITGB1	Fibroblast	146.936314288112	0.745001230650262	NA	0.0007079767932971	0.0516846447504534	1	1
27	COL4A4_ITGA2_ITGB1	COLLAGEN	receptor	ITGB1	Fibroblast	146.936314288112	0.745001230650262	NA	0.0007079767932971	0.0516846447504534	1	1
28	COL4A5_ITGA2_ITGB1	COLLAGEN	receptor	ITGB1	Fibroblast	146.936314288112	0.745001230650262	NA	0.0007079767932971	0.0516846447504534	1	1
29	COL4A6_ITGA2_ITGB1	COLLAGEN	receptor	ITGB1	Fibroblast	146.936314288112	0.745001230650262	NA	0.0007079767932971	0.0516846447504534	1	1
30	COL6A1_ITGA2_ITGB1	COLLAGEN	receptor	ITGB1	Fibroblast	146.936314288112	0.745001230650262	NA	0.0007079767932971	0.0516846447504534	1	1
31	COL6A2_ITGA2_ITGB1	COLLAGEN	ligand	COL6A2	Fibroblast	3799.18960004507	0.537235260387427	NA	0.00110758282662745	0.0569060637460713	1	1
32	COL6A2_ITGA2_ITGB1	COLLAGEN	ligand	COL6A2	Fibroblast	3799.18960004507	0.537235260387427	NA	0.00110758282662745	0.0569060637460713	1	1
33	COL6A2_ITGA2_ITGB1	COLLAGEN	receptor	ITGB1	Fibroblast	146.936314288112	0.745001230650262	NA	0.0007079767932971	0.0516846447504534	1	1
34	COL6A3_ITGA2_ITGB1	COLLAGEN	receptor	ITGB1	Fibroblast	146.936314288112	0.745001230650262	NA	0.0007079767932971	0.0516846447504534	1	1
35	COL6A5_ITGA2_ITGB1	COLLAGEN	receptor	ITGB1	Fibroblast	146.936314288112	0.745001230650262	NA	0.0007079767932971	0.0516846447504534	1	1
36	COL6A6_ITGA2_ITGB1	COLLAGEN	receptor	ITGB1	Fibroblast	146.936314288112	0.745001230650262	NA	0.0007079767932971	0.0516846447504534	1	1
37	COL9A1_ITGA2_ITGB1	COLLAGEN	receptor	ITGB1	Fibroblast	146.936314288112	0.745001230650262	NA	0.0007079767932971	0.0516846447504534	1	1
38	COL9A2_ITGA2_ITGB1	COLLAGEN	receptor	ITGB1	Fibroblast	146.936314288112	0.745001230650262	NA	0.0007079767932971	0.0516846447504534	1	1
39	COL9A3_ITGA2_ITGB1	COLLAGEN	receptor	ITGB1	Fibroblast	146.936314288112	0.745001230650262	NA	0.0007079767932971	0.0516846447504534	1	1
40	FN1_ITGA3_ITGB1	FN1	receptor	ITGB1	Fibroblast	146.936314288112	0.745001230650262	NA	0.0007079767932971	0.0516846447504534	1	1
41	FN1_ITGA4_ITGB1	FN1	receptor	ITGB1	Fibroblast	146.936314288112	0.745001230650262	NA	0.0007079767932971	0.0516846447504534	1	1
42	FN1_ITGA5_ITGB1	FN1	receptor	ITGB1	Fibroblast	146.936314288112	0.745001230650262	NA	0.0007079767932971	0.0516846447504534	1	1
43	FN1_ITGA8_ITGB1	FN1	receptor	ITGB1	Fibroblast	146.936314288112	0.745001230650262	NA	0.0007079767932971	0.0516846447504534	1	1
44	LAMA1_ITGA1_ITGB1	LAMININ	receptor	ITGB1	Fibroblast	146.936314288112	0.745001230650262	NA	0.0007079767932971	0.0516846447504534	1	1
45	LAMA2_ITGA1_ITGB1	LAMININ	receptor	ITGB1	Fibroblast	146.936314288112	0.745001230650262	NA	0.0007079767932971	0.0516846447504534	1	1
46	LAMA3_ITGA1_ITGB1	LAMININ	receptor	ITGB1	Fibroblast	146.936314288112	0.745001230650262	NA	0.0007079767932971	0.0516846447504534	1	1
47	LAMA4_ITGA1_ITGB1	LAMININ	receptor	ITGB1	Fibroblast	146.936314288112	0.745001230650262	NA	0.0007079767932971	0.0516846447504534	1	1
48	LAMA5_ITGA1_ITGB1	LAMININ	receptor	ITGB1	Fibroblast	146.936314288112	0.745001230650262	NA	0.0007079767932971	0.0516846447504534	1	1
49	LAMB1_ITGA1_ITGB1	LAMININ	receptor	ITGB1	Fibroblast	146.936314288112	0.745001230650262	NA	0.0007079767932971	0.0516846447504534	1	1
50	LAMB2_ITGA1_ITGB1	LAMININ	receptor	ITGB1	Fibroblast	146.936314288112	0.745001230650262	NA	0.0007079767932971	0.0516846447504534	1	1
51	LAMB3_ITGA1_ITGB1	LAMININ	receptor	ITGB1	Fibroblast	146.936314288112	0.745001230650262	NA	0.0007079767932971	0.0516846447504534	1	1
52	LAMC1_ITGA1_ITGB1	LAMININ	receptor	ITGB1	Fibroblast	146.936314288112	0.745001230650262	NA	0.0007079767932971	0.0516846447504534	1	1
53	LAMC2_ITGA1_ITGB1	LAMININ	receptor	ITGB1	Fibroblast	146.936314288112	0.745001230650262	NA	0.0007079767932971	0.0516846447504534	1	1
54	LAMC3_ITGA1_ITGB1	LAMININ	receptor	ITGB1	Fibroblast	146.936314288112	0.745001230650262	NA	0.0007079767932971	0.0516846447504534	1	1
55	LAMA1_ITGA2_ITGB1	LAMININ	receptor	ITGB1	Fibroblast	146.936314288112	0.745001230650262	NA	0.0007079767932971	0.0516846447504534	1	1
56	LAMA2_ITGA2_ITGB1	LAMININ	receptor	ITGB1	Fibroblast	146.936314288112	0.745001230650262	NA	0.0007079767932971	0.0516846447504534	1	1
57	LAMA3_ITGA2_ITGB1	LAMININ	receptor	ITGB1	Fibroblast	146.936314288112	0.745001230650262	NA	0.0007079767932971	0.0516846447504534	1	1
58	LAMA4_ITGA2_ITGB1	LAMININ	receptor	ITGB1	Fibroblast	146.936314288112	0.745001230650262	NA	0.0007079767932971	0.0516846447504534	1	1
59	LAMA5_ITGA2_ITGB1	LAMININ	receptor	ITGB1	Fibroblast	146.936314288112	0.745001230650262	NA	0.0007079767932971	0.0516846447504534	1	1
60	LAMB1_ITGA2_ITGB1	LAMININ	receptor	ITGB1	Fibroblast	146.936314288112	0.745001230650262	NA	0.0007079767932971	0.0516846447504534	1	1
61	LAMB2_ITGA2_ITGB1	LAMININ	receptor	ITGB1	Fibroblast	146.936314288112	0.745001230650262	NA	0.0007079767932971	0.0516846447504534	1	1
62	LAMB3_ITGA2_ITGB1	LAMININ	receptor	ITGB1	Fibroblast	146.936314288112	0.745001230650262	NA	0.0007079767932971	0.0516846447504534	1	1
63	LAMC1_ITGA2_ITGB1	LAMININ	receptor	ITGB1	Fibroblast	146.936314288112	0.745001230650262	NA	0.0007079767932971	0.0516846447504534	1	1
64	LAMC2_ITGA2_ITGB1	LAMININ	receptor	ITGB1	Fibroblast	146.936314288112	0.745001230650262	NA	0.0007079767932971	0.0516846447504534	1	1
65	LAMC3_ITGA2_ITGB1	LAMININ	receptor	ITGB1	Fibroblast	146.936314288112	0.745001230650262	NA	0.0007079767932971	0.0516846447504534	1	1
66	LAMA1_ITGA3_ITGB1	LAMININ	receptor	ITGB1	Fibroblast	146.936314288112	0.745001230650262	NA	0.0007079767932971	0.0516846447504534	1	1
67	LAMA2_ITGA3_ITGB1	LAMININ	receptor	ITGB1	Fibroblast	146.936314288112	0.745001230650262	NA	0.0007079767932971	0.0516846447504534	1	1
68	LAMA3_ITGA3_ITGB1	LAMININ	receptor	ITGB1	Fibroblast	146.936314288112	0.745001230650262	NA	0.0007079767932971	0.0516846447504534	1	1
69	LAMA4_ITGA3_ITGB1	LAMININ	receptor	ITGB1	Fibroblast	146.936314288112	0.745001230650262	NA	0.0007079767932971	0.0516846447504534	1	1
70	LAMA5_ITGA3_ITGB1	LAMININ	receptor	ITGB1	Fibroblast	146.936314288112	0.745001230650262	NA	0.0007079767932971	0.0516846447504534	1	1
71	LAMB1_ITGA3_ITGB1	LAMININ	receptor	ITGB1	Fibroblast	146.936314288112	0.745001230650262	NA	0.0007079767932971	0.0516846447504534	1	1
72	LAMB2_ITGA3_ITGB1	LAMININ	receptor	ITGB1	Fibroblast	146.936314288112	0.745001230650262	NA	0.0007079767932971	0.0516846447504534	1	1
73	LAMB3_ITGA3_ITGB1	LAMININ	receptor	ITGB1	Fibroblast	146.936314288112	0.745001230650262	NA	0.0007079767932971	0.0516846447504534	1	1
74	LAMC1_ITGA3_ITGB1	LAMININ	receptor	ITGB1	Fibroblast	146.936314288112	0.745001230650262	NA	0.0007079767932971	0.0516846447504534	1	1
75	LAMC2_ITGA3_ITGB1	LAMININ	receptor	ITGB1	Fibroblast	146.936314288112	0.745001230650262	NA	0.0007079767932971	0.0516846447504534	1	1
76	LAMC3_ITGA3_ITGB1	LAMININ	receptor	ITGB1	Fibroblast	146.936314288112	0.745001230650262	NA	0.0007079767932971	0.0516846447504534	1	1
77	THBS1_ITGA3_ITGB1	THBS	receptor	ITGB1	Fibroblast	146.936314288112	0.745001230650262	NA	0.0007079767932971	0.0516846447504534	1	1
78	THBS2_ITGA3_ITGB1	THBS	receptor	ITGB1	Fibroblast	146.936314288112	0.745001230650262	NA	0.0007079767932971	0.0516846447504534	1	1
79	THBS3_ITGA3_ITGB1	THBS	receptor	ITGB1	Fibroblast	146.936314288112	0.745001230650262	NA	0.0007079767932971	0.0516846447504534	1	1
80	THBS4_ITGA3_ITGB1	THBS	receptor	ITGB1	Fibroblast	146.936314288112	0.745001230650262	NA	0.0007079767932971	0.0516846447504534	1	1
81	COMP_ITGA3_ITGB1	THBS	receptor	ITGB1	Fibroblast	146.936314288112	0.745001230650262	NA	0.0007079767932971	0.0516846447504534	1	1
82	COL1A1_ITGA3_ITGB1	COLLAGEN	receptor	ITGB1	Fibroblast	146.936314288112	0.745001230650262	NA	0.0007079767932971	0.0516846447504534	1	1
83	COL1A2_ITGA3_ITGB1	COLLAGEN	receptor	ITGB1	Fibroblast	146.936314288112	0.745001230650262	NA	0.0007079767932971	0.0516846447504534	1	1
84	COL2A1_ITGA3_ITGB1	COLLAGEN	receptor	ITGB1	Fibroblast	146.936314288112	0.745001230650262	NA	0.0007079767932971	0.0516846447504534	1	1
85	COL4A1_ITGA3_ITGB1	COLLAGEN	receptor	ITGB1	Fibroblast	146.936314288112	0.745001230650262	NA	0.0007079767932971	0.0516846447504534	1	1
86	COL4A2_ITGA3_ITGB1	COLLAGEN	receptor	ITGB1	Fibroblast	146.936314288112	0.745001230650262	NA	0.0007079767932971	0.0516846447504534	1	1
87	COL4A3_ITGA3_ITGB1	COLLAGEN	receptor	ITGB1	Fibroblast	146.936314288112	0.745001230650262	NA	0.0007079767932971	0.0516846447504534	1	1
88	COL4A4_ITGA3_ITGB1	COLLAGEN	receptor	ITGB1	Fibroblast	146.936314288112	0.745001230650262	NA	0.0007079767932971	0.0516846447504534	1	1
89	COL4A5_ITGA3_ITGB1	COLLAGEN	receptor	ITGB1	Fibroblast	146.936314288112	0.745001230650262	NA	0.0007079767932971	0.0516846447504534	1	1
90	COL4A6_ITGA3_ITGB1	COLLAGEN	receptor	ITGB1	Fibroblast	146.936314288112	0.745001230650262	NA	0.0007079767932971	0.0516846447504534	1	1
91	COL6A1_ITGA3_ITGB1	COLLAGEN	receptor	ITGB1	Fibroblast	146.936314288112	0.745001230650262	NA	0.0007079767932971	0.0516846447504534	1	1
92	COL6A2_ITGA3_ITGB1	COLLAGEN	ligand	COL6A2	Fibroblast	3799.18960004507	0.537235260387427	NA	0.00110758282662745	0.0569060637460713	1	1
93	COL6A2_ITGA3_ITGB1	COLLAGEN	ligand	COL6A2	Fibroblast	3799.18960004507	0.537235260387427	NA	0.00110758282662745	0.0569060637460713	1	1
94	COL6A2_ITGA3_ITGB1	COLLAGEN	receptor	ITGB1	Fibroblast	146.936314288112	0.745001230650262	NA	0.0007079767932971	0.0516846447504534	1	1
95	COL6A3_ITGA3_ITGB1	COLLAGEN	receptor	ITGB1	Fibroblast	146.936314288112	0.745001230650262	NA	0.0007079767932971	0.0516846447504534	1	1
96	COL6A5_ITGA3_ITGB1	COLLAGEN	receptor	ITGB1	Fibroblast	146.936314288112	0.745001230650262	NA	0.0007079767932971	0.0516846447504534	1	1
97	COL6A6_ITGA3_ITGB1	COLLAGEN	receptor	ITGB1	Fibroblast	146.936314288112	0.745001230650262	NA	0.0007079767932971	0.0516846447504534	1	1
98	COL9A1_ITGA3_ITGB1	COLLAGEN	receptor	ITGB1	Fibroblast	146.936314288112	0.745001230650262	NA	0.0007079767932971	0.0516846447504534	1	1
99	COL9A2_ITGA3_ITGB1	COLLAGEN	receptor	ITGB1	Fibroblast	146.936314288112	0.745001230650262	NA	0.0007079767932971	0.0516846447504534	1	1
100	COL9A3_ITGA3_ITGB1	COLLAGEN	receptor	ITGB1	Fibroblast	146.936314288112	0.745001230650262	NA	0.0007079767932971	0.0516846447504534	1	1
101	LAMA1_ITGA6_ITGB1	LAMININ	receptor	ITGB1	Fibroblast	146.936314288112	0.745001230650262	NA	0.0007079767932971	0.0516846447504534	1	1
102	LAMA2_ITGA6_ITGB1	LAMININ	receptor	ITGB1	Fibroblast	146.936314288112	0.745001230650262	NA	0.0007079767932971	0.0516846447504534	1	1
103	LAMA3_ITGA6_ITGB1	LAMININ	receptor	ITGB1	Fibroblast	146.936314288112	0.745001230650262	NA	0.0007079767932971	0.0516846447504534	1	1
104	LAMA4_ITGA6_ITGB1	LAMININ	receptor	ITGB1	Fibroblast	146.936314288112	0.745001230650262	NA	0.0007079767932971	0.0516846447504534	1	1
105	LAMA5_ITGA6_ITGB1	LAMININ	receptor	ITGB1	Fibroblast	146.936314288112	0.745001230650262	NA	0.0007079767932971	0.0516846447504534	1	1
106	LAMB1_ITGA6_ITGB1	LAMININ	receptor	ITGB1	Fibroblast	146.936314288112	0.745001230650262	NA	0.0007079767932971	0.0516846447504534	1	1
107	LAMB2_ITGA6_ITGB1	LAMININ	receptor	ITGB1	Fibroblast	146.936314288112	0.745001230650262	NA	0.0007079767932971	0.0516846447504534	1	1
108	LAMB3_ITGA6_ITGB1	LAMININ	receptor	ITGB1	Fibroblast	146.936314288112	0.745001230650262	NA	0.0007079767932971	0.0516846447504534	1	1
109	LAMC1_ITGA6_ITGB1	LAMININ	receptor	ITGB1	Fibroblast	146.936314288112	0.745001230650262	NA	0.0007079767932971	0.0516846447504534	1	1
110	LAMC2_ITGA6_ITGB1	LAMININ	receptor	ITGB1	Fibroblast	146.936314288112	0.745001230650262	NA	0.0007079767932971	0.0516846447504534	1	1
111	LAMC3_ITGA6_ITGB1	LAMININ	receptor	ITGB1	Fibroblast	146.936314288112	0.745001230650262	NA	0.0007079767932971	0.0516846447504534	1	1
112	LAMA1_ITGA7_ITGB1	LAMININ	receptor	ITGB1	Fibroblast	146.936314288112	0.745001230650262	NA	0.0007079767932971	0.0516846447504534	1	1
113	LAMA2_ITGA7_ITGB1	LAMININ	receptor	ITGB1	Fibroblast	146.936314288112	0.745001230650262	NA	0.0007079767932971	0.0516846447504534	1	1
114	LAMA3_ITGA7_ITGB1	LAMININ	receptor	ITGB1	Fibroblast	146.936314288112	0.745001230650262	NA	0.0007079767932971	0.0516846447504534	1	1
115	LAMA4_ITGA7_ITGB1	LAMININ	receptor	ITGB1	Fibroblast	146.936314288112	0.745001230650262	NA	0.0007079767932971	0.0516846447504534	1	1
116	LAMA5_ITGA7_ITGB1	LAMININ	receptor	ITGB1	Fibroblast	146.936314288112	0.745001230650262	NA	0.0007079767932971	0.0516846447504534	1	1
117	LAMB1_ITGA7_ITGB1	LAMININ	receptor	ITGB1	Fibroblast	146.936314288112	0.745001230650262	NA	0.0007079767932971	0.0516846447504534	1	1
118	LAMB2_ITGA7_ITGB1	LAMININ	receptor	ITGB1	Fibroblast	146.936314288112	0.745001230650262	NA	0.0007079767932971	0.0516846447504534	1	1
119	LAMB3_ITGA7_ITGB1	LAMININ	receptor	ITGB1	Fibroblast	146.936314288112	0.745001230650262	NA	0.0007079767932971	0.0516846447504534	1	1
120	LAMC1_ITGA7_ITGB1	LAMININ	receptor	ITGB1	Fibroblast	146.936314288112	0.745001230650262	NA	0.0007079767932971	0.0516846447504534	1	1
121	LAMC2_ITGA7_ITGB1	LAMININ	receptor	ITGB1	Fibroblast	146.936314288112	0.745001230650262	NA	0.0007079767932971	0.0516846447504534	1	1
122	LAMC3_ITGA7_ITGB1	LAMININ	receptor	ITGB1	Fibroblast	146.936314288112	0.745001230650262	NA	0.0007079767932971	0.0516846447504534	1	1
123	TNC_ITGA8_ITGB1	TENASCIN	receptor	ITGB1	Fibroblast	146.936314288112	0.745001230650262	NA	0.0007079767932971	0.0516846447504534	1	1
124	TNR_ITGA8_ITGB1	TENASCIN	receptor	ITGB1	Fibroblast	146.936314288112	0.745001230650262	NA	0.0007079767932971	0.0516846447504534	1	1
125	TNN_ITGA8_ITGB1	TENASCIN	receptor	ITGB1	Fibroblast	146.936314288112	0.745001230650262	NA	0.0007079767932971	0.0516846447504534	1	1
126	TNXB_ITGA8_ITGB1	TENASCIN	receptor	ITGB1	Fibroblast	146.936314288112	0.745001230650262	NA	0.0007079767932971	0.0516846447504534	1	1
127	TNC_ITGA9_ITGB1	TENASCIN	receptor	ITGB1	Fibroblast	146.936314288112	0.745001230650262	NA	0.0007079767932971	0.0516846447504534	1	1
128	TNR_ITGA9_ITGB1	TENASCIN	receptor	ITGB1	Fibroblast	146.936314288112	0.745001230650262	NA	0.0007079767932971	0.0516846447504534	1	1
129	TNN_ITGA9_ITGB1	TENASCIN	receptor	ITGB1	Fibroblast	146.936314288112	0.745001230650262	NA	0.0007079767932971	0.0516846447504534	1	1
130	TNXB_ITGA9_ITGB1	TENASCIN	receptor	ITGB1	Fibroblast	146.936314288112	0.745001230650262	NA	0.0007079767932971	0.0516846447504534	1	1
131	COL1A1_ITGA9_ITGB1	COLLAGEN	receptor	ITGB1	Fibroblast	146.936314288112	0.745001230650262	NA	0.0007079767932971	0.0516846447504534	1	1
132	COL1A2_ITGA9_ITGB1	COLLAGEN	receptor	ITGB1	Fibroblast	146.936314288112	0.745001230650262	NA	0.0007079767932971	0.0516846447504534	1	1
133	COL2A1_ITGA9_ITGB1	COLLAGEN	receptor	ITGB1	Fibroblast	146.936314288112	0.745001230650262	NA	0.0007079767932971	0.0516846447504534	1	1
134	COL4A1_ITGA9_ITGB1	COLLAGEN	receptor	ITGB1	Fibroblast	146.936314288112	0.745001230650262	NA	0.0007079767932971	0.0516846447504534	1	1
135	COL4A2_ITGA9_ITGB1	COLLAGEN	receptor	ITGB1	Fibroblast	146.936314288112	0.745001230650262	NA	0.0007079767932971	0.0516846447504534	1	1
136	COL4A3_ITGA9_ITGB1	COLLAGEN	receptor	ITGB1	Fibroblast	146.936314288112	0.745001230650262	NA	0.0007079767932971	0.0516846447504534	1	1
137	COL4A4_ITGA9_ITGB1	COLLAGEN	receptor	ITGB1	Fibroblast	146.936314288112	0.745001230650262	NA	0.0007079767932971	0.0516846447504534	1	1
138	COL4A5_ITGA9_ITGB1	COLLAGEN	receptor	ITGB1	Fibroblast	146.936314288112	0.745001230650262	NA	0.0007079767932971	0.0516846447504534	1	1
139	COL4A6_ITGA9_ITGB1	COLLAGEN	receptor	ITGB1	Fibroblast	146.936314288112	0.745001230650262	NA	0.0007079767932971	0.0516846447504534	1	1
140	COL6A1_ITGA9_ITGB1	COLLAGEN	receptor	ITGB1	Fibroblast	146.936314288112	0.745001230650262	NA	0.0007079767932971	0.0516846447504534	1	1
141	COL6A2_ITGA9_ITGB1	COLLAGEN	ligand	COL6A2	Fibroblast	3799.18960004507	0.537235260387427	NA	0.00110758282662745	0.0569060637460713	1	1
142	COL6A2_ITGA9_ITGB1	COLLAGEN	ligand	COL6A2	Fibroblast	3799.18960004507	0.537235260387427	NA	0.00110758282662745	0.0569060637460713	1	1
143	COL6A2_ITGA9_ITGB1	COLLAGEN	receptor	ITGB1	Fibroblast	146.936314288112	0.745001230650262	NA	0.0007079767932971	0.0516846447504534	1	1
144	COL6A3_ITGA9_ITGB1	COLLAGEN	receptor	ITGB1	Fibroblast	146.936314288112	0.745001230650262	NA	0.0007079767932971	0.0516846447504534	1	1
145	COL6A5_ITGA9_ITGB1	COLLAGEN	receptor	ITGB1	Fibroblast	146.936314288112	0.745001230650262	NA	0.0007079767932971	0.0516846447504534	1	1
146	COL6A6_ITGA9_ITGB1	COLLAGEN	receptor	ITGB1	Fibroblast	146.936314288112	0.745001230650262	NA	0.0007079767932971	0.0516846447504534	1	1
147	COL9A1_ITGA9_ITGB1	COLLAGEN	receptor	ITGB1	Fibroblast	146.936314288112	0.745001230650262	NA	0.0007079767932971	0.0516846447504534	1	1
148	COL9A2_ITGA9_ITGB1	COLLAGEN	receptor	ITGB1	Fibroblast	146.936314288112	0.745001230650262	NA	0.0007079767932971	0.0516846447504534	1	1
149	COL9A3_ITGA9_ITGB1	COLLAGEN	receptor	ITGB1	Fibroblast	146.936314288112	0.745001230650262	NA	0.0007079767932971	0.0516846447504534	1	1
150	LAMA1_ITGA9_ITGB1	LAMININ	receptor	ITGB1	Fibroblast	146.936314288112	0.745001230650262	NA	0.0007079767932971	0.0516846447504534	1	1
151	LAMA2_ITGA9_ITGB1	LAMININ	receptor	ITGB1	Fibroblast	146.936314288112	0.745001230650262	NA	0.0007079767932971	0.0516846447504534	1	1
152	LAMA3_ITGA9_ITGB1	LAMININ	receptor	ITGB1	Fibroblast	146.936314288112	0.745001230650262	NA	0.0007079767932971	0.0516846447504534	1	1
153	LAMA4_ITGA9_ITGB1	LAMININ	receptor	ITGB1	Fibroblast	146.936314288112	0.745001230650262	NA	0.0007079767932971	0.0516846447504534	1	1
154	LAMA5_ITGA9_ITGB1	LAMININ	receptor	ITGB1	Fibroblast	146.936314288112	0.745001230650262	NA	0.0007079767932971	0.0516846447504534	1	1
155	LAMB1_ITGA9_ITGB1	LAMININ	receptor	ITGB1	Fibroblast	146.936314288112	0.745001230650262	NA	0.0007079767932971	0.0516846447504534	1	1
156	LAMB2_ITGA9_ITGB1	LAMININ	receptor	ITGB1	Fibroblast	146.936314288112	0.745001230650262	NA	0.0007079767932971	0.0516846447504534	1	1
157	LAMB3_ITGA9_ITGB1	LAMININ	receptor	ITGB1	Fibroblast	146.936314288112	0.745001230650262	NA	0.0007079767932971	0.0516846447504534	1	1
158	LAMC1_ITGA9_ITGB1	LAMININ	receptor	ITGB1	Fibroblast	146.936314288112	0.745001230650262	NA	0.0007079767932971	0.0516846447504534	1	1
159	LAMC2_ITGA9_ITGB1	LAMININ	receptor	ITGB1	Fibroblast	146.936314288112	0.745001230650262	NA	0.0007079767932971	0.0516846447504534	1	1
160	LAMC3_ITGA9_ITGB1	LAMININ	receptor	ITGB1	Fibroblast	146.936314288112	0.745001230650262	NA	0.0007079767932971	0.0516846447504534	1	1
161	COL1A1_ITGA10_ITGB1	COLLAGEN	receptor	ITGB1	Fibroblast	146.936314288112	0.745001230650262	NA	0.0007079767932971	0.0516846447504534	1	1
162	COL1A2_ITGA10_ITGB1	COLLAGEN	receptor	ITGB1	Fibroblast	146.936314288112	0.745001230650262	NA	0.0007079767932971	0.0516846447504534	1	1
163	COL2A1_ITGA10_ITGB1	COLLAGEN	receptor	ITGB1	Fibroblast	146.936314288112	0.745001230650262	NA	0.0007079767932971	0.0516846447504534	1	1
164	COL4A1_ITGA10_ITGB1	COLLAGEN	receptor	ITGB1	Fibroblast	146.936314288112	0.745001230650262	NA	0.0007079767932971	0.0516846447504534	1	1
165	COL4A2_ITGA10_ITGB1	COLLAGEN	receptor	ITGB1	Fibroblast	146.936314288112	0.745001230650262	NA	0.0007079767932971	0.0516846447504534	1	1
166	COL4A3_ITGA10_ITGB1	COLLAGEN	receptor	ITGB1	Fibroblast	146.936314288112	0.745001230650262	NA	0.0007079767932971	0.0516846447504534	1	1
167	COL4A4_ITGA10_ITGB1	COLLAGEN	receptor	ITGB1	Fibroblast	146.936314288112	0.745001230650262	NA	0.0007079767932971	0.0516846447504534	1	1
168	COL4A5_ITGA10_ITGB1	COLLAGEN	receptor	ITGB1	Fibroblast	146.936314288112	0.745001230650262	NA	0.0007079767932971	0.0516846447504534	1	1
169	COL4A6_ITGA10_ITGB1	COLLAGEN	receptor	ITGB1	Fibroblast	146.936314288112	0.745001230650262	NA	0.0007079767932971	0.0516846447504534	1	1
170	COL6A1_ITGA10_ITGB1	COLLAGEN	receptor	ITGB1	Fibroblast	146.936314288112	0.745001230650262	NA	0.0007079767932971	0.0516846447504534	1	1
171	COL6A2_ITGA10_ITGB1	COLLAGEN	ligand	COL6A2	Fibroblast	3799.18960004507	0.537235260387427	NA	0.00110758282662745	0.0569060637460713	1	1
172	COL6A2_ITGA10_ITGB1	COLLAGEN	ligand	COL6A2	Fibroblast	3799.18960004507	0.537235260387427	NA	0.00110758282662745	0.0569060637460713	1	1
173	COL6A2_ITGA10_ITGB1	COLLAGEN	receptor	ITGB1	Fibroblast	146.936314288112	0.745001230650262	NA	0.0007079767932971	0.0516846447504534	1	1
174	COL6A3_ITGA10_ITGB1	COLLAGEN	receptor	ITGB1	Fibroblast	146.936314288112	0.745001230650262	NA	0.0007079767932971	0.0516846447504534	1	1
175	COL6A5_ITGA10_ITGB1	COLLAGEN	receptor	ITGB1	Fibroblast	146.936314288112	0.745001230650262	NA	0.0007079767932971	0.0516846447504534	1	1
176	COL6A6_ITGA10_ITGB1	COLLAGEN	receptor	ITGB1	Fibroblast	146.936314288112	0.745001230650262	NA	0.0007079767932971	0.0516846447504534	1	1
177	COL9A1_ITGA10_ITGB1	COLLAGEN	receptor	ITGB1	Fibroblast	146.936314288112	0.745001230650262	NA	0.0007079767932971	0.0516846447504534	1	1
178	COL9A2_ITGA10_ITGB1	COLLAGEN	receptor	ITGB1	Fibroblast	146.936314288112	0.745001230650262	NA	0.0007079767932971	0.0516846447504534	1	1
179	COL9A3_ITGA10_ITGB1	COLLAGEN	receptor	ITGB1	Fibroblast	146.936314288112	0.745001230650262	NA	0.0007079767932971	0.0516846447504534	1	1
180	COL1A1_ITGA11_ITGB1	COLLAGEN	receptor	ITGB1	Fibroblast	146.936314288112	0.745001230650262	NA	0.0007079767932971	0.0516846447504534	1	1
181	COL1A2_ITGA11_ITGB1	COLLAGEN	receptor	ITGB1	Fibroblast	146.936314288112	0.745001230650262	NA	0.0007079767932971	0.0516846447504534	1	1
182	COL2A1_ITGA11_ITGB1	COLLAGEN	receptor	ITGB1	Fibroblast	146.936314288112	0.745001230650262	NA	0.0007079767932971	0.0516846447504534	1	1
183	COL4A1_ITGA11_ITGB1	COLLAGEN	receptor	ITGB1	Fibroblast	146.936314288112	0.745001230650262	NA	0.0007079767932971	0.0516846447504534	1	1
184	COL4A2_ITGA11_ITGB1	COLLAGEN	receptor	ITGB1	Fibroblast	146.936314288112	0.745001230650262	NA	0.0007079767932971	0.0516846447504534	1	1
185	COL4A3_ITGA11_ITGB1	COLLAGEN	receptor	ITGB1	Fibroblast	146.936314288112	0.745001230650262	NA	0.0007079767932971	0.0516846447504534	1	1
186	COL4A4_ITGA11_ITGB1	COLLAGEN	receptor	ITGB1	Fibroblast	146.936314288112	0.745001230650262	NA	0.0007079767932971	0.0516846447504534	1	1
187	COL4A5_ITGA11_ITGB1	COLLAGEN	receptor	ITGB1	Fibroblast	146.936314288112	0.745001230650262	NA	0.0007079767932971	0.0516846447504534	1	1
188	COL4A6_ITGA11_ITGB1	COLLAGEN	receptor	ITGB1	Fibroblast	146.936314288112	0.745001230650262	NA	0.0007079767932971	0.0516846447504534	1	1
189	COL6A1_ITGA11_ITGB1	COLLAGEN	receptor	ITGB1	Fibroblast	146.936314288112	0.745001230650262	NA	0.0007079767932971	0.0516846447504534	1	1
190	COL6A2_ITGA11_ITGB1	COLLAGEN	ligand	COL6A2	Fibroblast	3799.18960004507	0.537235260387427	NA	0.00110758282662745	0.0569060637460713	1	1
191	COL6A2_ITGA11_ITGB1	COLLAGEN	ligand	COL6A2	Fibroblast	3799.18960004507	0.537235260387427	NA	0.00110758282662745	0.0569060637460713	1	1
192	COL6A2_ITGA11_ITGB1	COLLAGEN	receptor	ITGB1	Fibroblast	146.936314288112	0.745001230650262	NA	0.0007079767932971	0.0516846447504534	1	1
193	COL6A3_ITGA11_ITGB1	COLLAGEN	receptor	ITGB1	Fibroblast	146.936314288112	0.745001230650262	NA	0.0007079767932971	0.0516846447504534	1	1
194	COL6A5_ITGA11_ITGB1	COLLAGEN	receptor	ITGB1	Fibroblast	146.936314288112	0.745001230650262	NA	0.0007079767932971	0.0516846447504534	1	1
195	COL6A6_ITGA11_ITGB1	COLLAGEN	receptor	ITGB1	Fibroblast	146.936314288112	0.745001230650262	NA	0.0007079767932971	0.0516846447504534	1	1
196	COL9A1_ITGA11_ITGB1	COLLAGEN	receptor	ITGB1	Fibroblast	146.936314288112	0.745001230650262	NA	0.0007079767932971	0.0516846447504534	1	1
197	COL9A2_ITGA11_ITGB1	COLLAGEN	receptor	ITGB1	Fibroblast	146.936314288112	0.745001230650262	NA	0.0007079767932971	0.0516846447504534	1	1
198	COL9A3_ITGA11_ITGB1	COLLAGEN	receptor	ITGB1	Fibroblast	146.936314288112	0.745001230650262	NA	0.0007079767932971	0.0516846447504534	1	1
199	FN1_ITGAV_ITGB1	FN1	receptor	ITGB1	Fibroblast	146.936314288112	0.745001230650262	NA	0.0007079767932971	0.0516846447504534	1	1
200	COL6A2_ITGAV_ITGB8	COLLAGEN	ligand	COL6A2	Fibroblast	3799.18960004507	0.537235260387427	NA	0.00110758282662745	0.0569060637460713	1	1
201	COL6A2_ITGAV_ITGB8	COLLAGEN	ligand	COL6A2	Fibroblast	3799.18960004507	0.537235260387427	NA	0.00110758282662745	0.0569060637460713	1	1
202	COL6A2_CD44	COLLAGEN	ligand	COL6A2	Fibroblast	3799.18960004507	0.537235260387427	NA	0.00110758282662745	0.0569060637460713	1	1
203	COL6A2_SDC1	COLLAGEN	ligand	COL6A2	Fibroblast	3799.18960004507	0.537235260387427	NA	0.00110758282662745	0.0569060637460713	1	1
204	COL6A2_SDC4	COLLAGEN	ligand	COL6A2	Fibroblast	3799.18960004507	0.537235260387427	NA	0.00110758282662745	0.0569060637460713	1	1
205	COL6A2_GP6	COLLAGEN	ligand	COL6A2	Fibroblast	3799.18960004507	0.537235260387427	NA	0.00110758282662745	0.0569060637460713	1	1
206	AGRN_DAG1	AGRN	ligand	AGRN	Fibroblast	359.78454646842	1.06482245533223	NA	0.000479669320947776	0.0486918190899823	1	1
207	APP_CD74	APP	ligand	APP	Fibroblast	2739.08116446104	1.52291033237337	NA	3.18391323900615e-05	0.0186566374716699	1	1
208	CLDN11_CLDN11	CLDN	ligand	CLDN11	Fibroblast	1552.80268395052	0.880114112726563	NA	0.00105173375968655	0.0569060637460713	1	1
209	CLDN11_CLDN11	CLDN	receptor	CLDN11	Fibroblast	1552.80268395052	0.880114112726563	NA	0.00105173375968655	0.0569060637460713	1	1
210	CSPG4_ITGA2_ITGB1	CSPG4	receptor	ITGB1	Fibroblast	146.936314288112	0.745001230650262	NA	0.0007079767932971	0.0516846447504534	1	1
211	JAM2_ITGA3_ITGB1	JAM	receptor	ITGB1	Fibroblast	146.936314288112	0.745001230650262	NA	0.0007079767932971	0.0516846447504534	1	1
212	JAM2_ITGAV_ITGB1	JAM	receptor	ITGB1	Fibroblast	146.936314288112	0.745001230650262	NA	0.0007079767932971	0.0516846447504534	1	1
213	DLL4_NOTCH1	NOTCH	ligand	DLL4	Endothelial	364.597504888528	0.604460794795569	NA	0.000176191700571405	0.099229348074471	1	1
214	DLL4_NOTCH2	NOTCH	ligand	DLL4	Endothelial	364.597504888528	0.604460794795569	NA	0.000176191700571405	0.099229348074471	1	1
215	DLL4_NOTCH3	NOTCH	ligand	DLL4	Endothelial	364.597504888528	0.604460794795569	NA	0.000176191700571405	0.099229348074471	1	1
216	DLL4_NOTCH4	NOTCH	ligand	DLL4	Endothelial	364.597504888528	0.604460794795569	NA	0.000176191700571405	0.099229348074471	1	1
217	SDC2_ADGRA2	ADGRA	ligand	SDC2	Fibroblast	416.223930556821	0.637769405735917	NA	0.00257610131947798	0.080256576037714	1	1
218	APP_SORL1	APP	ligand	APP	Fibroblast	2739.08116446104	1.52291033237337	NA	3.18391323900615e-05	0.0186566374716699	1	1
219	APP_TNFRSF21	APP	ligand	APP	Fibroblast	2739.08116446104	1.52291033237337	NA	3.18391323900615e-05	0.0186566374716699	1	1
220	APP_TREM2_TYROBP	APP	ligand	APP	Fibroblast	2739.08116446104	1.52291033237337	NA	3.18391323900615e-05	0.0186566374716699	1	1
221	APP_TREM2_TYROBP	APP	ligand	APP	Fibroblast	2739.08116446104	1.52291033237337	NA	3.18391323900615e-05	0.0186566374716699	1	1
