## Supplemental Tables for "History of opioid use disorder correlates with altered neuroimmune signatures in the human dorsal root ganglia": STable16_RNAseq_immune_pathways.xlsx

### Sheet: Immune_GSEA_results
	ID	Description	setSize	enrichmentScore	NES	pvalue	p.adjust	qvalue	rank	leading_edge	core_enrichment
HALLMARK_P53_PATHWAY	HALLMARK_P53_PATHWAY	HALLMARK_P53_PATHWAY	181	0.915001	1.62588	6.95306e-06	0.0003145	0.00022971	69	tags=4%, list=1%, signal=4%	TNFSF9/TCN2/CTSD/ATF3/IFI30/FUCA1/CD81/DRAM1
HALLMARK_COMPLEMENT	HALLMARK_COMPLEMENT	HALLMARK_COMPLEMENT	165	0.912279	1.61487	1.28367e-05	0.0003145	0.00022971	208	tags=8%, list=2%, signal=8%	HSPA1A/CTSD/LIPA/SERPINA1/LGMN/CTSB/C1QC/C1QA/ADAM9/GNAI2/CTSC/CD46/LAMP2/CASP4
HALLMARK_INTERFERON_ALPHA_RESPONSE	HALLMARK_INTERFERON_ALPHA_RESPONSE	HALLMARK_INTERFERON_ALPHA_RESPONSE	92	0.914224	1.63717	0.000873451	0.0106998	0.00781509	144	tags=12%, list=1%, signal=12%	ISG15/IFI30/LY6E/B2M/MX1/UBE2L6/IFI35/BST2/CD47/TAP1/ADAR
HALLMARK_INTERFERON_GAMMA_RESPONSE	HALLMARK_INTERFERON_GAMMA_RESPONSE	HALLMARK_INTERFERON_GAMMA_RESPONSE	182	0.878702	1.55997	0.000733665	0.0106998	0.00781509	164	tags=8%, list=1%, signal=8%	TMT1B/ISG15/IFI30/LY6E/B2M/MX1/UBE2L6/IFI35/BST2/MYD88/SPPL2A/TAP1/ADAR/RIGI/IFNAR2
HALLMARK_COAGULATION	HALLMARK_COAGULATION	HALLMARK_COAGULATION	91	0.908464	1.6199	0.00180373	0.0171334	0.0125142	78	tags=5%, list=1%, signal=6%	SERPINA1/LGMN/CTSB/C1QA/ADAM9
HALLMARK_TNFA_SIGNALING_VIA_NFKB	HALLMARK_TNFA_SIGNALING_VIA_NFKB	HALLMARK_TNFA_SIGNALING_VIA_NFKB	186	0.863886	1.53153	0.00209796	0.0171334	0.0125142	145	tags=3%, list=1%, signal=3%	TNFSF9/ATF3/FOSL2/DRAM1/TAP1/RIGI
HALLMARK_ESTROGEN_RESPONSE_LATE	HALLMARK_ESTROGEN_RESPONSE_LATE	HALLMARK_ESTROGEN_RESPONSE_LATE	155	0.858137	1.51921	0.00429426	0.0300598	0.0219556	27	tags=2%, list=0%, signal=2%	SLC7A5/SERPINA1/PAPSS2
HALLMARK_UV_RESPONSE_UP	HALLMARK_UV_RESPONSE_UP	HALLMARK_UV_RESPONSE_UP	133	0.849481	1.50027	0.0172842	0.0769931	0.0562356	306	tags=7%, list=2%, signal=7%	ATF3/CREG1/DNAJB1/ATP6V1C1/TAP1/GRINA/HNRNPU/FURIN/ATP6V1F
HALLMARK_HYPOXIA	HALLMARK_HYPOXIA	HALLMARK_HYPOXIA	168	0.84047	1.49334	0.0171161	0.0769931	0.0562356	90	tags=2%, list=1%, signal=2%	ATF3/SDC3/FOSL2/MYH9
HALLMARK_ESTROGEN_RESPONSE_EARLY	HALLMARK_ESTROGEN_RESPONSE_EARLY	HALLMARK_ESTROGEN_RESPONSE_EARLY	162	0.831821	1.46818	0.015219	0.0769931	0.0562356	59	tags=2%, list=0%, signal=2%	SLC7A5/PAPSS2/UGCG
HALLMARK_MTORC1_SIGNALING	HALLMARK_MTORC1_SIGNALING	HALLMARK_MTORC1_SIGNALING	187	0.825932	1.4622	0.0145452	0.0769931	0.0562356	177	tags=5%, list=1%, signal=5%	SLC7A5/IFI30/LGMN/HSPE1/CCT6A/RDH11/ACACA/M6PR/CTSC/GTF2H1
HALLMARK_INFLAMMATORY_RESPONSE	HALLMARK_INFLAMMATORY_RESPONSE	HALLMARK_INFLAMMATORY_RESPONSE	167	0.816508	1.44679	0.0304507	0.12434	0.0908178	655	tags=10%, list=5%, signal=10%	TNFSF9/LY6E/BST2/KIF1B/ABI1/C3AR1/IFNAR1/MSR1/HIF1A/RAF1/CYBB/ITGA5/EIF2AK2/IRF7/RIPK2/TAPBP/SLC31A1
HALLMARK_HEME_METABOLISM	HALLMARK_HEME_METABOLISM	HALLMARK_HEME_METABOLISM	162	0.808819	1.42758	0.0382244	0.144077	0.105233	230	tags=7%, list=2%, signal=7%	CTSB/LRP10/SDCBP/SEC14L1/GYPC/MARK3/CTNS/ADIPOR1/CAST/LAMP2/GAPVD1
HALLMARK_IL2_STAT5_SIGNALING	HALLMARK_IL2_STAT5_SIGNALING	HALLMARK_IL2_STAT5_SIGNALING	183	0.796428	1.41497	0.0421179	0.147413	0.10767	151	tags=3%, list=1%, signal=3%	SMPDL3A/CTSZ/CD81/IGF2R/SERPINB6
HALLMARK_CHOLESTEROL_HOMEOSTASIS	HALLMARK_CHOLESTEROL_HOMEOSTASIS	HALLMARK_CHOLESTEROL_HOMEOSTASIS	66	0.872558	1.5912	0.0463378	0.15137	0.11056	37	tags=3%, list=0%, signal=3%	ATF3/LGMN
HALLMARK_KRAS_SIGNALING_UP	HALLMARK_KRAS_SIGNALING_UP	HALLMARK_KRAS_SIGNALING_UP	167	0.779839	1.38182	0.0706456	0.216352	0.158023	537	tags=7%, list=4%, signal=6%	ENG/FUCA1/LY96/GYPC/LAPTM5/NIN/C3AR1/ITGB2/ANKH/FCER1G/CCSER2
HALLMARK_PROTEIN_SECRETION	HALLMARK_PROTEIN_SECRETION	HALLMARK_PROTEIN_SECRETION	89	0.82318	1.46779	0.0870787	0.250991	0.183323	618	tags=19%, list=5%, signal=18%	TMED2/IGF2R/M6PR/CTSC/COPB1/KIF1B/LAMP2/ARCN1/NAPA/GALC/ARFGEF2/RAB14/USO1/ATP6V1H/COPB2/AP2B1/RAB5A
HALLMARK_UNFOLDED_PROTEIN_RESPONSE	HALLMARK_UNFOLDED_PROTEIN_RESPONSE	HALLMARK_UNFOLDED_PROTEIN_RESPONSE	106	0.807162	1.43216	0.0937082	0.251912	0.183996	502	tags=11%, list=4%, signal=11%	SLC7A5/ATF3/IARS1/EIF4A2/POP4/NABP1/EIF4G1/SPCS3/NFYA/DKC1/ATP6V0D1/EXOC2
HALLMARK_APICAL_JUNCTION	HALLMARK_APICAL_JUNCTION	HALLMARK_APICAL_JUNCTION	163	0.769214	1.36317	0.0976801	0.251912	0.183996	122	tags=3%, list=1%, signal=3%	SDC3/ACTB/ADAM9/MYH9/GNAI2
HALLMARK_EPITHELIAL_MESENCHYMAL_TRANSITION	HALLMARK_EPITHELIAL_MESENCHYMAL_TRANSITION	HALLMARK_EPITHELIAL_MESENCHYMAL_TRANSITION	178	0.758525	1.34306	0.10399	0.254776	0.186088	369	tags=3%, list=3%, signal=3%	OXTR/FUCA1/ITGB5/NOTCH2/LRP1/COPA
HALLMARK_APICAL_SURFACE	HALLMARK_APICAL_SURFACE	HALLMARK_APICAL_SURFACE	33	0.853664	1.65219	0.173913	0.385682	0.281701	50	tags=3%, list=0%, signal=3%	CRYBG1
HALLMARK_ALLOGRAFT_REJECTION	HALLMARK_ALLOGRAFT_REJECTION	HALLMARK_ALLOGRAFT_REJECTION	150	0.736281	1.30195	0.166667	0.385682	0.281701	645	tags=10%, list=5%, signal=10%	CCR1/B2M/CD4/CD47/TAP1/IFNAR2/ABI1/ITGB2/HIF1A/EIF4G3/C2/GALNT1/IRF7/RIPK2/TAPBP
HALLMARK_APOPTOSIS	HALLMARK_APOPTOSIS	HALLMARK_APOPTOSIS	148	0.73012	1.29138	0.181034	0.385682	0.281701	481	tags=5%, list=4%, signal=5%	ATF3/IGF2R/TAP1/CASP4/DPYD/ANKH/GPX4/GSR
HALLMARK_XENOBIOTIC_METABOLISM	HALLMARK_XENOBIOTIC_METABOLISM	HALLMARK_XENOBIOTIC_METABOLISM	150	0.703665	1.24427	0.241975	0.474272	0.346407	487	tags=6%, list=4%, signal=6%	PAPSS2/COMT/ARPP19/DHRS7/ACOX3/AP4B1/ACP1/GSR/ARG2
HALLMARK_GLYCOLYSIS	HALLMARK_GLYCOLYSIS	HALLMARK_GLYCOLYSIS	165	0.692734	1.22624	0.240831	0.474272	0.346407	362	tags=4%, list=3%, signal=4%	SDC3/DSC2/ARPP19/GUSB/MED24/GLCE/PYGL
HALLMARK_TGF_BETA_SIGNALING	HALLMARK_TGF_BETA_SIGNALING	HALLMARK_TGF_BETA_SIGNALING	50	0.755108	1.43485	0.2832	0.52913	0.386475	330	tags=10%, list=3%, signal=10%	ENG/FNTA/PPP1CA/FURIN/RHOA
HALLMARK_IL6_JAK_STAT3_SIGNALING	HALLMARK_IL6_JAK_STAT3_SIGNALING	HALLMARK_IL6_JAK_STAT3_SIGNALING	74	0.735563	1.31727	0.30236	0.52913	0.386475	1216	tags=19%, list=9%, signal=17%	CCR1/MYD88/LTBR/IFNAR1/IL10RB/ITGA4/STAT2/CD14/TLR2/STAT1/MAP3K8/A2M/ACVR1B/STAT3
HALLMARK_DNA_REPAIR	HALLMARK_DNA_REPAIR	HALLMARK_DNA_REPAIR	140	0.683916	1.20271	0.299124	0.52913	0.386475	195	tags=3%, list=2%, signal=3%	TMED2/SDCBP/GTF2H1/SNAPC5
HALLMARK_HEDGEHOG_SIGNALING	HALLMARK_HEDGEHOG_SIGNALING	HALLMARK_HEDGEHOG_SIGNALING	32	0.738355	1.42426	0.350352	0.579252	0.423084	382	tags=6%, list=3%, signal=6%	MYH9/PML
HALLMARK_G2M_CHECKPOINT	HALLMARK_G2M_CHECKPOINT	HALLMARK_G2M_CHECKPOINT	188	0.645738	1.14457	0.354644	0.579252	0.423084	841	tags=7%, list=7%, signal=7%	SLC7A5/HNRNPU/NOTCH2/ABL1/PML/DKC1/HIF1A/NUP98/NCL/LBR/LIG3/EWSR1/HSPA8
HALLMARK_ANDROGEN_RESPONSE	HALLMARK_ANDROGEN_RESPONSE	HALLMARK_ANDROGEN_RESPONSE	93	0.666225	1.19171	0.400832	0.613774	0.448299	481	tags=8%, list=4%, signal=7%	B2M/SLC38A2/UBE2I/ACSL3/SPCS3/ANKH/GSR
HALLMARK_MITOTIC_SPINDLE	HALLMARK_MITOTIC_SPINDLE	HALLMARK_MITOTIC_SPINDLE	195	0.621836	1.11843	0.390845	0.613774	0.448299	871	tags=10%, list=7%, signal=10%	WASF1/STAU1/MYH9/RASA2/ITSN1/KIF1B/NIN/NOTCH2/ABI1/ABL1/CLASP1/RAB3GAP1/SUN2/YWHAE/EZR/ARF6/ALS2/RICTOR/LATS1/FGD6
HALLMARK_MYOGENESIS	HALLMARK_MYOGENESIS	HALLMARK_MYOGENESIS	149	0.632967	1.11582	0.417079	0.619299	0.452335	287	tags=3%, list=2%, signal=3%	ATP6AP1/MYH9/EIF4A2/ITGB5/SYNGR2
HALLMARK_MYC_TARGETS_V2	HALLMARK_MYC_TARGETS_V2	HALLMARK_MYC_TARGETS_V2	57	0.659407	1.2097	0.452418	0.63885	0.466615	64	tags=2%, list=0%, signal=2%	HSPE1
HALLMARK_KRAS_SIGNALING_DN	HALLMARK_KRAS_SIGNALING_DN	HALLMARK_KRAS_SIGNALING_DN	94	0.627002	1.1164	0.469359	0.63885	0.466615	53	tags=1%, list=0%, signal=1%	MX1
HALLMARK_MYC_TARGETS_V1	HALLMARK_MYC_TARGETS_V1	HALLMARK_MYC_TARGETS_V1	165	0.611883	1.08313	0.46088	0.63885	0.466615	1977	tags=25%, list=15%, signal=22%	HSPE1/HNRNPA3/IARS1/VDAC3/TCP1/HNRNPU/PWP1/HNRNPC/PCBP1/HSPD1/HNRNPR/ACP1/PSMC6/YWHAE/EIF4E/XRCC6/SNRPD2/DDX18/PSMB3/GSPT1/ABCE1/DEK/UBE2L3/TOMM70/RACK1/PSMB2/COPS5/YWHAQ/CLNS1A/PA2G4/PCNA/SERBP1/NDUFAB1/KPNA2/APEX1/XPOT/DDX21/PPM1G/FAM120A/ETF1/PSMA7/CYC1
HALLMARK_REACTIVE_OXYGEN_SPECIES_PATHWAY	HALLMARK_REACTIVE_OXYGEN_SPECIES_PATHWAY	HALLMARK_REACTIVE_OXYGEN_SPECIES_PATHWAY	46	0.4182	0.78622	0.514003	0.680707	0.497187	3309	tags=46%, list=26%, signal=34%	FES/GPX4/GSR/TXNRD1/FTL/GCLM/STK25/EGLN2/SRXN1/G6PD/PRNP/NQO1/JUNB/GCLC/SBNO2/TXNRD2/LSP1/CDKN2D/CAT/PRDX1/PFKP
HALLMARK_NOTCH_SIGNALING	HALLMARK_NOTCH_SIGNALING	HALLMARK_NOTCH_SIGNALING	30	0.359329	0.700788	0.55536	0.716122	0.523054	3461	tags=47%, list=27%, signal=34%	NOTCH2/LFNG/MAML2/FZD5/PSENEN/PRKCA/FZD1/NOTCH1/FBXW11/CUL1/TCF7L2/HES1/JAG1/DLL1
HALLMARK_FATTY_ACID_METABOLISM	HALLMARK_FATTY_ACID_METABOLISM	HALLMARK_FATTY_ACID_METABOLISM	129	0.554706	0.974275	0.578205	0.726463	0.530607	519	tags=5%, list=4%, signal=5%	UBE2L6/RDH11/NBN/ALAD/HSD17B4/SDHA/HSPH1
HALLMARK_UV_RESPONSE_DN	HALLMARK_UV_RESPONSE_DN	HALLMARK_UV_RESPONSE_DN	136	0.516578	0.908008	0.650754	0.781295	0.570656	1502	tags=12%, list=12%, signal=11%	ATRN/RASA2/NOTCH2/ATP2B4/DYRK1A/DAB2/BHLHE40/ATP2B1/ATXN1/MGLL/ACVR2A/CDKN1B/NEK7/ITGB3/DLG1/PIAS3
HALLMARK_ADIPOGENESIS	HALLMARK_ADIPOGENESIS	HALLMARK_ADIPOGENESIS	183	0.499908	0.88816	0.687124	0.781295	0.570656	1721	tags=19%, list=13%, signal=17%	UBC/ITSN1/SQOR/DHRS7/STAT5A/NABP1/GPX4/RMDN3/SCP2/FAH/APLP2/G3BP2/GRPEL1/IDH3A/POR/UQCR10/UQCR11/UBQLN1/MGLL/TOB1/RIOK3/STOM/BAZ2A/IMMT/GHITM/DRAM2/VEGFB/COX6A1/COL15A1/NDUFAB1/C3/IDH1/NKIRAS1/PTGER3/TANK
HALLMARK_OXIDATIVE_PHOSPHORYLATION	HALLMARK_OXIDATIVE_PHOSPHORYLATION	HALLMARK_OXIDATIVE_PHOSPHORYLATION	184	0.49267	0.875437	0.697115	0.781295	0.570656	1770	tags=24%, list=14%, signal=21%	ATP6AP1/NDUFS1/ATP6V1C1/VDAC3/UQCRC2/ATP6V0B/OGDH/ATP6V1F/UQCRB/ATP5MF/GPX4/ATP6V1H/SDHA/MTRR/ACAT1/NDUFS8/ATP5PD/IDH2/GRPEL1/IDH3A/POR/SLC25A12/UQCR10/UQCR11/ATP6V0E1/MPC1/GLUD1/COX7C/COX7A2L/NDUFV2/IMMT/ATP5PB/CYB5A/ACADSB/TOMM70/FH/COX6A1/SURF1/POLR2F/OXA1L/NDUFAB1/IDH1/ATP6V1G1/CYB5R3
HALLMARK_PEROXISOME	HALLMARK_PEROXISOME	HALLMARK_PEROXISOME	87	0.47902	0.850462	0.673295	0.781295	0.570656	1711	tags=18%, list=13%, signal=16%	RDH11/ITGB1BP1/MVP/HSD17B4/SLC23A2/SCP2/IDH2/ATXN1/BCL10/YWHAH/NUDT19/ALDH9A1/ERCC3/ABCB9/SLC25A17/IDH1
HALLMARK_ANGIOGENESIS	HALLMARK_ANGIOGENESIS	HALLMARK_ANGIOGENESIS	29	0.311696	0.611892	0.701571	0.781295	0.570656	2806	tags=34%, list=22%, signal=27%	LRPAP1/CCND2/THBD/LUM/SPP1/FGFR1/VEGFA/COL3A1/PTK2/TIMP1
HALLMARK_PI3K_AKT_MTOR_SIGNALING	HALLMARK_PI3K_AKT_MTOR_SIGNALING	HALLMARK_PI3K_AKT_MTOR_SIGNALING	94	0.400124	0.712435	0.722841	0.787094	0.574891	2148	tags=33%, list=17%, signal=28%	MYD88/ACACA/PIKFYVE/DUSP3/PPP1CA/RAF1/PRKAG1/RIT1/STAT2/MAPKAP1/EIF4E/RIPK1/CALR/CAB39/ARF1/MKNK2/PRKAR2A/CDKN1B/ACTR3/TNFRSF1A/THEM4/SLA/ARHGDIA/ARPC3/UBE2D3/PRKCB/LCK/SQSTM1/SLC2A1/VAV3/CFL1
HALLMARK_BILE_ACID_METABOLISM	HALLMARK_BILE_ACID_METABOLISM	HALLMARK_BILE_ACID_METABOLISM	82	-0.227287	-0.739662	0.839228	0.87494	0.639054	1915	tags=17%, list=15%, signal=15%	ABCA3/ABCA2/SLC27A5/PEX16/SLC35B2/PEX7/ABCA5/HACL1/PAOX/MLYCD/LONP2/ABCD3/TFCP2L1/PECR
HALLMARK_SPERMATOGENESIS	HALLMARK_SPERMATOGENESIS	HALLMARK_SPERMATOGENESIS	75	0.266001	0.476492	0.832353	0.87494	0.639054	1728	tags=19%, list=13%, signal=16%	VDAC3/ZC3H14/SPATA6/AGFG1/SIRT1/NPHP1/PARP2/PRKAR2A/CSNK2A2/PSMG1/BRAF/STAM2/LPIN1/PEBP1
HALLMARK_WNT_BETA_CATENIN_SIGNALING	HALLMARK_WNT_BETA_CATENIN_SIGNALING	HALLMARK_WNT_BETA_CATENIN_SIGNALING	38	0.242963	0.469397	0.89701	0.915698	0.668823	1055	tags=13%, list=8%, signal=12%	AXIN1/RBPJ/NUMB/CCND2/NCSTN
HALLMARK_E2F_TARGETS	HALLMARK_E2F_TARGETS	HALLMARK_E2F_TARGETS	192	-0.170614	-0.593301	0.993789	0.993789	0.725861	4158	tags=32%, list=32%, signal=22%	RBBP7/TIPIN/MCM4/CCNB2/RPA3/XPO1/SMC6/LIG1/SNRPB/NOP56/DONSON/SPAG5/RAD1/SRSF1/SPC24/ING3/GINS3/NASP/HELLS/POLE4/WDR90/KIF18B/RAD51AP1/MCM3/HNRNPD/POLE/TRA2B/CDC20/GINS4/NUDT21/PRDX4/RFC3/PAN2/MCM6/DEPDC1/ORC2/SUV39H1/DNMT1/TMPO/TUBG1/RFC2/MXD3/POLD1/CTPS1/PMS2/MCM5/TBRG4/SSRP1/CSE1L/RFC1/EXOSC8/NUP107/MRE11/DDX39A/RAD50/NAA38/DUT/MSH2/CBX5/PNN/STAG1

### Sheet: CAMERA.MAC.MRC1
	NGenes	Direction	PValue	FDR	gs
HALLMARK_PROTEIN_SECRETION	89	Up	4.64434e-06	0.000232217	HALLMARK_PROTEIN_SECRETION
HALLMARK_INTERFERON_ALPHA_RESPONSE	91	Up	2.16562e-05	0.000541406	HALLMARK_INTERFERON_ALPHA_RESPONSE
HALLMARK_INTERFERON_GAMMA_RESPONSE	179	Up	7.5914e-05	0.00126523	HALLMARK_INTERFERON_GAMMA_RESPONSE
HALLMARK_MITOTIC_SPINDLE	187	Up	0.000264877	0.00331096	HALLMARK_MITOTIC_SPINDLE
HALLMARK_ALLOGRAFT_REJECTION	131	Up	0.00186538	0.0178859	HALLMARK_ALLOGRAFT_REJECTION
HALLMARK_IL6_JAK_STAT3_SIGNALING	73	Up	0.0021463	0.0178859	HALLMARK_IL6_JAK_STAT3_SIGNALING
HALLMARK_COMPLEMENT	160	Up	0.00367688	0.0262634	HALLMARK_COMPLEMENT
HALLMARK_KRAS_SIGNALING_DN	85	Down	0.0048653	0.0304081	HALLMARK_KRAS_SIGNALING_DN
HALLMARK_PI3K_AKT_MTOR_SIGNALING	91	Up	0.00713674	0.0396485	HALLMARK_PI3K_AKT_MTOR_SIGNALING
HALLMARK_TGF_BETA_SIGNALING	51	Up	0.0133051	0.0665256	HALLMARK_TGF_BETA_SIGNALING
HALLMARK_OXIDATIVE_PHOSPHORYLATION	183	Up	0.0358637	0.163017	HALLMARK_OXIDATIVE_PHOSPHORYLATION
HALLMARK_UNFOLDED_PROTEIN_RESPONSE	106	Up	0.0407315	0.169715	HALLMARK_UNFOLDED_PROTEIN_RESPONSE
HALLMARK_INFLAMMATORY_RESPONSE	156	Up	0.0496053	0.179422	HALLMARK_INFLAMMATORY_RESPONSE
HALLMARK_P53_PATHWAY	178	Up	0.0502381	0.179422	HALLMARK_P53_PATHWAY
HALLMARK_APOPTOSIS	144	Up	0.0598007	0.199336	HALLMARK_APOPTOSIS
HALLMARK_TNFA_SIGNALING_VIA_NFKB	180	Up	0.0675295	0.206466	HALLMARK_TNFA_SIGNALING_VIA_NFKB
HALLMARK_PEROXISOME	85	Up	0.0712912	0.206466	HALLMARK_PEROXISOME
HALLMARK_REACTIVE_OXYGEN_SPECIES_PATHWAY	45	Up	0.0755118	0.206466	HALLMARK_REACTIVE_OXYGEN_SPECIES_PATHWAY
HALLMARK_ADIPOGENESIS	183	Up	0.0819948	0.206466	HALLMARK_ADIPOGENESIS
HALLMARK_EPITHELIAL_MESENCHYMAL_TRANSITION	168	Down	0.0875088	0.206466	HALLMARK_EPITHELIAL_MESENCHYMAL_TRANSITION
HALLMARK_HEME_METABOLISM	160	Up	0.0884167	0.206466	HALLMARK_HEME_METABOLISM
HALLMARK_SPERMATOGENESIS	70	Down	0.0908453	0.206466	HALLMARK_SPERMATOGENESIS
HALLMARK_DNA_REPAIR	139	Up	0.116973	0.248799	HALLMARK_DNA_REPAIR
HALLMARK_MYC_TARGETS_V1	162	Up	0.119423	0.248799	HALLMARK_MYC_TARGETS_V1
HALLMARK_ANDROGEN_RESPONSE	91	Up	0.147757	0.295513	HALLMARK_ANDROGEN_RESPONSE
HALLMARK_MTORC1_SIGNALING	183	Up	0.185424	0.353545	HALLMARK_MTORC1_SIGNALING
HALLMARK_COAGULATION	90	Up	0.190914	0.353545	HALLMARK_COAGULATION
HALLMARK_MYOGENESIS	143	Down	0.207726	0.37094	HALLMARK_MYOGENESIS
HALLMARK_PANCREAS_BETA_CELLS	17	Down	0.222263	0.383213	HALLMARK_PANCREAS_BETA_CELLS
HALLMARK_ESTROGEN_RESPONSE_EARLY	150	Down	0.247199	0.411998	HALLMARK_ESTROGEN_RESPONSE_EARLY
HALLMARK_HYPOXIA	163	Up	0.28931	0.466629	HALLMARK_HYPOXIA
HALLMARK_CHOLESTEROL_HOMEOSTASIS	65	Up	0.31786	0.496657	HALLMARK_CHOLESTEROL_HOMEOSTASIS
HALLMARK_E2F_TARGETS	176	Down	0.34141	0.511302	HALLMARK_E2F_TARGETS
HALLMARK_WNT_BETA_CATENIN_SIGNALING	37	Up	0.357124	0.511302	HALLMARK_WNT_BETA_CATENIN_SIGNALING
HALLMARK_UV_RESPONSE_UP	130	Up	0.357911	0.511302	HALLMARK_UV_RESPONSE_UP
HALLMARK_MYC_TARGETS_V2	57	Down	0.454349	0.63104	HALLMARK_MYC_TARGETS_V2
HALLMARK_IL2_STAT5_SIGNALING	174	Up	0.476498	0.643916	HALLMARK_IL2_STAT5_SIGNALING
HALLMARK_FATTY_ACID_METABOLISM	128	Up	0.516817	0.675811	HALLMARK_FATTY_ACID_METABOLISM
HALLMARK_GLYCOLYSIS	157	Up	0.539563	0.675811	HALLMARK_GLYCOLYSIS
HALLMARK_ESTROGEN_RESPONSE_LATE	142	Down	0.540649	0.675811	HALLMARK_ESTROGEN_RESPONSE_LATE
HALLMARK_XENOBIOTIC_METABOLISM	147	Up	0.589073	0.718382	HALLMARK_XENOBIOTIC_METABOLISM
HALLMARK_KRAS_SIGNALING_UP	159	Down	0.67357	0.801869	HALLMARK_KRAS_SIGNALING_UP
HALLMARK_UV_RESPONSE_DN	136	Up	0.71775	0.834593	HALLMARK_UV_RESPONSE_DN
HALLMARK_APICAL_JUNCTION	161	Up	0.76175	0.865625	HALLMARK_APICAL_JUNCTION
HALLMARK_NOTCH_SIGNALING	30	Up	0.849581	0.943979	HALLMARK_NOTCH_SIGNALING
HALLMARK_ANGIOGENESIS	25	Up	0.899559	0.974181	HALLMARK_ANGIOGENESIS
HALLMARK_APICAL_SURFACE	27	Down	0.936362	0.974181	HALLMARK_APICAL_SURFACE
HALLMARK_BILE_ACID_METABOLISM	79	Down	0.938075	0.974181	HALLMARK_BILE_ACID_METABOLISM
HALLMARK_HEDGEHOG_SIGNALING	29	Down	0.971184	0.974181	HALLMARK_HEDGEHOG_SIGNALING
HALLMARK_G2M_CHECKPOINT	173	Down	0.974181	0.974181	HALLMARK_G2M_CHECKPOINT

### Sheet: CAMERA.MAC.OLR1
	NGenes	Direction	PValue	FDR	gs
HALLMARK_PROTEIN_SECRETION	89	Up	1.34021e-05	0.000670107	HALLMARK_PROTEIN_SECRETION
HALLMARK_KRAS_SIGNALING_DN	96	Down	0.000601758	0.015044	HALLMARK_KRAS_SIGNALING_DN
HALLMARK_MITOTIC_SPINDLE	190	Up	0.00100585	0.0167642	HALLMARK_MITOTIC_SPINDLE
HALLMARK_ESTROGEN_RESPONSE_LATE	155	Down	0.00407541	0.0448409	HALLMARK_ESTROGEN_RESPONSE_LATE
HALLMARK_EPITHELIAL_MESENCHYMAL_TRANSITION	162	Down	0.00448409	0.0448409	HALLMARK_EPITHELIAL_MESENCHYMAL_TRANSITION
HALLMARK_ESTROGEN_RESPONSE_EARLY	160	Down	0.00584655	0.0487212	HALLMARK_ESTROGEN_RESPONSE_EARLY
HALLMARK_OXIDATIVE_PHOSPHORYLATION	183	Up	0.0171304	0.107469	HALLMARK_OXIDATIVE_PHOSPHORYLATION
HALLMARK_PI3K_AKT_MTOR_SIGNALING	90	Up	0.0183987	0.107469	HALLMARK_PI3K_AKT_MTOR_SIGNALING
HALLMARK_DNA_REPAIR	140	Up	0.0193445	0.107469	HALLMARK_DNA_REPAIR
HALLMARK_MYOGENESIS	147	Down	0.0299289	0.148088	HALLMARK_MYOGENESIS
HALLMARK_TGF_BETA_SIGNALING	50	Up	0.0325794	0.148088	HALLMARK_TGF_BETA_SIGNALING
HALLMARK_HEME_METABOLISM	156	Up	0.0441695	0.184039	HALLMARK_HEME_METABOLISM
HALLMARK_MYC_TARGETS_V1	163	Up	0.0661168	0.254295	HALLMARK_MYC_TARGETS_V1
HALLMARK_INTERFERON_GAMMA_RESPONSE	174	Up	0.0824086	0.286875	HALLMARK_INTERFERON_GAMMA_RESPONSE
HALLMARK_UNFOLDED_PROTEIN_RESPONSE	107	Up	0.0881029	0.286875	HALLMARK_UNFOLDED_PROTEIN_RESPONSE
HALLMARK_INTERFERON_ALPHA_RESPONSE	91	Up	0.0917999	0.286875	HALLMARK_INTERFERON_ALPHA_RESPONSE
HALLMARK_PEROXISOME	85	Up	0.108532	0.319212	HALLMARK_PEROXISOME
HALLMARK_TNFA_SIGNALING_VIA_NFKB	180	Down	0.127662	0.354617	HALLMARK_TNFA_SIGNALING_VIA_NFKB
HALLMARK_COMPLEMENT	156	Up	0.140106	0.365848	HALLMARK_COMPLEMENT
HALLMARK_KRAS_SIGNALING_UP	158	Down	0.146339	0.365848	HALLMARK_KRAS_SIGNALING_UP
HALLMARK_REACTIVE_OXYGEN_SPECIES_PATHWAY	46	Up	0.186392	0.443791	HALLMARK_REACTIVE_OXYGEN_SPECIES_PATHWAY
HALLMARK_ALLOGRAFT_REJECTION	128	Up	0.195993	0.445439	HALLMARK_ALLOGRAFT_REJECTION
HALLMARK_HYPOXIA	163	Down	0.214	0.465217	HALLMARK_HYPOXIA
HALLMARK_E2F_TARGETS	177	Down	0.229648	0.478434	HALLMARK_E2F_TARGETS
HALLMARK_SPERMATOGENESIS	70	Down	0.252704	0.499683	HALLMARK_SPERMATOGENESIS
HALLMARK_PANCREAS_BETA_CELLS	17	Down	0.267876	0.499683	HALLMARK_PANCREAS_BETA_CELLS
HALLMARK_ADIPOGENESIS	184	Up	0.269829	0.499683	HALLMARK_ADIPOGENESIS
HALLMARK_HEDGEHOG_SIGNALING	32	Down	0.285398	0.507571	HALLMARK_HEDGEHOG_SIGNALING
HALLMARK_GLYCOLYSIS	159	Down	0.294391	0.507571	HALLMARK_GLYCOLYSIS
HALLMARK_ANGIOGENESIS	26	Down	0.424627	0.707711	HALLMARK_ANGIOGENESIS
HALLMARK_P53_PATHWAY	176	Up	0.442097	0.713059	HALLMARK_P53_PATHWAY
HALLMARK_APICAL_SURFACE	28	Down	0.478426	0.720837	HALLMARK_APICAL_SURFACE
HALLMARK_IL6_JAK_STAT3_SIGNALING	71	Up	0.479265	0.720837	HALLMARK_IL6_JAK_STAT3_SIGNALING
HALLMARK_INFLAMMATORY_RESPONSE	151	Down	0.490169	0.720837	HALLMARK_INFLAMMATORY_RESPONSE
HALLMARK_UV_RESPONSE_DN	133	Down	0.580672	0.782649	HALLMARK_UV_RESPONSE_DN
HALLMARK_APICAL_JUNCTION	161	Down	0.588277	0.782649	HALLMARK_APICAL_JUNCTION
HALLMARK_MYC_TARGETS_V2	57	Up	0.592086	0.782649	HALLMARK_MYC_TARGETS_V2
HALLMARK_NOTCH_SIGNALING	30	Up	0.594813	0.782649	HALLMARK_NOTCH_SIGNALING
HALLMARK_FATTY_ACID_METABOLISM	128	Up	0.615793	0.789123	HALLMARK_FATTY_ACID_METABOLISM
HALLMARK_CHOLESTEROL_HOMEOSTASIS	65	Down	0.648764	0.789123	HALLMARK_CHOLESTEROL_HOMEOSTASIS
HALLMARK_UV_RESPONSE_UP	127	Up	0.665546	0.789123	HALLMARK_UV_RESPONSE_UP
HALLMARK_XENOBIOTIC_METABOLISM	148	Down	0.674464	0.789123	HALLMARK_XENOBIOTIC_METABOLISM
HALLMARK_WNT_BETA_CATENIN_SIGNALING	37	Up	0.678646	0.789123	HALLMARK_WNT_BETA_CATENIN_SIGNALING
HALLMARK_IL2_STAT5_SIGNALING	165	Down	0.717508	0.806682	HALLMARK_IL2_STAT5_SIGNALING
HALLMARK_APOPTOSIS	144	Up	0.732946	0.806682	HALLMARK_APOPTOSIS
HALLMARK_COAGULATION	90	Down	0.742148	0.806682	HALLMARK_COAGULATION
HALLMARK_G2M_CHECKPOINT	172	Down	0.79953	0.850564	HALLMARK_G2M_CHECKPOINT
HALLMARK_BILE_ACID_METABOLISM	78	Down	0.844064	0.879234	HALLMARK_BILE_ACID_METABOLISM
HALLMARK_MTORC1_SIGNALING	183	Up	0.883057	0.901078	HALLMARK_MTORC1_SIGNALING
HALLMARK_ANDROGEN_RESPONSE	94	Down	0.996566	0.996566	HALLMARK_ANDROGEN_RESPONSE

### Sheet: CAMERA.MAC.TOP2A
	NGenes	Direction	PValue	FDR	gs
HALLMARK_MITOTIC_SPINDLE	196	Up	1.83063e-07	9.15316e-06	HALLMARK_MITOTIC_SPINDLE
HALLMARK_E2F_TARGETS	192	Up	8.80966e-06	0.000220242	HALLMARK_E2F_TARGETS
HALLMARK_G2M_CHECKPOINT	187	Up	1.9057e-05	0.000317616	HALLMARK_G2M_CHECKPOINT
HALLMARK_PROTEIN_SECRETION	89	Up	5.89484e-05	0.000736854	HALLMARK_PROTEIN_SECRETION
HALLMARK_EPITHELIAL_MESENCHYMAL_TRANSITION	171	Down	0.000140658	0.00140658	HALLMARK_EPITHELIAL_MESENCHYMAL_TRANSITION
HALLMARK_INTERFERON_ALPHA_RESPONSE	91	Up	0.000525908	0.00438257	HALLMARK_INTERFERON_ALPHA_RESPONSE
HALLMARK_DNA_REPAIR	140	Up	0.0017787	0.012705	HALLMARK_DNA_REPAIR
HALLMARK_KRAS_SIGNALING_DN	95	Down	0.00229767	0.0137915	HALLMARK_KRAS_SIGNALING_DN
HALLMARK_MYC_TARGETS_V1	166	Up	0.00254785	0.0137915	HALLMARK_MYC_TARGETS_V1
HALLMARK_PI3K_AKT_MTOR_SIGNALING	93	Up	0.0027583	0.0137915	HALLMARK_PI3K_AKT_MTOR_SIGNALING
HALLMARK_INTERFERON_GAMMA_RESPONSE	179	Up	0.00413311	0.0187869	HALLMARK_INTERFERON_GAMMA_RESPONSE
HALLMARK_MYOGENESIS	148	Down	0.0050499	0.0210413	HALLMARK_MYOGENESIS
HALLMARK_ESTROGEN_RESPONSE_EARLY	160	Down	0.00947971	0.0364604	HALLMARK_ESTROGEN_RESPONSE_EARLY
HALLMARK_OXIDATIVE_PHOSPHORYLATION	184	Up	0.014983	0.0535106	HALLMARK_OXIDATIVE_PHOSPHORYLATION
HALLMARK_UNFOLDED_PROTEIN_RESPONSE	107	Up	0.0169854	0.0566181	HALLMARK_UNFOLDED_PROTEIN_RESPONSE
HALLMARK_ESTROGEN_RESPONSE_LATE	158	Down	0.0284849	0.0890153	HALLMARK_ESTROGEN_RESPONSE_LATE
HALLMARK_PEROXISOME	86	Up	0.063123	0.185656	HALLMARK_PEROXISOME
HALLMARK_KRAS_SIGNALING_UP	163	Down	0.0697856	0.193849	HALLMARK_KRAS_SIGNALING_UP
HALLMARK_APICAL_SURFACE	31	Down	0.0783446	0.20617	HALLMARK_APICAL_SURFACE
HALLMARK_BILE_ACID_METABOLISM	83	Down	0.105062	0.262654	HALLMARK_BILE_ACID_METABOLISM
HALLMARK_TGF_BETA_SIGNALING	50	Up	0.124564	0.28624	HALLMARK_TGF_BETA_SIGNALING
HALLMARK_REACTIVE_OXYGEN_SPECIES_PATHWAY	45	Up	0.126393	0.28624	HALLMARK_REACTIVE_OXYGEN_SPECIES_PATHWAY
HALLMARK_ALLOGRAFT_REJECTION	132	Up	0.131671	0.28624	HALLMARK_ALLOGRAFT_REJECTION
HALLMARK_COMPLEMENT	161	Up	0.150818	0.314203	HALLMARK_COMPLEMENT
HALLMARK_HYPOXIA	168	Down	0.205759	0.409417	HALLMARK_HYPOXIA
HALLMARK_ANGIOGENESIS	26	Down	0.218154	0.409417	HALLMARK_ANGIOGENESIS
HALLMARK_HEME_METABOLISM	159	Up	0.221085	0.409417	HALLMARK_HEME_METABOLISM
HALLMARK_PANCREAS_BETA_CELLS	18	Down	0.237419	0.423962	HALLMARK_PANCREAS_BETA_CELLS
HALLMARK_TNFA_SIGNALING_VIA_NFKB	179	Down	0.249287	0.429806	HALLMARK_TNFA_SIGNALING_VIA_NFKB
HALLMARK_MTORC1_SIGNALING	185	Up	0.259469	0.432448	HALLMARK_MTORC1_SIGNALING
HALLMARK_APOPTOSIS	144	Up	0.339973	0.523354	HALLMARK_APOPTOSIS
HALLMARK_UV_RESPONSE_DN	134	Down	0.353721	0.523354	HALLMARK_UV_RESPONSE_DN
HALLMARK_P53_PATHWAY	180	Up	0.355377	0.523354	HALLMARK_P53_PATHWAY
HALLMARK_ADIPOGENESIS	183	Up	0.360885	0.523354	HALLMARK_ADIPOGENESIS
HALLMARK_HEDGEHOG_SIGNALING	33	Down	0.366348	0.523354	HALLMARK_HEDGEHOG_SIGNALING
HALLMARK_APICAL_JUNCTION	166	Down	0.381973	0.530518	HALLMARK_APICAL_JUNCTION
HALLMARK_XENOBIOTIC_METABOLISM	150	Down	0.40664	0.538315	HALLMARK_XENOBIOTIC_METABOLISM
HALLMARK_IL2_STAT5_SIGNALING	175	Down	0.409119	0.538315	HALLMARK_IL2_STAT5_SIGNALING
HALLMARK_WNT_BETA_CATENIN_SIGNALING	38	Up	0.444911	0.570399	HALLMARK_WNT_BETA_CATENIN_SIGNALING
HALLMARK_IL6_JAK_STAT3_SIGNALING	72	Up	0.49406	0.586219	HALLMARK_IL6_JAK_STAT3_SIGNALING
HALLMARK_MYC_TARGETS_V2	57	Up	0.499128	0.586219	HALLMARK_MYC_TARGETS_V2
HALLMARK_COAGULATION	93	Down	0.50283	0.586219	HALLMARK_COAGULATION
HALLMARK_INFLAMMATORY_RESPONSE	158	Down	0.504149	0.586219	HALLMARK_INFLAMMATORY_RESPONSE
HALLMARK_GLYCOLYSIS	164	Down	0.536602	0.609775	HALLMARK_GLYCOLYSIS
HALLMARK_NOTCH_SIGNALING	30	Up	0.558363	0.617473	HALLMARK_NOTCH_SIGNALING
HALLMARK_CHOLESTEROL_HOMEOSTASIS	66	Down	0.568075	0.617473	HALLMARK_CHOLESTEROL_HOMEOSTASIS
HALLMARK_ANDROGEN_RESPONSE	95	Up	0.888475	0.945186	HALLMARK_ANDROGEN_RESPONSE
HALLMARK_FATTY_ACID_METABOLISM	129	Up	0.92218	0.950203	HALLMARK_FATTY_ACID_METABOLISM
HALLMARK_UV_RESPONSE_UP	133	Down	0.931199	0.950203	HALLMARK_UV_RESPONSE_UP
HALLMARK_SPERMATOGENESIS	74	Up	0.969304	0.969304	HALLMARK_SPERMATOGENESIS
