## Supplemental Tables for "History of opioid use disorder correlates with altered neuroimmune signatures in the human dorsal root ganglia": STable18_RNAseq_SGC_pathways.xlsx

### Sheet: SGC_GSEA_results
	ID	Description	setSize	enrichmentScore	NES	pvalue	p.adjust	qvalue	rank	leading_edge	core_enrichment
HALLMARK_MTORC1_SIGNALING	HALLMARK_MTORC1_SIGNALING	HALLMARK_MTORC1_SIGNALING	186	0.555179	1.80904	2.24516e-05	0.00110013	0.000827164	2981	tags=36%, list=23%, signal=28%	CALR/NFKBIB/RPN1/SCD/RPA1/ATP2A2/GSR/HSPA4/ABCF2/RDH11/ACSL3/CCT6A/TXNRD1/ETF1/LDLR/RIT1/DHCR24/M6PR/SC5D/FADS2/HSPA5/IMMT/AK4/ADD3/CANX/SRD5A1/INSIG1/P4HA1/IDI1/VLDLR/NMT1/PNP/SDF2L1/PSMC4/QDPR/ACTR3/FGL2/SERP1/SSR1/GMPS/NAMPT/TM7SF2/ACACA/PSAT1/DHCR7/MAP2K3/HMBS/PPIA/ARPC5L/WARS1/CD9/PSMB5/PSMA3/EBP/ATP5MC1/TFRC/PSMG1/EPRS1/CYP51A1/PITPNB/SQLE/CXCR4/PSPH/ELOVL6/MCM2/G6PD/SLC7A11
HALLMARK_INFLAMMATORY_RESPONSE	HALLMARK_INFLAMMATORY_RESPONSE	HALLMARK_INFLAMMATORY_RESPONSE	139	0.569397	1.78607	0.000119258	0.00291221	0.00218963	2754	tags=32%, list=21%, signal=26%	ACVR1B/ATP2A2/ATP2C1/ITGB8/TAPBP/LPAR1/PTPRE/DCBLD2/IFNAR1/TLR3/LDLR/PSEN1/LY6E/AXL/RELA/PDPN/PCDH7/AHR/CALCRL/ADRM1/SLC31A2/EIF2AK2/SELL/BST2/RHOG/TNFRSF1B/NAMPT/NFKBIA/SLC7A1/LCP2/IRF1/P2RX4/SLC31A1/RIPK2/HAS2/SLC4A4/CD82/ACVR2A/ABI1/SRI/EMP3/TPBG/IFITM1/TIMP1/IL6
HALLMARK_IL2_STAT5_SIGNALING	HALLMARK_IL2_STAT5_SIGNALING	HALLMARK_IL2_STAT5_SIGNALING	160	0.542277	1.73305	0.000178298	0.00291221	0.00218963	2116	tags=26%, list=16%, signal=22%	LCLAT1/F2RL2/SYT11/CTSZ/MAP6/IGF2R/PRNP/ENPP1/ALCAM/WLS/CD81/ITGAV/SYNGR2/FURIN/CYFIP1/CDC42SE2/DCPS/CCND3/FLT3LG/CKAP4/PRAF2/BMPR2/LRIG1/IGF1R/AHR/AHCY/ITGA6/P4HA1/SELL/DENND5A/ST3GAL4/PNP/TNFRSF1B/GPX4/EEF1AKMT1/FGL2/SWAP70/SCN9A/HUWE1/CD83/P2RX4/MAPKAPK2
HALLMARK_UNFOLDED_PROTEIN_RESPONSE	HALLMARK_UNFOLDED_PROTEIN_RESPONSE	HALLMARK_UNFOLDED_PROTEIN_RESPONSE	107	0.547976	1.64943	0.00169393	0.0207507	0.015602	1922	tags=26%, list=15%, signal=23%	CALR/PDIA6/FKBP14/SRPRA/DNAJC3/SPCS3/KHSRP/NOP56/SPCS1/ATP6V0D1/DNAJB9/PREB/HSPA5/DKC1/ALDH18A1/SRPRB/HERPUD1/HYOU1/WIPI1/EIF2AK3/EIF4G1/KIF5B/CEBPB/ATF6/SERP1/SSR1/BAG3/PSAT1
HALLMARK_IL6_JAK_STAT3_SIGNALING	HALLMARK_IL6_JAK_STAT3_SIGNALING	HALLMARK_IL6_JAK_STAT3_SIGNALING	64	0.602	1.68079	0.00399813	0.0289208	0.021745	571	tags=9%, list=4%, signal=9%	LTBR/ACVR1B/IL13RA1/STAT3/CBL/IFNAR1
HALLMARK_CHOLESTEROL_HOMEOSTASIS	HALLMARK_CHOLESTEROL_HOMEOSTASIS	HALLMARK_CHOLESTEROL_HOMEOSTASIS	67	0.580468	1.6281	0.00413154	0.0289208	0.021745	3354	tags=48%, list=25%, signal=36%	CXCL16/SCD/ALCAM/CLU/SREBF2/LDLR/SC5D/FADS2/ABCA2/IDI1/FDFT1/CPEB2/TM7SF2/CTNNB1/ETHE1/DHCR7/PLSCR1/CD9/GUSB/FBXO6/EBP/NSDHL/FASN/CYP51A1/SQLE/ALDOC/MVD/HMGCR/LSS/PNRC1/JAG1/PMVK
HALLMARK_ESTROGEN_RESPONSE_EARLY	HALLMARK_ESTROGEN_RESPONSE_EARLY	HALLMARK_ESTROGEN_RESPONSE_EARLY	157	0.483511	1.5427	0.00351291	0.0289208	0.021745	2744	tags=27%, list=21%, signal=22%	ELOVL2/SLC39A6/EEIG1/AMFR/RETREG1/GREB1/ENDOD1/ITPK1/TOB1/SYNGR1/CELSR2/ASB13/LRIG1/ABCA3/ADCY9/IGF1R/IGFBP4/ELF1/ADD3/TPD52L1/CANT1/PRSS23/MINDY1/SH3BP5/FDFT1/RARA/WWC1/CHPT1/NAV2/OPN3/DHCR7/CA12/ABLIM1/GJA1/RHOD/NCOR2/MREG/PLAAT3/PPIF/SLC16A1/INPP5F/TPBG/FASN
HALLMARK_INTERFERON_ALPHA_RESPONSE	HALLMARK_INTERFERON_ALPHA_RESPONSE	HALLMARK_INTERFERON_ALPHA_RESPONSE	91	0.51818	1.5237	0.0087876	0.0538241	0.0404692	3151	tags=47%, list=24%, signal=36%	SAMD9/CD47/LGALS3BP/B2M/LY6E/IFI35/ELF1/EIF2AK2/SELL/CMPK2/UBA7/UBE2L6/BST2/TDRD7/PSME2/IFI27/CASP8/MX1/ISG15/IRF1/IFIT3/RIPK2/BATF2/RSAD2/C1S/PLSCR1/WARS1/TAP1/IFITM3/PSMA3/ADAR/TMEM140/NUB1/TRIM25/PARP9/SP110/IFITM1/DDX60/TRIM14/OAS1/RTP4/GBP2/LAP3
HALLMARK_PI3K_AKT_MTOR_SIGNALING	HALLMARK_PI3K_AKT_MTOR_SIGNALING	HALLMARK_PI3K_AKT_MTOR_SIGNALING	91	0.508979	1.49664	0.0118902	0.0647356	0.0486734	1904	tags=23%, list=14%, signal=20%	CALR/NFKBIB/PPP1CA/ARF1/RAC1/CDK4/RIT1/MAPK1/PLA2G12A/ITPR2/CAB39/PAK4/NCK1/HRAS/ARHGDIA/TRAF2/TNFRSF1A/ACTR3/AKT1/ECSIT/ACACA
HALLMARK_HEME_METABOLISM	HALLMARK_HEME_METABOLISM	HALLMARK_HEME_METABOLISM	160	0.452142	1.44499	0.0150487	0.0737384	0.0554424	2780	tags=34%, list=21%, signal=27%	LRP10/TSPAN5/OSBP2/NFE2L1/MBOAT2/GDE1/CLCN3/DCAF10/EIF2AK1/ENDOD1/BSG/ALAD/ADIPOR1/SIDT2/TOP1/HTRA2/CAST/CTSB/CCND3/LAMP2/TMCC2/FOXO3/SLC30A1/PRDX2/TRIM58/PGLS/H4C3/RBM38/GCLM/MINPP1/RNF19A/HTATIP2/GMPS/CTNS/YPEL5/NCOA4/SDCBP/MXI1/CDC27/MAP2K3/HMBS/SLC10A3/NR3C1/ARL2BP/FOXJ2/FECH/XPO7/BTRC/IGSF3/SEC14L1/ACP5/TFRC/UROD/NEK7/ATP6V0A1
HALLMARK_ANGIOGENESIS	HALLMARK_ANGIOGENESIS	HALLMARK_ANGIOGENESIS	27	0.668281	1.62246	0.0203093	0.0829295	0.062353	1214	tags=22%, list=9%, signal=20%	APP/FGFR1/ITGAV/LRPAP1/SERPINA5/FSTL1
HALLMARK_COAGULATION	HALLMARK_COAGULATION	HALLMARK_COAGULATION	97	0.488283	1.45271	0.0192125	0.0829295	0.062353	2034	tags=25%, list=15%, signal=21%	F2RL2/ADAM9/CAPN5/CLU/FYN/CPQ/FURIN/CTSO/CTSB/RAC1/LAMP2/PREP/ITGA2/PRSS23/F8/APOC1/MMP15/GNG12/THBS1/DUSP14/TF/CSRP1/SIRT2/PLAT
HALLMARK_APICAL_SURFACE	HALLMARK_APICAL_SURFACE	HALLMARK_APICAL_SURFACE	34	0.590261	1.47486	0.0556492	0.150442	0.113114	1414	tags=12%, list=11%, signal=11%	APP/DCBLD2/AFAP1L2/LYPD3
HALLMARK_TGF_BETA_SIGNALING	HALLMARK_TGF_BETA_SIGNALING	HALLMARK_TGF_BETA_SIGNALING	51	0.520909	1.41051	0.066343	0.150442	0.113114	2778	tags=41%, list=21%, signal=33%	PPP1CA/CDH1/FURIN/BCAR3/FNTA/BMPR2/SKI/SPTBN1/TGFBR1/RHOA/WWTR1/APC/THBS1/LTBP2/PPM1A/CTNNB1/BMPR1A/NCOR2/HDAC1/PMEPA1/TRIM33
HALLMARK_REACTIVE_OXYGEN_SPECIES_PATHWAY	HALLMARK_REACTIVE_OXYGEN_SPECIES_PATHWAY	HALLMARK_REACTIVE_OXYGEN_SPECIES_PATHWAY	46	0.532992	1.40913	0.0675453	0.150442	0.113114	1765	tags=22%, list=13%, signal=19%	FTL/PRNP/GSR/NDUFB4/TXNRD1/PRDX2/NQO1/GPX4/GCLM/ATOX1
HALLMARK_PROTEIN_SECRETION	HALLMARK_PROTEIN_SECRETION	HALLMARK_PROTEIN_SECRETION	89	0.473664	1.38904	0.0462963	0.150442	0.113114	1208	tags=27%, list=9%, signal=25%	TMED2/IGF2R/ERGIC3/SCRN1/CLCN3/COPB1/SCAMP1/TMED10/YIPF6/ARF1/TSG101/PPT1/PAM/GBF1/COPB2/GALC/NAPA/LAMP2/MAPK1/M6PR/ARFIP1/CAV2/VAMP7/CLN5
HALLMARK_HYPOXIA	HALLMARK_HYPOXIA	HALLMARK_HYPOXIA	178	0.418631	1.36124	0.0432277	0.150442	0.113114	1596	tags=10%, list=12%, signal=9%	NCAN/SDC3/SDC2/BTG1/HEXA/NDST1/B3GALT6/PAM/FOXO3/HSPA5/AK4/SLC25A1/P4HA1/VLDLR/CAVIN3/MT1E/AKAP12/PRKCA
HALLMARK_ESTROGEN_RESPONSE_LATE	HALLMARK_ESTROGEN_RESPONSE_LATE	HALLMARK_ESTROGEN_RESPONSE_LATE	156	0.41279	1.31786	0.061674	0.150442	0.113114	2538	tags=21%, list=19%, signal=17%	PRKAR2B/EEIG1/AMFR/ALDH3A2/CDH1/ITPK1/TOB1/SERPINA5/CELSR2/SLC2A8/ABCA3/IGFBP4/ADD3/TPD52L1/MDK/PRSS23/EMP2/CPE/FDFT1/CHPT1/BTG3/DNAJC1/OPN3/DHCR7/CA12/RABEP1/NCOR2/PLAAT3/CD9/PLK4/PPIF/SLC16A1
HALLMARK_XENOBIOTIC_METABOLISM	HALLMARK_XENOBIOTIC_METABOLISM	HALLMARK_XENOBIOTIC_METABOLISM	154	0.41209	1.31755	0.0622287	0.150442	0.113114	2054	tags=19%, list=16%, signal=16%	SLC35B1/ATP2A2/COMT/CYP2J2/PGRMC1/GSR/PGD/DHRS7/POR/NPC1/PEMT/CYFIP2/IGFBP4/HES6/PINK1/AHCY/GSS/NQO1/RETSAT/NMT1/ACP2/EPHX1/TNFRSF1A/NINJ1/SAR1B/KARS1/MTHFD1/CYB5A/ARPP19
HALLMARK_MYOGENESIS	HALLMARK_MYOGENESIS	HALLMARK_MYOGENESIS	137	0.421533	1.31648	0.0627803	0.150442	0.113114	1979	tags=20%, list=15%, signal=17%	APP/SCD/ITGB1/PRNP/ATP6AP1/ERBB3/CLU/SOD3/SYNGR2/PKIA/AGRN/SGCD/RIT1/ADCY9/NOTCH1/TPD52L1/MAPRE3/PLXNB2/NQO1/WWTR1/EPHB3/IGFBP7/DMD/NCAM1/FOXO4/SIRT2/NAV2
HALLMARK_INTERFERON_GAMMA_RESPONSE	HALLMARK_INTERFERON_GAMMA_RESPONSE	HALLMARK_INTERFERON_GAMMA_RESPONSE	171	0.407777	1.31563	0.0599415	0.150442	0.113114	3435	tags=41%, list=26%, signal=31%	BTG1/LGALS3BP/TAPBP/B2M/ZNFX1/STAT3/TOR1B/LY6E/SPPL2A/RNF213/IFI35/IFNAR2/EIF2AK2/PSMB2/CMPK2/UBE2L6/BST2/PNP/TDRD7/PSME2/IFI27/MVP/FGL2/STAT1/NAMPT/NFKBIA/CASP8/MX1/ISG15/LCP2/IRF1/IFIT3/RIPK2/BATF2/BANK1/IFIT1/ISOC1/RSAD2/C1S/PLSCR1/ST3GAL5/WARS1/TAP1/IFITM3/SRI/PSMA3/ADAR/TRIM25/SP110/IL6/TMT1B/DDX60/OAS2/TRIM14/RIPK1/PSMA2/CD274/HIF1A/RTP4/MT2A/C1R/LAP3/OAS3/IFITM2/NUP93/CFB/SERPING1/DHX58/IC…
HALLMARK_FATTY_ACID_METABOLISM	HALLMARK_FATTY_ACID_METABOLISM	HALLMARK_FATTY_ACID_METABOLISM	130	-0.374626	-1.29155	0.0644342	0.150442	0.113114	1274	tags=16%, list=10%, signal=15%	ACADL/ALDH1A1/PPARA/ADSL/ALDH9A1/IDH1/GRHPR/HIBCH/HMGCL/AUH/NCAPH2/ACADVL/HADHB/SUCLG1/HSDL2/PDHA1/MCEE/PTS/PDHB/ECI2/MLYCD
HALLMARK_PEROXISOME	HALLMARK_PEROXISOME	HALLMARK_PEROXISOME	88	-0.417269	-1.34701	0.0706215	0.150454	0.113124	1264	tags=17%, list=10%, signal=16%	EPHX2/CLN8/ALDH1A1/ALDH9A1/SLC25A19/ERCC1/CRABP2/IDH1/HMGCL/PEX6/MSH2/LONP2/ECI2/MLYCD/ABCC5
HALLMARK_UV_RESPONSE_DN	HALLMARK_UV_RESPONSE_DN	HALLMARK_UV_RESPONSE_DN	137	0.410216	1.28114	0.0881913	0.180057	0.135381	1596	tags=18%, list=12%, signal=16%	PRKAR2B/CDON/SDC2/ATP2C1/ATRN/LPAR1/FYN/PEX14/ERBB2/LTBP1/LDLR/LAMC1/FBLN5/ZMIZ1/IGF1R/RXRA/ADD3/NOTCH2/SPOP/INSIG1/VLDLR/MT1E/PIAS3/PRKCA
HALLMARK_KRAS_SIGNALING_UP	HALLMARK_KRAS_SIGNALING_UP	HALLMARK_KRAS_SIGNALING_UP	157	-0.339392	-1.19685	0.0962733	0.188696	0.141876	321	tags=4%, list=2%, signal=4%	ZNF277/SDCCAG8/WDR33/RABGAP1L/FBXO4/CBX8
HALLMARK_UV_RESPONSE_UP	HALLMARK_UV_RESPONSE_UP	HALLMARK_UV_RESPONSE_UP	127	0.399993	1.23778	0.123308	0.199612	0.150084	2515	tags=29%, list=19%, signal=24%	CREG1/RPN1/CYB5R1/BTG1/GRINA/GGH/HSPA13/BSG/FURIN/PPT1/IGFBP2/DDX21/TGFBRAP1/CCND3/ATP6V1C1/DNAJB1/STARD3/SIGMAR1/PSMC3/AMD1/EPHX1/BTG3/ACAA1/NFKBIA/SPR/IRF1/EPCAM/MAOA/WIZ/PRKCD/CDKN2B/ATP6V1F/TAP1/HSPA2/DNAJA1/H2AX/PPIF
HALLMARK_COMPLEMENT	HALLMARK_COMPLEMENT	HALLMARK_COMPLEMENT	152	0.384569	1.22492	0.113537	0.199612	0.150084	2444	tags=23%, list=19%, signal=19%	TIMP2/ADAM9/CLU/FYN/CPQ/PRCP/CTSO/CTSB/PSEN1/KIF2A/LAMP2/GNAI2/PREP/EHD1/HSPA5/LIPA/F8/CTSD/RHOG/APOC1/CEBPB/MMP15/F5/ERAP2/ATOX1/CSRP1/PLAT/LCP2/SIRT6/IRF1/CD46/PRKCD/C1S/PLSCR1/MT3
HALLMARK_MYC_TARGETS_V1	HALLMARK_MYC_TARGETS_V1	HALLMARK_MYC_TARGETS_V1	164	0.383146	1.22372	0.109145	0.199612	0.150084	3207	tags=42%, list=24%, signal=32%	PPM1G/PCBP1/SRM/ILF2/POLD2/CYC1/YWHAE/SET/XRCC6/NOP56/DDX21/HNRNPA3/PSMB3/ETF1/PWP1/EIF3D/CDK4/USP1/ABCE1/CANX/TUFM/KPNA2/PSMD1/EIF3B/PSMB2/SF3A1/PCNA/TFDP1/SNRPD2/TXNL4A/HSP90AB1/RAD23B/PSMC4/IMPDH2/RACK1/DEK/SF3B3/HNRNPC/STARD7/KARS1/TOMM70/FAM120A/NCBP2/PSMD3/CSTF2/LSM2/GLO1/SERBP1/PPIA/HNRNPR/EIF1AX/CCT3/SNRPA/EIF4H/ERH/ACP1/CUL1/EPRS1/PRDX4/EIF4E/MCM2/PSMA2/LSM7/RRM1/PRDX3/UBE2L3/PSMD7/MYC/R…
HALLMARK_ADIPOGENESIS	HALLMARK_ADIPOGENESIS	HALLMARK_ADIPOGENESIS	186	0.375064	1.22214	0.114327	0.199612	0.150084	2137	tags=24%, list=16%, signal=20%	APLP2/UBC/GHITM/AGPAT3/UCK1/PEX14/CYC1/DHRS7/ENPP2/POR/ABCB8/TOB1/GPAT4/PEMT/COX6A1/VEGFB/RMDN3/ESYT1/DHRS7B/DNAJB9/PREB/IMMT/SLC25A1/JAGN1/DRAM2/SPARCL1/REEP5/SAMM50/STOM/RETSAT/NMT1/GPX4/QDPR/LPCAT3/REEP6/ATP1B3/GPAM/RREB1/RNF11/CCNG2/DHCR7/UBQLN1/SDHB/CD151
HALLMARK_APICAL_JUNCTION	HALLMARK_APICAL_JUNCTION	HALLMARK_APICAL_JUNCTION	160	0.379711	1.21351	0.126285	0.199612	0.150084	687	tags=8%, list=5%, signal=8%	SGCE/SDC3/ADAM9/NECTIN2/JAM3/ITGB1/AMIGO1/MYH10/NLGN3/CDH1/CDH4/ITGA3/CD276
HALLMARK_P53_PATHWAY	HALLMARK_P53_PATHWAY	HALLMARK_P53_PATHWAY	177	0.370558	1.20586	0.124821	0.199612	0.150084	1733	tags=21%, list=13%, signal=18%	APP/ACVR1B/CTSF/BTG1/TM7SF3/PTPRE/COQ8A/TCN2/CD81/EI24/TOB1/IRAK1/MXD4/KIF13B/FUCA1/CCND3/PTPN14/HDAC3/FOXO3/OSGIN1/CYFIP2/MAPKAPK3/RXRA/NOTCH1/TPD52L1/HEXIM1/ABHD4/PLXNB2/PPM1D/PCNA/STOM/RETSAT/CTSD/HRAS/EPHX1/NINJ1/RACK1
HALLMARK_MITOTIC_SPINDLE	HALLMARK_MITOTIC_SPINDLE	HALLMARK_MITOTIC_SPINDLE	190	-0.312847	-1.12679	0.178344	0.273089	0.20533	1815	tags=19%, list=14%, signal=17%	RFC1/MID1/TBCD/CD2AP/HDAC6/INCENP/KIF22/DOCK4/ALS2/RHOT2/PLK1/EPB41L2/KIF20B/KNTC1/CAPZB/FLNA/CNTROB/RASA1/ARHGEF2/CNTRL/CDC42BPA/TAOK2/ATG4B/FGD4/MARCKS/PCM1/CEP131/NF1/ARHGEF7/TRIO/DLG1/PALLD/RABGAP1/TUBGCP2/MYO9B/CDK5RAP2/CEP72
HALLMARK_GLYCOLYSIS	HALLMARK_GLYCOLYSIS	HALLMARK_GLYCOLYSIS	168	0.357302	1.14582	0.213549	0.317088	0.238412	2992	tags=29%, list=23%, signal=22%	SDC3/IL13RA1/SDC2/CHPF/CAPN5/PLOD1/B3GALT6/PAM/QSOX1/COPB2/AGRN/B4GALT7/KIF2A/B3GAT3/HS2ST1/HSPA5/AK4/EXT2/P4HA1/VLDLR/ECD/PGLS/ME2/GAL3ST1/PSMC4/SRD5A3/GNPDA1/B4GALT2/CYB5A/GLCE/ARPP19/MXI1/FUT8/PPIA/TALDO1/GUSB/EXT1/GPC1/NSDHL/PPP2CB/TPBG/GFUS/CXCR4/BPNT1/MPI/CHST6/G6PD/AGL
HALLMARK_MYC_TARGETS_V2	HALLMARK_MYC_TARGETS_V2	HALLMARK_MYC_TARGETS_V2	57	0.393656	1.08928	0.339172	0.488807	0.367524	1314	tags=12%, list=10%, signal=11%	UTP20/SRM/NOP56/CDK4/BYSL/WDR74/MRTO4
HALLMARK_ALLOGRAFT_REJECTION	HALLMARK_ALLOGRAFT_REJECTION	HALLMARK_ALLOGRAFT_REJECTION	126	0.33719	1.03955	0.380303	0.520308	0.391209	3435	tags=28%, list=26%, signal=21%	CD47/TAPBP/B2M/GALNT1/TLR3/CCND3/EIF3D/DEGS1/ABCE1/IFNAR2/NCK1/TRAF2/STAT1/AKT1/APBB1/AARS1/LCP2/RIPK2/ACVR2A/WARS1/TAP1/DYRK3/ABI1/TAP2/TIMP1/IL6/HIF1A/GBP2/UBE2D1/UBE2N/TPD52/CCR1/WAS/ICAM1/CD74
HALLMARK_EPITHELIAL_MESENCHYMAL_TRANSITION	HALLMARK_EPITHELIAL_MESENCHYMAL_TRANSITION	HALLMARK_EPITHELIAL_MESENCHYMAL_TRANSITION	173	0.317959	1.0291	0.382267	0.520308	0.391209	1303	tags=13%, list=10%, signal=12%	SERPINE2/SGCB/ITGB1/EFEMP2/THBS2/CDH2/EDIL3/PLOD1/ITGAV/SNTB1/IGFBP2/FUCA1/QSOX1/LAMC1/SGCD/FBLN5/IGFBP4/ITGA2/NOTCH2/WIPF1/FSTL1/SFRP1
HALLMARK_E2F_TARGETS	HALLMARK_E2F_TARGETS	HALLMARK_E2F_TARGETS	185	-0.280726	-1.00438	0.436709	0.578344	0.434845	1980	tags=17%, list=15%, signal=15%	POLD3/MRE11/MCM5/CDKN1A/XPO1/PMS2/RFC1/RBBP7/LUC7L3/KIF22/RFC3/SRSF2/MLH1/CTPS1/PLK1/PAN2/WDR90/EIF2S1/SUV39H1/CHEK2/RAD51C/DUT/CDC25B/SMC6/STAG1/HUS1/CBX5/MCM6/MSH2/NUDT21/PPP1R8/HMGB2
HALLMARK_ANDROGEN_RESPONSE	HALLMARK_ANDROGEN_RESPONSE	HALLMARK_ANDROGEN_RESPONSE	93	0.335863	0.991721	0.47546	0.597373	0.449153	1562	tags=22%, list=12%, signal=19%	SCD/GSR/SPCS3/B2M/SELENOP/ITGAV/XRCC6/ACSL3/CCND3/GPD1L/DHCR24/DNAJB9/ZMIZ1/ANKH/DBI/ADRM1/INSIG1/IDI1/PGM3/AKAP12
HALLMARK_APOPTOSIS	HALLMARK_APOPTOSIS	HALLMARK_APOPTOSIS	142	0.31262	0.986164	0.469565	0.597373	0.449153	1074	tags=11%, list=8%, signal=10%	TIMP2/APP/IGF2R/DNAJC3/GSR/ERBB3/CLU/ERBB2/PPT1/ETF1/PSEN1/RELA/ANKH/SC5D/CREBBP
HALLMARK_WNT_BETA_CATENIN_SIGNALING	HALLMARK_WNT_BETA_CATENIN_SIGNALING	HALLMARK_WNT_BETA_CATENIN_SIGNALING	38	0.382001	0.972928	0.505863	0.619682	0.465926	4035	tags=53%, list=31%, signal=37%	ADAM17/NCSTN/NOTCH1/HEY1/CTNNB1/LEF1/TCF7/NCOR2/CUL1/DVL2/MYC/JAG1/WNT5B/RBPJ/PSEN2/CCND2/TP53/NUMB/HDAC2/FZD8
HALLMARK_BILE_ACID_METABOLISM	HALLMARK_BILE_ACID_METABOLISM	HALLMARK_BILE_ACID_METABOLISM	86	-0.294998	-0.94921	0.536723	0.64145	0.482293	1687	tags=19%, list=13%, signal=16%	PEX13/AMACR/PECR/EPHX2/NUDT12/ALDH1A1/ALDH9A1/PAOX/FDXR/NR3C2/ABCA6/IDH1/PEX6/ABCA9/LONP2/MLYCD
HALLMARK_HEDGEHOG_SIGNALING	HALLMARK_HEDGEHOG_SIGNALING	HALLMARK_HEDGEHOG_SIGNALING	30	0.36889	0.91262	0.599327	0.699214	0.525725	2219	tags=23%, list=17%, signal=19%	TLE1/AMOT/ADGRG1/HEY1/VLDLR/L1CAM/DPYSL2
HALLMARK_NOTCH_SIGNALING	HALLMARK_NOTCH_SIGNALING	HALLMARK_NOTCH_SIGNALING	29	0.350457	0.861675	0.656616	0.748237	0.562584	1784	tags=28%, list=14%, signal=24%	FBXW11/FZD7/APH1A/NOTCH1/NOTCH2/PSENEN/PRKCA/TCF7L2
HALLMARK_TNFA_SIGNALING_VIA_NFKB	HALLMARK_TNFA_SIGNALING_VIA_NFKB	HALLMARK_TNFA_SIGNALING_VIA_NFKB	166	-0.256493	-0.914128	0.675926	0.752736	0.565967	529	tags=3%, list=4%, signal=3%	SMAD3/CFLAR/CCNL1/TRIP10/SAT1
HALLMARK_SPERMATOGENESIS	HALLMARK_SPERMATOGENESIS	HALLMARK_SPERMATOGENESIS	75	-0.276401	-0.865244	0.721763	0.78592	0.590917	609	tags=5%, list=5%, signal=5%	COIL/SPATA6/PHKG2/MLLT10
HALLMARK_DNA_REPAIR	HALLMARK_DNA_REPAIR	HALLMARK_DNA_REPAIR	140	0.256768	0.807366	0.852984	0.908613	0.683168	2700	tags=27%, list=20%, signal=22%	TMED2/VPS28/POLR1D/TSG101/POLR2E/POLR2I/ERCC3/SNAPC5/CANT1/NPR2/ELOA/ADRM1/TAF10/POLR2F/DCTN4/SSRP1/PCNA/UPF3B/CMPK2/RALA/PNP/GPX4/IMPDH2/APRT/SURF1/NCBP2/SUPT4H1/NUDT9/SDCBP/POLA2/SEC61A1/POLB/ARL6IP1/POLE4/POLR3GL/GMPR2/NELFB/SMAD5
HALLMARK_KRAS_SIGNALING_DN	HALLMARK_KRAS_SIGNALING_DN	HALLMARK_KRAS_SIGNALING_DN	103	0.25377	0.763195	0.892911	0.930907	0.69993	2348	tags=20%, list=18%, signal=17%	SOX10/COQ8A/SELENOP/IGFBP2/ENTPD7/PDK2/CELSR2/SLC25A23/KCNN1/THRB/LYPD3/GAMT/DCC/PTPRJ/PDE6B/MX1/CCDC106/GRID2/TCF7L1/RSAD2/COPZ2
HALLMARK_OXIDATIVE_PHOSPHORYLATION	HALLMARK_OXIDATIVE_PHOSPHORYLATION	HALLMARK_OXIDATIVE_PHOSPHORYLATION	186	0.212801	0.693405	0.986975	1	0.75188	2660	tags=22%, list=20%, signal=17%	ATP6AP1/CYC1/CYB5R3/ATP6V0E1/POR/OGDH/COX6A1/NDUFS8/HTRA2/NDUFB4/TIMM13/ATP6V0B/ATP5PB/ATP6V1C1/AFG3L2/MTRR/IMMT/POLR2F/RETSAT/NDUFA3/MFN2/GPX4/NDUFS7/ACAA1/SURF1/TOMM70/CYB5A/ATP6V0C/SDHB/ATP6V1G1/SUCLA2/SLC25A11/CPT1A/FH/ATP6V1F/IDH3G/ATP5PF/ACO2/PHYH/ATP5MC1
HALLMARK_G2M_CHECKPOINT	HALLMARK_G2M_CHECKPOINT	HALLMARK_G2M_CHECKPOINT	176	-0.167964	-0.596019	1	1	0.75188	3233	tags=25%, list=25%, signal=19%	CASP8AP2/CENPE/DDX39A/YTHDC1/SAP30/MAP3K20/SMARCC1/POLE/NUMA1/ODF2/LMNB1/SRSF10/TMPO/STMN1/PURA/KIF2C/E2F4/CHEK1/DTYMK/DR1/GINS2/MCM5/XPO1/INCENP/KIF22/PML/SRSF2/PRMT5/SS18/PLK1/KIF20B/MAPK14/SUV39H1/RBM14/CDC25B/STAG1/HUS1/MARCKS/PRP4K/MCM6/SMAD3/WRN/HNRNPU/MEIS1
