## Supplemental Tables for "History of opioid use disorder correlates with altered neuroimmune signatures in the human dorsal root ganglia": STable19_CellChat.LRs_GlialNeuroImmune.csv

	interaction_name	pathway_name	role	gene	clusters	avgExpr	logFC	auc	pvalues	pvalues.adj	pct.1	pct.2
1	BMP2_BMPR1A_ACVR2A	BMP	receptor	ACVR2A	A.fibre	194.860688179142	0.775003414883512	NA	0.00049658597428213	0.0622967104736933	1	1
2	BMP2_BMPR1A_ACVR2A	BMP	receptor	ACVR2A	C.fibre	194.860688179142	0.894113802995957	NA	5.15863109288163e-05	0.0337779794488899	1	1
3	BMP2_BMPR1B_ACVR2A	BMP	receptor	ACVR2A	A.fibre	194.860688179142	0.775003414883512	NA	0.00049658597428213	0.0622967104736933	1	1
4	BMP2_BMPR1B_ACVR2A	BMP	receptor	ACVR2A	C.fibre	194.860688179142	0.894113802995957	NA	5.15863109288163e-05	0.0337779794488899	1	1
5	BMP4_BMPR1A_ACVR2A	BMP	receptor	ACVR2A	A.fibre	194.860688179142	0.775003414883512	NA	0.00049658597428213	0.0622967104736933	1	1
6	BMP4_BMPR1A_ACVR2A	BMP	receptor	ACVR2A	C.fibre	194.860688179142	0.894113802995957	NA	5.15863109288163e-05	0.0337779794488899	1	1
7	BMP4_BMPR1B_ACVR2A	BMP	receptor	ACVR2A	A.fibre	194.860688179142	0.775003414883512	NA	0.00049658597428213	0.0622967104736933	1	1
8	BMP4_BMPR1B_ACVR2A	BMP	receptor	ACVR2A	C.fibre	194.860688179142	0.894113802995957	NA	5.15863109288163e-05	0.0337779794488899	1	1
9	GDF5_BMPR1A_ACVR2A	BMP	receptor	ACVR2A	A.fibre	194.860688179142	0.775003414883512	NA	0.00049658597428213	0.0622967104736933	1	1
10	GDF5_BMPR1A_ACVR2A	BMP	receptor	ACVR2A	C.fibre	194.860688179142	0.894113802995957	NA	5.15863109288163e-05	0.0337779794488899	1	1
11	GDF5_BMPR1B_ACVR2A	BMP	receptor	ACVR2A	A.fibre	194.860688179142	0.775003414883512	NA	0.00049658597428213	0.0622967104736933	1	1
12	GDF5_BMPR1B_ACVR2A	BMP	receptor	ACVR2A	C.fibre	194.860688179142	0.894113802995957	NA	5.15863109288163e-05	0.0337779794488899	1	1
13	GDF6_BMPR1A_ACVR2A	BMP	receptor	ACVR2A	A.fibre	194.860688179142	0.775003414883512	NA	0.00049658597428213	0.0622967104736933	1	1
14	GDF6_BMPR1A_ACVR2A	BMP	receptor	ACVR2A	C.fibre	194.860688179142	0.894113802995957	NA	5.15863109288163e-05	0.0337779794488899	1	1
15	GDF6_BMPR1B_ACVR2A	BMP	receptor	ACVR2A	A.fibre	194.860688179142	0.775003414883512	NA	0.00049658597428213	0.0622967104736933	1	1
16	GDF6_BMPR1B_ACVR2A	BMP	receptor	ACVR2A	C.fibre	194.860688179142	0.894113802995957	NA	5.15863109288163e-05	0.0337779794488899	1	1
17	GDF7_BMPR1A_ACVR2A	BMP	receptor	ACVR2A	A.fibre	194.860688179142	0.775003414883512	NA	0.00049658597428213	0.0622967104736933	1	1
18	GDF7_BMPR1A_ACVR2A	BMP	receptor	ACVR2A	C.fibre	194.860688179142	0.894113802995957	NA	5.15863109288163e-05	0.0337779794488899	1	1
19	GDF7_BMPR1B_ACVR2A	BMP	receptor	ACVR2A	A.fibre	194.860688179142	0.775003414883512	NA	0.00049658597428213	0.0622967104736933	1	1
20	GDF7_BMPR1B_ACVR2A	BMP	receptor	ACVR2A	C.fibre	194.860688179142	0.894113802995957	NA	5.15863109288163e-05	0.0337779794488899	1	1
21	BMP5_ACVR1_ACVR2A	BMP	receptor	ACVR2A	A.fibre	194.860688179142	0.775003414883512	NA	0.00049658597428213	0.0622967104736933	1	1
22	BMP5_ACVR1_ACVR2A	BMP	receptor	ACVR2A	C.fibre	194.860688179142	0.894113802995957	NA	5.15863109288163e-05	0.0337779794488899	1	1
23	BMP5_BMPR1A_ACVR2A	BMP	receptor	ACVR2A	A.fibre	194.860688179142	0.775003414883512	NA	0.00049658597428213	0.0622967104736933	1	1
24	BMP5_BMPR1A_ACVR2A	BMP	receptor	ACVR2A	C.fibre	194.860688179142	0.894113802995957	NA	5.15863109288163e-05	0.0337779794488899	1	1
25	BMP5_BMPR1B_ACVR2A	BMP	receptor	ACVR2A	A.fibre	194.860688179142	0.775003414883512	NA	0.00049658597428213	0.0622967104736933	1	1
26	BMP5_BMPR1B_ACVR2A	BMP	receptor	ACVR2A	C.fibre	194.860688179142	0.894113802995957	NA	5.15863109288163e-05	0.0337779794488899	1	1
27	BMP6_ACVR1_ACVR2A	BMP	receptor	ACVR2A	A.fibre	194.860688179142	0.775003414883512	NA	0.00049658597428213	0.0622967104736933	1	1
28	BMP6_ACVR1_ACVR2A	BMP	receptor	ACVR2A	C.fibre	194.860688179142	0.894113802995957	NA	5.15863109288163e-05	0.0337779794488899	1	1
29	BMP6_BMPR1A_ACVR2A	BMP	receptor	ACVR2A	A.fibre	194.860688179142	0.775003414883512	NA	0.00049658597428213	0.0622967104736933	1	1
30	BMP6_BMPR1A_ACVR2A	BMP	receptor	ACVR2A	C.fibre	194.860688179142	0.894113802995957	NA	5.15863109288163e-05	0.0337779794488899	1	1
31	BMP6_BMPR1B_ACVR2A	BMP	receptor	ACVR2A	A.fibre	194.860688179142	0.775003414883512	NA	0.00049658597428213	0.0622967104736933	1	1
32	BMP6_BMPR1B_ACVR2A	BMP	receptor	ACVR2A	C.fibre	194.860688179142	0.894113802995957	NA	5.15863109288163e-05	0.0337779794488899	1	1
33	BMP7_ACVR1_ACVR2A	BMP	receptor	ACVR2A	A.fibre	194.860688179142	0.775003414883512	NA	0.00049658597428213	0.0622967104736933	1	1
34	BMP7_ACVR1_ACVR2A	BMP	receptor	ACVR2A	C.fibre	194.860688179142	0.894113802995957	NA	5.15863109288163e-05	0.0337779794488899	1	1
35	BMP7_BMPR1A_ACVR2A	BMP	receptor	ACVR2A	A.fibre	194.860688179142	0.775003414883512	NA	0.00049658597428213	0.0622967104736933	1	1
36	BMP7_BMPR1A_ACVR2A	BMP	receptor	ACVR2A	C.fibre	194.860688179142	0.894113802995957	NA	5.15863109288163e-05	0.0337779794488899	1	1
37	BMP7_BMPR1B_ACVR2A	BMP	receptor	ACVR2A	A.fibre	194.860688179142	0.775003414883512	NA	0.00049658597428213	0.0622967104736933	1	1
38	BMP7_BMPR1B_ACVR2A	BMP	receptor	ACVR2A	C.fibre	194.860688179142	0.894113802995957	NA	5.15863109288163e-05	0.0337779794488899	1	1
39	BMP8A_ACVR1_ACVR2A	BMP	receptor	ACVR2A	A.fibre	194.860688179142	0.775003414883512	NA	0.00049658597428213	0.0622967104736933	1	1
40	BMP8A_ACVR1_ACVR2A	BMP	receptor	ACVR2A	C.fibre	194.860688179142	0.894113802995957	NA	5.15863109288163e-05	0.0337779794488899	1	1
41	BMP8A_BMPR1A_ACVR2A	BMP	receptor	ACVR2A	A.fibre	194.860688179142	0.775003414883512	NA	0.00049658597428213	0.0622967104736933	1	1
42	BMP8A_BMPR1A_ACVR2A	BMP	receptor	ACVR2A	C.fibre	194.860688179142	0.894113802995957	NA	5.15863109288163e-05	0.0337779794488899	1	1
43	BMP8A_BMPR1B_ACVR2A	BMP	receptor	ACVR2A	A.fibre	194.860688179142	0.775003414883512	NA	0.00049658597428213	0.0622967104736933	1	1
44	BMP8A_BMPR1B_ACVR2A	BMP	receptor	ACVR2A	C.fibre	194.860688179142	0.894113802995957	NA	5.15863109288163e-05	0.0337779794488899	1	1
45	BMP8B_ACVR1_ACVR2A	BMP	receptor	ACVR2A	A.fibre	194.860688179142	0.775003414883512	NA	0.00049658597428213	0.0622967104736933	1	1
46	BMP8B_ACVR1_ACVR2A	BMP	receptor	ACVR2A	C.fibre	194.860688179142	0.894113802995957	NA	5.15863109288163e-05	0.0337779794488899	1	1
47	BMP8B_BMPR1A_ACVR2A	BMP	receptor	ACVR2A	A.fibre	194.860688179142	0.775003414883512	NA	0.00049658597428213	0.0622967104736933	1	1
48	BMP8B_BMPR1A_ACVR2A	BMP	receptor	ACVR2A	C.fibre	194.860688179142	0.894113802995957	NA	5.15863109288163e-05	0.0337779794488899	1	1
49	BMP8B_BMPR1B_ACVR2A	BMP	receptor	ACVR2A	A.fibre	194.860688179142	0.775003414883512	NA	0.00049658597428213	0.0622967104736933	1	1
50	BMP8B_BMPR1B_ACVR2A	BMP	receptor	ACVR2A	C.fibre	194.860688179142	0.894113802995957	NA	5.15863109288163e-05	0.0337779794488899	1	1
51	WNT5A_FZD3	ncWNT	receptor	FZD3	C.fibre	275.471498248926	0.621076141319016	NA	5.09810398360337e-05	0.0337779794488899	1	1
52	WNT5B_FZD3	ncWNT	receptor	FZD3	C.fibre	275.471498248926	0.621076141319016	NA	5.09810398360337e-05	0.0337779794488899	1	1
53	WNT11_FZD3	ncWNT	receptor	FZD3	C.fibre	275.471498248926	0.621076141319016	NA	5.09810398360337e-05	0.0337779794488899	1	1
54	TNFSF14_LTBR	LIGHT	receptor	LTBR	Immune	59.6773244378303	0.563158849371052	NA	0.00015737230306348	0.0320724753643372	1	1
55	SPP1_CD44	SPP1	ligand	SPP1	Immune	2032.50129743699	3.24662040777532	NA	1.16658328382988e-05	0.00742967728889156	1	1
56	SPP1_ITGAV_ITGB3	SPP1	ligand	SPP1	Immune	2032.50129743699	3.24662040777532	NA	1.16658328382988e-05	0.00742967728889156	1	1
57	SPP1_ITGAV_ITGB3	SPP1	ligand	SPP1	Immune	2032.50129743699	3.24662040777532	NA	1.16658328382988e-05	0.00742967728889156	1	1
58	SPP1_ITGAV_ITGB1	SPP1	ligand	SPP1	Immune	2032.50129743699	3.24662040777532	NA	1.16658328382988e-05	0.00742967728889156	1	1
59	SPP1_ITGAV_ITGB1	SPP1	ligand	SPP1	Immune	2032.50129743699	3.24662040777532	NA	1.16658328382988e-05	0.00742967728889156	1	1
60	SPP1_ITGAV_ITGB5	SPP1	ligand	SPP1	Immune	2032.50129743699	3.24662040777532	NA	1.16658328382988e-05	0.00742967728889156	1	1
61	SPP1_ITGAV_ITGB5	SPP1	ligand	SPP1	Immune	2032.50129743699	3.24662040777532	NA	1.16658328382988e-05	0.00742967728889156	1	1
62	SPP1_ITGAV_ITGB6	SPP1	ligand	SPP1	Immune	2032.50129743699	3.24662040777532	NA	1.16658328382988e-05	0.00742967728889156	1	1
63	SPP1_ITGAV_ITGB6	SPP1	ligand	SPP1	Immune	2032.50129743699	3.24662040777532	NA	1.16658328382988e-05	0.00742967728889156	1	1
64	SPP1_ITGA4_ITGB1	SPP1	ligand	SPP1	Immune	2032.50129743699	3.24662040777532	NA	1.16658328382988e-05	0.00742967728889156	1	1
65	SPP1_ITGA4_ITGB1	SPP1	ligand	SPP1	Immune	2032.50129743699	3.24662040777532	NA	1.16658328382988e-05	0.00742967728889156	1	1
66	SPP1_ITGA9_ITGB1	SPP1	ligand	SPP1	Immune	2032.50129743699	3.24662040777532	NA	1.16658328382988e-05	0.00742967728889156	1	1
67	SPP1_ITGA9_ITGB1	SPP1	ligand	SPP1	Immune	2032.50129743699	3.24662040777532	NA	1.16658328382988e-05	0.00742967728889156	1	1
68	SPP1_ITGA8_ITGB1	SPP1	ligand	SPP1	Immune	2032.50129743699	3.24662040777532	NA	1.16658328382988e-05	0.00742967728889156	1	1
69	SPP1_ITGA8_ITGB1	SPP1	ligand	SPP1	Immune	2032.50129743699	3.24662040777532	NA	1.16658328382988e-05	0.00742967728889156	1	1
70	SPP1_ITGA5_ITGB1	SPP1	ligand	SPP1	Immune	2032.50129743699	3.24662040777532	NA	1.16658328382988e-05	0.00742967728889156	1	1
71	SPP1_ITGA5_ITGB1	SPP1	ligand	SPP1	Immune	2032.50129743699	3.24662040777532	NA	1.16658328382988e-05	0.00742967728889156	1	1
72	CD6_ALCAM	CD6	receptor	ALCAM	A.fibre	2852.41640136827	0.554642743145786	NA	7.92768783869339e-05	0.0368167654605196	1	1
73	CD96_NECTIN1	CD96	receptor	NECTIN1	A.fibre	1980.06167278049	0.612849520231463	NA	0.000802237462617064	0.0766617123529032	1	1
